# Puf3 contributes to changes in mRNA solubility, translation elongation dynamics at rare arginine codons and loss of protein homeostasis in cells lacking Not4

**DOI:** 10.64898/2025.12.31.695943

**Authors:** Léna Audebert, George E. Allen, Siyu Chen, Olesya O. Panasenko, Susanne Huch, Christine Polte, Zoya Ignatova, Vicent Pelechano, Martine A. Collart

**Affiliations:** Department of Microbiology and Molecular Medicine, Faculty of Medicine and Institute of Genetics and Genomics Geneva, University of Geneva, Switzerland; Department of Infectious Diseases, The First Affiliated Hospital of Zhengzhou University, Zhengzhou, China; SciLifeLab, Department of Microbiology, Tumor and Cell Biology, Karolinska Institutet, Sweden; Biochemistry and Molecular Biology, University of Hamburg, Germany; The BioCode: RNA to Proteins Core Facility, Faculty of Medicine, University of Geneva, Switzerland

**Keywords:** Not4, Puf3, chaperones, Ribosome dwelling, translation elongation, rare arginine codons, tRNA, protein homeostasis, mRNA solubility

## Abstract

The Not proteins of the Ccr4-Not complex regulate translation elongation dynamics, essential for proper folding and assembly of new proteins. In yeast, ribosomes with non-optimal codons in the A-site are enriched within the pool of ribosomes bound by Not4 and Not5. Such ribosomes accumulate in cells lacking Not4 or Not5 that show defects in co-translational assembly and aggregation of new proteins. Recently we observed that depletion of Not1 and Not4 inversely regulate changes in mRNA solubility, correlating with inverse codon-specific changes in A-site ribosome dwelling occupancies (RDOs). Here we describe that mRNAs less soluble upon Not4 depletion are enriched for targets of the RNA-binding protein Puf3. We determine that Puf3 contributes to inverse changes of A-site RDOs upon Not1 and Not4 depletion, in particular at rare arginine codons, and it contributes to changes in mRNA solubility in *not4Δ*. Moreover, deletion of Puf3 suppresses temperature sensitivity and protein aggregation in the *not4Δ* strain, while overexpression of Puf3 is toxic. Puf3 post-translational modifications and the Puf3 interactome are altered in *not4Δ*. Taken together, our results associate alterations in Puf3 post-translational status and function, including contribution to translation elongation dynamics, with *not4Δ* mutant phenotypes.

**GRAPHICAL ABSTRACT:** 
