## Supplemental Table S1 for "Puf3 contributes to changes in mRNA solubility, translation elongation dynamics at rare arginine codons and loss of protein homeostasis in cells lacking Not4"

### Sheet: Sheet1
	Table S1. Strains, plasmids and oligos list
	Strains
	MY3672	MATα his3Δ leu2Δ lys2Δ0 ura3Δ	BY4742
	MY3417	MATα his3 leu2 ura3 lys2 not4::KanMX	Azzouz et al., Plos One 2009, https://doi.org/10.1371/journal.pone.0006760
	MY8058	MATα his3Δ1 leu2Δ0 lys2Δ0 ura3Δ0 puf3::KanMX4	Euroscarf
	MY12455	MATα his3Δ1 leu2Δ0 lys2Δ0 ura3Δ0 puf3::KanMX4 not4::NATMX4	MY8058 and PCR
	MY13472	MATα leu2-3,112 his3,15 ura3-1::pADH1-Os-TIR1-URA3 ade2 trp1-1 can1-100	YDR10 from David Shore laboratory, Allen et al., Genome Biology, 2023, doi:10.1186/s13059-023-02871-7
	MY13517	MATα ADH1p-TIR1::URA3 leu2 trp1 ura3 not1::NOT1-AID-Myc9-NATMX4	Allen et al., 2023
	MY13771	MATα ADH1p-TIR1::URA3 leu2 trp1 ura3 not4::NOT4-AID-Myc9-NATMX4	Allen et al., 2023
	MY14401	MATα ADH1p-TIR1::URA3 leu2 trp1 ura3 not4::NOT4-AID-Myc9-NATMX4 puf3::KANMX4	MY13771 and PCR
	MY14441	MATα ADH1p-TIR1::URA3 leu2 trp1 ura3 not1::NOT1-AID-Myc6-NATMX4 puf3::KANMX4	MY13517 and PCR
	MY14416	MATα leu2-3,112 his3,15 ura3-1::pADH1-OsTIR1-URA3 ade2 trp1-1 can1-100 puf3::KANMX4	MY13472 and PCR
	MY8057	MATa ade2 arg4 leu2-3,112 trp1-289 ura3-52 puf3::PUF3-Taptag-URA3	Euroscarf SC1249
	MY12356	MATa ade2 arg4 leu2-3,112 trp1-289 ura3-52 puf3::PUF3-Taptag-URA3 not4::NATMX4	MY8057 and PCR
	Plasmids
	pMAC1452	tRNA GCA	URA3, AMP	multicopy
	pMAC1467	tRNA GCA	URA3, AMP	centromeric
	pMAC1457	tRNA GCU	TRP1, AMP	multicopy
	pMAC1466	tRNA GCU	TRP1, AMP	centromeric
	pMAC1489	Puf3pr.-PUF3-FLAG-Puf3term.	URA3, AMP	centromeric
	Oligos
	Not4_F1_NAT	for Not4 disruption, forward	CTCACCCATTTTTTTAAACCTTTGACGTGGAAAGGTATCTGGGAAAGGTATCCAGCTGAAGCTTCGTACGC
	Not4_R1_NAT	for Not4 disruption, reverse	GTAACGAGTAAATAGACTATACTGGTATATGCTATGGCATTATTCATTAGCCCAGCTGAAGCTTCGTACGC
	NOT4_V1	for verification of Not4 disruption, forward	ACCGGGTATCTTTGGTCC
	NOT4_V4	for verification of Not4 disruption, reverse	CAACAACACGCGCGCAAGCT
	PUF3_F1	for Puf3 disruption, forward	ATTTAAATTTCTTCTGAATAACGCAATATTGCGGGTATAACGGATCCCCGGGTTAATTAA
	PUF3_R1	for Puf3 disruption, reverse	AAAATAGTAAAAAGTGAAAGGAGAACGATGATAACACTAAAATTCGAGCTCGTTTAAAC
	PUF3_V1	for verification of Puf3 disruption, forward	AATTTGCCTCCAACGTGGTCG
	PUF3_V4	for verification of Puf3 disruption, reverse	AGAAGAGCGTAAGAGCGCAAAG
	1488_Puf3_Fw_EcoRI_GA		ggtCGACGGTATCGATAAGCTTGATATCGAATTCCTGTAAATAGTATAACACTGCTTAGC
	1489_Puf3_rv_flag_GA		ATAACACTAAtcaCTTGTCGTCGTCGTCCTTGTAGTCCACCTCCGCATTTTCAACCAATG
	1490_Puf3_fw_flag_GA		GAGGTGGACTACAAGGACGACGACGACAAGTgatTAGTGTTATCATCGTTCTCCTTTCAC
	1491_Puf3_rv_NotI_GA		gaacaaaagctggagctccaccgcggtggcggccgcGAAAAATAGAGATGAGGTACAAAAAGTAG
	1419_fw_EcoRI_CGT_tRNA		taataatGAATTCGATAAGTAACATTCCGTGAATTAATCTGATAAAC
	1420_rv_NotI_CGT_tRNA		taataatGCGGCCGCGGAAAATTCTTCTCCTTAAATACAAAAAGATTCTTTTTTATAG
	1427_fw_tRNA_CGA_mut		ACGGCGTCTGGCTTCGAACCAGAAGATTCCAGGTTCAAGTCCTGGCGGGGAAGGATTATT
	1428_rv_tRNA_CGA_mut		ACTTGAACCTGGAATCTTCTGGTTCGAAGCCAGACGCCGTGACCATTGGGCCACG
