## Supplemental Table S3 for "Puf3 contributes to changes in mRNA solubility, translation elongation dynamics at rare arginine codons and loss of protein homeostasis in cells lacking Not4"

### Sheet: TableS3
Table S3. GO-terms enriched for proteins more aggregated in not4D puf3D than in not4D
PATH	ExpectedHitsInPATH	NumHitsInPATH	TotInPATH	RawPvalue	AdjPvalue	Represented	SigsInPath
HSP90_Interactor	7.62712	29	485	9.04402e-11	2.71321e-10	OVER	ADK1 , ADO1 , AHP1 , COF1 , CPR1 , DUG1 , ENO1 , ENO2 , ERG20 , HSP12 , HXK1 , IPP1 , OYE2 , PGI1 , PIM1 , POL30 , RNR2 , SAH1 , SOD1 , TAL1 , TDH1 , TPI1 , TRX1 , TRX2 , TSA1 , WTM1 , YBR053C , YNL134C , YPR148C
All_PUF3_CoreTargets	9.84449	29	626	3.64108e-08	1.06858e-07	OVER	CYT2 , HSP10 , SDH7 , MZM1 , COX10 , CMC2 , SDH5 , MEF1 , YIA6 , OMS1 , RDL2 , TIM10 , CMC1 , RPO41 , RRF1 , SHE9 , RIB3 , COA3 , MBA1 , YDR381C-A , TIM8 , COX11 , SCO1 , ATP12 , PIM1 , PET117 , YIL077C , YDC1 , DUT1
nucleobase-containing small molecule metabolic process_GO:0055086	2.97222	14	189	1.13164e-06	3.25044e-06	OVER	PGI1 , DUT1 , TPI1 , ADK1 , SAH1 , HXK1 , ENO1 , ENO2 , RNR2 , TDH1 , ADO1 , PNP1 , TAL1 , URA5
protein complex biogenesis_GO:0070271	4.60772	16	293	1.01491e-05	2.85443e-05	OVER	PIM1 , CMC2 , SCO1 , MBA1 , MZM1 , SDH7 , PET117 , COA3 , ATP12 , CYT2 , CMC1 , YKE2 , SDH5 , HSP10 , PFY1 , COX11
generation of precursor metabolites and energy_GO:0006091	2.34318	11	149	1.82942e-05	5.04023e-05	OVER	PGI1 , TPI1 , RIB3 , HXK1 , ENO1 , AAP1 , ENO2 , TDH1 , SOD1 , SDH5 , COX11
PUF3_CoreTargets_Group1	2.04438	10	130	3.16612e-05	8.54853e-05	OVER	CYT2 , HSP10 , SDH7 , MZM1 , COX10 , CMC2 , SDH5 , MEF1 , YIA6 , OMS1
mitochondrion organization_GO:0007005	5.99161	17	381	7.15785e-05	0.000185829	OVER	CMC2 , MBA1 , SHE9 , MZM1 , SDH7 , PET117 , RPO41 , TIM10 , RRF1 , TPM2 , COA3 , ATP12 , TIM8 , CMC1 , MEF1 , SDH5 , HSP10
response to oxidative stress_GO:0006979	1.65123	8	105	0.00021934	0.000558696	OVER	GRX1 , YPR1 , HSP12 , SOD1 , CCP1 , TRX1 , AHP1 , TSA1
carbohydrate metabolic process_GO:0005975	3.0823	10	196	0.000927772	0.00231943	OVER	PGI1 , TPI1 , YPR1 , SDH7 , HXK1 , ENO1 , AAP1 , ENO2 , TDH1 , TSA1
cofactor metabolic process_GO:0051186	2.79923	9	178	0.00179687	0.0044105	OVER	PGI1 , TPI1 , HXK1 , ENO1 , ENO2 , TDH1 , PNP1 , TAL1 , COX10
PUF3_CoreTargets_Group2	2.09156	7	133	0.00470399	0.01134	OVER	RDL2 , TIM10 , CMC1 , RPO41 , RRF1 , SHE9 , RIB3
monocarboxylic acid metabolic process_GO:0032787	2.18592	7	139	0.00598051	0.0139202	OVER	PGI1 , TUP1 , TPI1 , HXK1 , ENO1 , ENO2 , TDH1
PUF3_CoreTargets_Group3	2.75205	8	175	0.00596711	0.0139202	OVER	COA3 , MBA1 , YDR381C-A , TIM8 , COX11 , SCO1 , ATP12 , PIM1
vacuole organization_GO:0007033	1.38389	5	88	0.0121043	0.0267881	OVER	TRX2 , ENO1 , ENO2 , TPM2 , TRX1
