## Supplemental Table S4 for "Puf3 contributes to changes in mRNA solubility, translation elongation dynamics at rare arginine codons and loss of protein homeostasis in cells lacking Not4"

### Sheet: hyperGO_SigHigherAgg_Not4D_Over
Table S4. GO-terms enriched within the proteins less aggregated in not4D puf3D than in not4D
PATH	ExpectedHitsInPATH	NumHitsInPATH	TotInPATH	RawPvalue	AdjPvalue	Represented	SigsInPath
rRNA processing_GO:0006364	41.4021	82	236	6.45451e-11	1.0892e-09	OVER	FUN12 , MAK5 , PAF1 , PWP2 , NOP1 , TSR1 , SAS10 , FAL1 , RPS13 , TMA64 , BFR2 , FCF1 , ESF1 , UTP6 , TOM1 , NUG1 , UTP7 , GLC7 , SPB4 , LOC1 , RPL30 , DBP3 , PRP43 , MRM2 , ROK1 , XRN1 , RAI1 , POP6 , NOP7 , ENP2 , SKI6 , EFG1 , RPL8A , PIH1 , RRP3 , LRP1 , IPI1 , RPF1 , IMP3 , DBP8 , UTP25 , BMT5 , NOP9 , HCA4 , MTR4 , UTP18 , UTP10 , HIT1 , URB1 , DHR2 , DBP7 , LAS1 , RPF2 , DRS1 , GRC3 , RPL8…
ribosomal large subunit biogenesis_GO:0042273	18.245	44	104	2.23705e-09	3.02002e-08	OVER	MAK5 , RSA4 , SYO1 , MAK21 , TOM1 , PUF6 , NUG1 , SPB4 , LOC1 , DBP3 , LSG1 , NSA1 , PRP43 , RAI1 , NOP7 , SDA1 , RPL8A , IPI1 , RPF1 , HIT1 , URB1 , DBP7 , LAS1 , RPF2 , DRS1 , RIX7 , GRC3 , RPL8B , DBP9 , RPP0 , ERB1 , RRP5 , HAS1 , NOP2 , NOP15 , IPI3 , DBP6 , BRX1 , NOP8 , NOC2 , NOG1 , RSA1 , NIP7 , RRP15
cytoskeleton organization_GO:0007010	41.7529	72	238	6.40839e-07	6.17952e-06	OVER	CDC24 , KIP1 , ARC40 , LSB5 , CDC10 , RVS161 , SYP1 , HCM1 , ARP2 , SHS1 , NUM1 , REF2 , RGA2 , SAC7 , BIM1 , TSC11 , GLC7 , YBP2 , SPC105 , KIP3 , SDA1 , YSC84 , MYO1 , BZZ1 , SLM1 , MLP2 , MHP1 , BIT61 , GEA1 , ARP3 , BUD4 , ARC19 , SFK1 , TOR2 , VPS1 , TUB4 , VRP1 , ARC18 , CRN1 , CDC5 , AVO2 , POM152 , CIK1 , DSK2 , ARK1 , SIW14 , NOP15 , SPC98 , CBK1 , BNI5 , SLA2 , BNI1 , PCL1 , MSB3 , CLA4…
ribosomal small subunit biogenesis_GO:0042274	22.8062	44	130	4.35172e-06	3.45577e-05	OVER	FUN12 , PWP2 , TSR1 , SAS10 , FAL1 , RPS13 , BFR2 , FCF1 , UTP6 , TOM1 , UTP7 , LOC1 , PRP43 , ROK1 , NOP7 , ENP2 , EFG1 , RRP3 , IMP3 , DBP8 , UTP25 , NOP9 , UTP18 , UTP10 , DHR2 , LTV1 , FCF2 , SGD1 , ECM16 , RRP5 , TMA23 , HAS1 , KRE33 , RIO2 , KRI1 , TSR4 , NOB1 , RIO1 , NOP58 , RRP12 , BMS1 , NEW1 , MRD1 , NOC4
DNA-templated transcription, termination_GO:0006353	7.5436	20	43	1.02486e-05	7.28192e-05	OVER	PTA1 , ISW1 , PAF1 , NSI1 , REF2 , CFT1 , GLC7 , DST1 , RTF1 , RAI1 , SPT6 , ESS1 , RPA12 , SWD2 , GRC3 , BUR2 , RNT1 , NRD1 , CTR9 , NAB3
protein phosphorylation_GO:0006468	34.2093	58	195	1.43213e-05	9.20653e-05	OVER	KIN3 , ALK2 , MEC1 , SLI15 , PAF1 , STE50 , SAT4 , CDC7 , STE7 , STE5 , KIN1 , PKH3 , SNF1 , PTP3 , RAD3 , RIM15 , ALK1 , PKP2 , ATG1 , HOS2 , RTF1 , DBF2 , SLT2 , IRE1 , KSP1 , PKP1 , SSL2 , CTK2 , YAK1 , HAL5 , ESS1 , PRR1 , YPK1 , CTK1 , TPK3 , TOR2 , BUR2 , STE11 , CTK3 , CDC5 , YPK2 , ARK1 , CBK1 , PCL1 , CLA4 , MCK1 , SSK2 , PSK2 , SKM1 , CTR9 , RIO1 , MKK1 , TPK2 , IPL1 , CCL1 , DBF20 , NC…
snoRNA processing_GO:0043144	7.71903	20	44	1.57286e-05	9.65164e-05	OVER	PAF1 , NOP1 , REF2 , XRN1 , RTF1 , POP6 , SKI6 , LRP1 , MTR4 , SWD2 , PAP1 , RNT1 , NRD1 , TRF5 , PRP2 , PAP2 , CTR9 , RRP6 , NAB3 , PRP4
invasive growth in response to glucose limitation_GO:0001403	10.3505	23	59	7.54779e-05	0.000407581	OVER	GPB2 , GPR1 , STE7 , PTP1 , STE5 , SNF1 , DSE1 , RME1 , YTA7 , OSH3 , STE11 , ASC1 , SAP30 , DIA1 , PHO23 , NCS2 , WHI3 , GAL11 , MSN1 , RGA1 , SNF2 , GPB1 , TPK2
DNA repair_GO:0006281	43.1564	67	246	7.31727e-05	0.000407581	OVER	FUN30 , NUP60 , RDH54 , TDP1 , RIF1 , PAF1 , RAD18 , MSH3 , CDC7 , CDC9 , LYS20 , RAD9 , HRQ1 , EAF1 , MUS81 , DOT1 , MCM3 , KRE29 , TPA1 , MAG1 , RAD3 , SMC1 , RAD54 , RTF1 , SWC4 , RAD2 , RTT107 , SSL2 , MCM10 , SMC3 , SRS2 , RAD26 , TAH11 , PAN3 , PRI2 , APN1 , TRM2 , NSE1 , RAD5 , SFH1 , PIF1 , RAD10 , PDS5 , CTF18 , MLH1 , PSY2 , RAD50 , TOF1 , RFC3 , MCK1 , SIN3 , MSH2 , RFC4 , PAP2 , CTR9 …
histone modification_GO:0016570	19.9993	36	114	0.00016408	0.000765334	OVER	ACS1 , MEC1 , TAF5 , PAF1 , NOP1 , GIS1 , HEL2 , DOT1 , ADA2 , HAT2 , GLC7 , TAF6 , HOS2 , RTF1 , SWC4 , SPT6 , GCN5 , ARD1 , SET1 , SET5 , HOS4 , ESS1 , JHD2 , SWD2 , SET3 , BRE2 , BUR2 , RCO1 , HDA1 , UBP10 , SIN3 , CTR9 , SPT20 , ESA1 , SGV1 , HDA3
transposition_GO:0032196	3.50865	11	20	0.000164405	0.000765334	OVER	STE7 , STE5 , RAD3 , RTT107 , SSL2 , RTT101 , STE11 , BDP1 , ELG1 , RPC40 , MMS1
HSP90_Interactor	85.0847	115	485	0.000191991	0.000863958	OVER	ACC1 , ACO1 , ACS1 , ADE4 , APA1 , ARB1 , ARC35 , ARC40 , ARO10 , ARP2 , ARP3 , ASC1 , BCH1 , BCY1 , CCT2 , CCT4 , CCT8 , CDC10 , CHA1 , CIN1 , COP1 , CPA2 , CPR6 , CRM1 , CTT1 , CYS4 , DBP5 , ECM29 , ERG13 , ERG6 , ETT1 , FAA1 , FAA4 , FUN12 , GCN1 , GCN20 , GGA2 , GIS2 , GLN4 , GPD2 , GPH1 , GUA1 , HAT2 , HOM3 , HYP2 , IDH1 , IDH2 , ILV2 , MCK1 , MES1 , MIS1 , MTR4 , MXR1 , MYO2 , NCP1 , NEW1 ,…
exocytosis_GO:0006887	8.59619	19	49	0.000341214	0.0014395	OVER	SWH1 , SRO77 , KIN1 , SEC1 , PEP7 , YPT31 , OSH7 , OSH3 , EXO70 , SMY1 , MYO3 , PEP3 , MYO5 , SLA2 , SEC2 , MSB3 , MSO1 , MYO2 , SRO7
mRNA Solubility High not1Deg, Low not4Deg	91.5757	121	522	0.000352058	0.00144024	OVER	PDR15 , PDR16 , RPF1 , YMR102C , ARP8 , BUD4 , KIP2 , ROX1 , PDH1 , TAF7 , NOB1 , RRP3 , PUT2 , BFR2 , ACO1 , TRF5 , TMA46 , PEX5 , NOP8 , IDH1 , LSB5 , CEG1 , CDC5 , CUE5 , PRP22 , IDH2 , HMX1 , SWI5 , REF2 , YGR266W , ECM16 , NUP60 , PHO23 , RPT3 , DCS2 , SGD1 , RRN3 , DBF2 , SYF1 , DSE1 , MRD1 , LTV1 , AIR2 , CUS1 , DBP8 , SIS1 , MSO1 , TFC4 , SAP185 , PRP4 , ELP3 , OSH7 , SAP30 , SKI3 , COQ3 …
cellular response to DNA damage stimulus_GO:0006974	52.1034	73	297	0.00104208	0.00413765	OVER	FUN30 , NUP60 , RDH54 , MEC1 , TDP1 , RIF1 , PAF1 , RAD18 , MSH3 , CDC7 , CDC9 , LYS20 , RAD9 , HRQ1 , EAF1 , MUS81 , DOT1 , LCD1 , MCM3 , KRE29 , TPA1 , GLC7 , MAG1 , RAD3 , SMC1 , RAD54 , RTF1 , SWC4 , RAD2 , RTT107 , SSL2 , MCM10 , SMC3 , SRS2 , RAD26 , TAH11 , TTI2 , PAN3 , PRI2 , APN1 , TRM2 , NSE1 , RAD5 , SFH1 , PIF1 , RAD10 , PDS5 , CTF18 , MLH1 , PSY2 , RAD50 , TOF1 , RFC3 , MCK1 , SIN3 …
signaling_GO:0023052	42.981	62	245	0.0011394	0.00439482	OVER	CDC24 , GPB2 , SEA4 , BIT2 , STE50 , GPR1 , STE7 , SOK1 , STE5 , MTC5 , MKC7 , DPL1 , RGA2 , SAC7 , PKH3 , NPR2 , PTP3 , TSC11 , BOI2 , DSE1 , HOS2 , MDS3 , PDE1 , EFG1 , SLT2 , IRE1 , KSP1 , BCY1 , SLM1 , BIT61 , EXO70 , FAR1 , IML1 , SFK1 , TPK3 , STE3 , CNB1 , TOR2 , SAP190 , STE11 , DCK1 , SST2 , GTR1 , AVO2 , ASC1 , PSY2 , PEX6 , SSK2 , AVO1 , IRA2 , RTC1 , SPT20 , ROD1 , SGT1 , RGA1 , LCB4 …
mitotic cell cycle_GO:0000278	55.963	77	319	0.00133317	0.00499937	OVER	CDC24 , ALK2 , KIP1 , PAF1 , CDC10 , SAT4 , CDC7 , CDC53 , CDC9 , SHS1 , RAD61 , SWI5 , REF2 , RAD9 , DOT1 , TOM1 , BIM1 , GLC7 , SMC1 , TUB2 , SMC2 , ALK1 , YBP2 , SPC105 , XRN1 , KIP3 , RME1 , SPT6 , CYS4 , SDA1 , RIM101 , SLT2 , CTF8 , IRR1 , RTT101 , SMC3 , SAP185 , FAR1 , ESS1 , NPA3 , BUD4 , BUD2 , MYO3 , SAP190 , MSA2 , TUB4 , BUR2 , CHS5 , VRP1 , TUB3 , CDC5 , PDS5 , CTF18 , MYO5 , CIK1 ,…
Golgi vesicle transport_GO:0048193	33.5076	50	191	0.00154763	0.00564676	OVER	SRO77 , SEC18 , TRS20 , COP1 , SEC31 , SHR3 , VPS54 , TRS85 , DOP1 , SEC26 , PEP7 , TRS120 , TRS31 , VPS52 , YPT31 , UBP3 , SEC27 , COG2 , APM2 , IRE1 , SFB3 , GGA2 , AGE2 , SEC28 , SEC24 , EXO70 , CHS6 , PHO86 , GEA1 , APL2 , BCH2 , PEP3 , CHS5 , VPS33 , COG8 , TRS130 , BCH1 , RSN1 , COG6 , SFB2 , SEC21 , MON2 , UFE1 , RUD3 , BUD7 , MUK1 , SEC16 , APL5 , SRO7 , SEC23
chromatin organization_GO:0006325	55.7875	76	318	0.00191563	0.00680552	OVER	FUN30 , ACS1 , NUP60 , MEC1 , MSI1 , TAF5 , ISW1 , RIF1 , PAF1 , NOP1 , CDC7 , LYS20 , NSI1 , PAA1 , GIS1 , FOB1 , SAS4 , RVB1 , ADR1 , HEL2 , EAF1 , DOT1 , ADA2 , MCM3 , HAT2 , SCS2 , GLC7 , TAF6 , RAD54 , HOS2 , DOC1 , RTF1 , SWC4 , SPT6 , GCN5 , YTA7 , ARD1 , SET1 , SET5 , HOS4 , MCM10 , ESS1 , RAD26 , JHD2 , SWD2 , SET3 , BRE2 , IFH1 , BUR2 , SFH1 , SIR3 , GTR1 , RCO1 , RNA1 , RNT1 , SAP30 , …
tRNA processing_GO:0008033	18.7713	31	107	0.00223071	0.00734503	OVER	PTA1 , PUS9 , AIR2 , TRM82 , CIA1 , CCA1 , PUS2 , CEG1 , SUA5 , POP6 , TRM5 , SAP185 , KTI12 , SAP190 , KAE1 , TRM2 , DUS3 , TRM12 , RPM2 , TRM732 , RIT1 , GCD10 , NCS2 , NRD1 , RIB2 , PAP2 , ISU2 , MOD5 , ELP3 , ISU1 , NAB3
organelle inheritance_GO:0048308	10.5259	20	60	0.00221078	0.00734503	OVER	MYO4 , ARP2 , RTN2 , NUM1 , SWA2 , PEP7 , PEX3 , VPS3 , SCS2 , OLE1 , ARP3 , ARC19 , ARC18 , BUL1 , CLA4 , ARC35 , MDM20 , SEY1 , MYO2 , NAT3
regulation of transport_GO:0051049	14.9118	26	85	0.00214498	0.00734503	OVER	PHO87 , VPS41 , SEC1 , SCS2 , UBP3 , FZF1 , ASK10 , UBR1 , SNG1 , SLT2 , PHO86 , PHO90 , YPK1 , TOR2 , PEP3 , MDM30 , VPS33 , ARK1 , RIO2 , CLA4 , SKM1 , ROD1 , LDB19 , RGC1 , NCE102 , SEC23
DNA replication_GO:0006260	24.3851	38	139	0.00242077	0.00778104	OVER	POL12 , RFC5 , MEC1 , RIF1 , MSH3 , CDC7 , POL3 , CDC9 , FOB1 , RNH202 , MCM3 , GLC7 , NOP7 , RRM3 , IPI1 , MCM10 , PRI1 , RTT101 , TAH11 , HCS1 , PRI2 , SFH1 , PIF1 , RCO1 , CTF18 , IPI3 , TOF1 , RFC3 , SIN3 , MSH2 , RFC4 , PSF3 , ELG1 , SNF2 , MCM4 , ORC4 , MMS1 , DPB2
organelle fission_GO:0048285	52.9806	72	302	0.00267477	0.00820667	OVER	CDC24 , ALK2 , KIP1 , RDH54 , MEC1 , CDC10 , MSH3 , CDC7 , SHS1 , RAD61 , TRS85 , SWI5 , NUM1 , MUS81 , DOT1 , TOM1 , BIM1 , GLC7 , SMC1 , RIM15 , TUB2 , RPN11 , SMC2 , ALK1 , YBP2 , SPC105 , HOS2 , KIP3 , RME1 , DBF2 , RIM101 , MSC7 , SET1 , CTF8 , IRR1 , FIS1 , HOS4 , RTT101 , SMC3 , NPA3 , BUD2 , VPS1 , SET3 , CAF4 , TUB4 , BUR2 , RAD10 , TUB3 , MSC1 , CDC5 , PDS5 , CTF18 , MLH1 , CIK1 , SPC98…
cytokinesis_GO:0000910	14.7363	25	84	0.00389029	0.0114172	OVER	CDC24 , SLI15 , CDC10 , SHS1 , REF2 , GLC7 , DBF2 , RIM101 , MYO1 , SLT2 , BUD4 , BUD2 , MYO3 , CHS5 , VRP1 , MYO5 , NOP15 , BNI4 , SLA2 , BNI1 , RTS1 , BUD7 , MYO2 , IPL1 , DBF20
RNA modification_GO:0009451	17.8941	29	102	0.0041223	0.0118406	OVER	NOP1 , PUS9 , AIR2 , TRM82 , CIA1 , PUS2 , MRM2 , SUA5 , TRM5 , BMT5 , SAP185 , KTI12 , TOR2 , SAP190 , KAE1 , TRM2 , DUS3 , TRM12 , TRM732 , RIT1 , NOP2 , GCD10 , NCS2 , RIB2 , PAP2 , ISU2 , MOD5 , ELP3 , ISU1
mRNA processing_GO:0006397	28.4201	42	162	0.00430476	0.0121071	OVER	PTA1 , PRP6 , ECM2 , MUD1 , PAF1 , PRP9 , REF2 , PRP28 , CFT1 , SYF1 , PRP22 , SMB1 , BRR2 , SAD1 , RPL30 , DST1 , PRP43 , CEG1 , RTF1 , SPT6 , CWC22 , SLT2 , SWD2 , CTK1 , SNU114 , PAP1 , PRP16 , PRP39 , RSE1 , RPM2 , CUS1 , HSH155 , YSF3 , NRD1 , PFS2 , PRP2 , CTR9 , SPT20 , SNU66 , NAB3 , THP3 , PRP4
DNA-templated transcription, initiation_GO:0006352	12.6311	22	72	0.00463203	0.0127617	OVER	TAF5 , ISW1 , TAF2 , RPT3 , SRB4 , DST1 , TAF6 , XRN1 , SPT6 , SSL2 , RPC17 , ESS1 , TFA1 , RRN3 , RPC25 , RPT1 , TAF7 , BDP1 , GAL11 , CTR9 , RPT4 , TAF3
transcription from RNA polymerase I promoter_GO:0006360	11.9294	21	68	0.00488258	0.0129245	OVER	ISW1 , PAF1 , NSI1 , DST1 , RTF1 , CTK2 , UTP10 , RPA12 , RRN3 , CTK1 , GRC3 , CTK3 , GTR1 , SAP30 , PHO23 , RPA49 , SIN3 , CTR9 , RIO1 , RPA135 , RPC40
regulation of translation_GO:0006417	18.0695	29	103	0.00480308	0.0129245	OVER	FUN12 , WHI4 , GCD6 , SNF1 , PUF6 , HYP2 , PET122 , ECM32 , GCN20 , RPS2 , SUA5 , GCN1 , GCD2 , SLH1 , CTK2 , CTK1 , GCN3 , TUB4 , CDC123 , GCD7 , CTK3 , ASC1 , DOM34 , MTQ1 , WHI3 , GIS2 , PSK2 , GCD1 , RQC2
ribosomal subunit export from nucleus_GO:0000054	8.06989	15	46	0.00948868	0.0237217	OVER	NUG1 , ARB1 , LSG1 , CRM1 , SDA1 , RPF1 , NOP9 , NUP85 , LTV1 , RIX7 , RNA1 , RPS3 , NOG2 , NOG1 , MEX67
protein dephosphorylation_GO:0006470	8.59619	15	49	0.0174616	0.0413563	OVER	SPO7 , GIP4 , PTC4 , SAT4 , PTP1 , REF2 , PTP3 , GLC7 , PPT1 , HAL5 , ESS1 , SIW14 , PSY2 , RTS1 , GIP3
peptidyl-amino acid modification_GO:0018193	26.4903	37	151	0.0177999	0.0414309	OVER	ACS1 , NUP60 , RKM3 , TAF5 , PAF1 , CDC7 , UBA2 , DOT1 , ADA2 , RMT2 , HAT2 , PKP2 , TAF6 , RTF1 , SWC4 , SPT6 , GCN5 , ARD1 , SET1 , SET5 , PKP1 , OST1 , ESS1 , SWD2 , YPK1 , CTK1 , BRE2 , BUR2 , YPK2 , MCK1 , MDM20 , CTR9 , SPT20 , ESA1 , IPL1 , NAT3 , SGV1
RNA catabolic process_GO:0006401	23.1571	33	132	0.0182931	0.0418571	OVER	RPT2 , POL3 , AIR2 , SUP35 , RNH202 , TPA1 , XRN1 , RAI1 , POP6 , SKI6 , NMD2 , LRP1 , RTT101 , MTR4 , JSN1 , JHD2 , PAN3 , PUF3 , SIR3 , RNT1 , DOM34 , WHI3 , NRD1 , TRF5 , PAP2 , RRP6 , SKI7 , DCS2 , NAB3 , NOT5 , DBF20 , MMS1 , SKI3
protein alkylation_GO:0008213	8.77162	15	50	0.0210238	0.0473037	OVER	RKM3 , PAF1 , NOP1 , DOT1 , RMT2 , RTF1 , SPT6 , SET1 , SET5 , ESS1 , SWD2 , BRE2 , BUR2 , CTR9 , SGV1
