## Supplemental Table S5 for "Puf3 contributes to changes in mRNA solubility, translation elongation dynamics at rare arginine codons and loss of protein homeostasis in cells lacking Not4"

### Sheet: Table5
Table S5. GO-terms enriched for mRNAs showing the increase of pausing at the stop codon upon depletion of Not4
PATH	ExpectedHitsInPATH	NumHitsInPATH	TotInPATH	RawPvalue	AdjPvalue	Represented	SigsInPath
HSP90_Interactor	51.6338	145	485	0	0	OVER	ACS2 , ACT1 , ADD66 , ADH1 , ADH3 , ADK1 , ADO1 , AHP1 , AIM45 , ARA1 , ARC1 , ARF1 , ARO4 , ARP2 , ARP3 , ASC1 , ATP2 , AYR1 , BCY1 , CAR1 , CCT2 , CCT4 , CCT7 , CDC10 , CDC19 , CDC48 , CHC1 , CYS3 , DED81 , DHH1 , DYS1 , ENO1 , ENO2 , ERG10 , FAS2 , FBA1 , FPR1 , FRA1 , GCD11 , GCN1 , GCN20 , GDH1 , GLN1 , GND1 , GPM1 , GPP1 , GRE2 , HOM3 , HSP42 , HXK2 , HYR1 , ILV3 , ILV5 , ILV6 , IMD3 , IPP1…
cytoplasmic translation_GO:0002181	17.7791	92	167	0	0	OVER	RPL19B , RPL23A , RPL32 , RPL19A , FES1 , RPS6B , TAE1 , RPS29B , RPL31A , RPP1A , RPL13A , RPP1B , RPL35B , RPL4B , RPS11A , RPP2B , RPL12B , TIF35 , RPL12A , RPL34A , RPS24A , RPS8B , RPL23B , RPL2A , RPL29 , RPL30 , RPL24A , RPL7A , RPL1B , RPS25A , RPL26B , RPL11B , RBG2 , RPL8A , RPL27A , RPS27B , RPL2B , RPL34B , RPS24B , RPL16A , RPL39 , RPS22A , RPL43B , RPS5 , RPL14A , RPL17A , RPL40B , …
AllAggregatesNot4_or_Not4Puf3	426.272	596	4004	0	0	OVER	SEC24 , ENO2 , SEC31 , NEW1 , OMS1 , TPI1 , ENO1 , SMC3 , GFA1 , RPB2 , PFK1 , RPT1 , RPN2 , MEF1 , TEF2 , CCT4 , TCB3 , YDJ1 , MAE1 , CWP1 , IPP1 , GCN1 , NUP192 , SSC1 , VPS1 , MDJ1 , FAS2 , WTM1 , SUP35 , CTR9 , NOP2 , ARP3 , LSG1 , INP53 , BCY1 , SEC14 , APL1 , RPL20A , RPL20B , HXK2 , RCM1 , LPD1 , PRT1 , RPL3 , GCN20 , BGL2 , KAR2 , SRP72 , ROK1 , CRN1 , POL3 , RSM23 , ARP2 , GCD2 , TAL1 , …
Zuo1_Interactors_Biogrid	29.4898	85	277	0	0	OVER	SEC14 , ARP2 , ACT1 , TAE1 , RPN11 , STE24 , SBP1 , RPL16A , TMA46 , EGD1 , PET9 , YME1 , DHH1 , KRR1 , RPL17A , HSP82 , HSC82 , RPS6A , RPS7A , RPS19A , RPL25 , RPL31A , RPS3 , RPL3 , RPS31 , APL5 , MCR1 , PIL1 , RPP1A , RPL26B , RPP2B , TIM18 , EMC6 , TYS1 , ASC1 , RPS5 , RPL12A , RPL27A , RPL30 , RPS11A , RPL31B , RPL24A , RPL8A , CDC12 , PGK1 , DED81 , ARC1 , KRS1 , RPL43A , RPL33A , HHO1 , R…
Aggregated_Less_Not4_Than_Not4Puf3	9.58154	36	90	2.59792e-13	3.09586e-12	OVER	ENO2 , OMS1 , TPI1 , ENO1 , MEF1 , CWP1 , IPP1 , WTM1 , SEC14 , BGL2 , TAL1 , TSA1 , PGI1 , AHP1 , CTS1 , ADO1 , RNR2 , SCW4 , APE3 , TRX1 , ADK1 , CCW14 , GRX1 , HSP150 , TRX2 , TPM2 , TIM8 , YIL077C , CMC1 , TDH1 , MZM1 , DPH5 , SDH5 , PFY1 , YSA1 , YDC1
mitochondrion organization_GO:0007005	40.2425	81	378	1.95783e-10	2.15362e-09	OVER	MRP21 , CBP6 , MRPL36 , MRPS5 , MRPL37 , SDH8 , NFS1 , ARP2 , MRP10 , MSS2 , MRPL11 , SED1 , PET100 , MRPL35 , MRPS28 , MRP1 , MRPL28 , MZM1 , RSM28 , QCR7 , RSP5 , MDJ1 , ACT1 , RPN11 , OLE1 , RSM23 , COX13 , TIM21 , TOM20 , MRP13 , MRPL9 , AIM17 , MAS2 , ARC15 , FIS1 , TPM2 , SSC1 , ARP3 , RSM26 , TIM8 , MRP17 , CMC1 , MRPL31 , PAM17 , MRPL20 , MEF1 , HSP60 , ILV5 , ARC18 , NAM2 , YML6 , SML1 ,…
Mitochondrial_Ribosomal_Protein	5.85538	24	55	3.08259e-10	3.14864e-09	OVER	MRP1 , MRP10 , MRP13 , MRP17 , MRP2 , MRP21 , MRPL10 , MRPL11 , MRPL20 , MRPL23 , MRPL24 , MRPL28 , MRPL31 , MRPL35 , MRPL36 , MRPL37 , MRPL44 , MRPL50 , MRPL51 , MRPL9 , MRPS12 , MRPS18 , MRPS28 , MRPS5
Not4 and Not5_PeakStart	55.36	97	520	8.05569e-09	7.67975e-08	OVER	ILV5 , RPS24B , RPS16A , RPS29B , EGD2 , HSP150 , SML1 , PMP2 , YET3 , RPS23B , RPL15B , RPL7A , ARP3 , RPS10B , ARA1 , HSC82 , RPS8B , MET6 , ACT1 , RPL2A , YLR194C , MMS2 , HSP82 , RPS0B , YBR096W , YSY6 , ATP18 , LSP1 , SBP1 , GLO3 , SUB2 , TAL1 , YBR137W , NCE102 , FPR1 , MDH1 , AAT2 , TRX2 , UMP1 , TIF5 , ZEO1 , RNR2 , ECM33 , RTS3 , CHO1 , DSK2 , MRH1 , MCR1 , NAT3 , PCC1 , STP1 , TRX1 , DP…
mitochondrial translation_GO:0032543	13.2012	35	124	3.37265e-08	3.0143e-07	OVER	MRP21 , CBP6 , MRPL36 , MRPS5 , MRPL37 , MRP10 , MRPL11 , MRPL35 , MRPS28 , MRP1 , MRPL28 , RSM28 , RSM23 , MRP13 , MRPL9 , RSM26 , MRP17 , MRPL31 , MRPL20 , MEF1 , NAM2 , YML6 , COX14 , MRPL24 , MRPL44 , MRPL10 , MRPS18 , MRPL50 , MRPS12 , MDM38 , MRPL23 , PET123 , MSD1 , MRPL51 , MRP2
nucleobase-containing small molecule metabolic process_GO:0055086	20.1212	45	189	1.1084e-07	9.3236e-07	OVER	CDC19 , PGI1 , PGK1 , COX9 , TPI1 , ADK1 , QCR7 , CYC7 , PHM8 , PNC1 , HXK2 , TDH3 , PFK1 , ENO1 , QCR10 , COX6 , QNS1 , ENO2 , GND1 , BCY1 , CAB2 , COX5B , RNR2 , TDH1 , TDH2 , ADO1 , ATP2 , FBA1 , CAB3 , SDH1 , GPM1 , TAL1 , COX8 , IMD3 , ATP18 , ADH3 , COX7 , NRK1 , ADH1 , CYT1 , DDP1 , TYE7 , ATP4 , ATP15 , TKL1
generation of precursor metabolites and energy_GO:0006091	15.5434	37	146	2.90767e-07	2.30998e-06	OVER	CDC19 , HAP3 , PET9 , SHP1 , PGI1 , ALG7 , PGK1 , COX9 , TPI1 , QCR7 , CYC7 , COX13 , HXK2 , TDH3 , PFK1 , ENO1 , QCR10 , COX6 , ENO2 , COX5B , TDH1 , TDH2 , UGP1 , FBA1 , MDH1 , HAP4 , SDH1 , GPM1 , PET10 , COX8 , ADH3 , COX7 , SDH5 , ADH1 , CYT1 , LSC1 , TYE7
mRNA Solubility Low not1Deg, High not4Deg	66.8578	105	628	6.75823e-07	5.08646e-06	OVER	MET6 , RPL18A , RPL30 , HOM3 , RPS7A , TSA1 , RPL16B , RPL43A , MET17 , RPS22A , RPL33A , RPP1B , TIF1 , RPL33B , RPL43B , RPS27B , RPP0 , RPL20A , RPP1A , ASC1 , RPL16A , MFA2 , RPL23B , LCB1 , ILV6 , SRL1 , ILV5 , RPL5 , ECM33 , PMP1 , RPL12A , GLN1 , TIF2 , RPL26B , ERG3 , ATP2 , RPL17A , RPS5 , EGD1 , RPL13A , RPS2 , RPP2B , RPL23A , RPL2B , SHM2 , HOL1 , TEF4 , PMT2 , CYT1 , RPL18B , RPL13B …
ribosome assembly_GO:0042255	6.17477	20	58	9.79654e-07	7.00453e-06	OVER	RPS11A , RPL12B , RPL12A , LSG1 , RPL11B , RPS27B , IPI1 , SQT1 , YVH1 , RPL40B , RPS0B , RPL10 , RPS31 , RPP0 , RPL6B , RPS17A , RPL25 , RPL3 , RPL5 , TIF5
translational elongation_GO:0006414	4.25846	15	40	6.90798e-06	4.704e-05	OVER	TEF2 , RPL31A , DHH1 , GCD11 , GCN20 , RPS2 , GCN1 , RPS5 , TEF4 , MEF1 , STM1 , RPL31B , ASC1 , TEF1 , RPS23B
ribosomal large subunit biogenesis_GO:0042273	11.072	27	104	7.30015e-06	4.74509e-05	OVER	SPB1 , RPL35B , RPL12B , RPL12A , RPL7A , LSG1 , NSA1 , RPL11B , SNF6 , RPL8A , IPI1 , SQT1 , YVH1 , RRP14 , RPL17A , RPL40B , RPL8B , RPL10 , RPP0 , RPL6B , HAS1 , NOP2 , TRM112 , RPL25 , RPL3 , RPL5 , RPL7B
monocarboxylic acid metabolic process_GO:0032787	14.6917	31	138	3.69986e-05	0.00022045	OVER	CDC19 , PGI1 , PGK1 , TSC13 , TPI1 , ASP1 , FDC1 , RSP5 , PDA1 , LPD1 , OLE1 , HXK2 , UGA1 , TDH3 , PDX1 , PFK1 , ENO1 , ENO2 , TDH1 , TDH2 , MAE1 , FBA1 , GPM1 , ACP1 , ISA1 , AAT2 , GOR1 , ADH1 , TYE7 , PYK2 , FAS2
AggregateNot4_NOT_SSB	47.1625	73	443	6.71128e-05	0.000380986	OVER	ENO1 , TDH1 , FBA1 , PST2 , ILV5 , ADH1 , ATP2 , YMR226C , SSE1 , YPT1 , SRP72 , FES1 , RPP0 , PGK1 , SAC6 , PRO1 , FIS1 , SUB2 , GND1 , ADH6 , WTM1 , YIR035C , SEC14 , SOD2 , RNR2 , PRE2 , SNF4 , ARA1 , TIF5 , LPD1 , YMR315W , UBC4 , NCE102 , RBG2 , TEM1 , URE2 , TYS1 , YDL124W , TAL1 , SEC24 , AIM17 , LSC1 , CET1 , RCN2 , TMA20 , PDA1 , DED81 , AIP1 , KTR3 , UGP1 , PIC2 , GET4 , CTR9 , SLA2 , T…
protein folding_GO:0006457	9.90092	23	93	7.86753e-05	0.000416688	OVER	CCT4 , PLP1 , MDJ1 , EGD2 , SNL1 , CCT2 , CCT7 , PFD1 , SSC1 , EMC6 , HSP60 , TSA1 , HSC82 , ROT1 , YDJ1 , FPR1 , ZIM17 , MPD2 , STI1 , EGD1 , SSE1 , HSP82 , YME1
cofactor metabolic process_GO:0051186	18.8437	36	177	8.50485e-05	0.000434355	OVER	CDC19 , PDX3 , PGI1 , NFS1 , PGK1 , TPI1 , ISD11 , RSP5 , PDA1 , PNC1 , HXK2 , TDH3 , PDX1 , PFK1 , ENO1 , QNS1 , ENO2 , GND1 , CAB2 , TDH1 , TDH2 , FBA1 , CAB3 , GPM1 , ACP1 , ISA1 , ACS2 , TAL1 , SSQ1 , ADH3 , NRK1 , ADH1 , CAT5 , LSC1 , TYE7 , TKL1
rRNA processing_GO:0006364	25.1249	43	236	0.000255938	0.00121997	OVER	POP5 , RPS6B , PAF1 , SPB1 , KRR1 , PWP2 , RPL35B , RPS11A , RPS24A , RPS8B , RSP5 , RPL30 , RPL7A , ROK1 , RRP46 , MTR3 , RNH70 , SNF6 , RPL8A , RPS27B , RPP1 , NOP10 , IPI1 , FAF1 , RPS24B , UTP11 , RPL17A , RPL8B , RPS0B , RPS31 , SEN1 , RPS1B , RPS16A , HAS1 , RCM1 , NOP2 , CSL4 , TRM112 , RPS6A , NAN1 , RPL7B , RVB2 , RPS23B
cellular respiration_GO:0045333	8.09108	19	76	0.000279075	0.00128735	OVER	HAP3 , PET9 , ALG7 , COX9 , QCR7 , CYC7 , COX13 , QCR10 , COX6 , COX5B , MDH1 , HAP4 , SDH1 , PET10 , COX8 , COX7 , SDH5 , CYT1 , LSC1
protein complex biogenesis_GO:0070271	31.1932	49	293	0.000778063	0.00327244	OVER	CBP6 , UMP1 , SDH8 , CDC10 , ARP2 , RPN6 , SHS1 , PET100 , UBC13 , RPT3 , MZM1 , QCR7 , BIM1 , CHD1 , YPT1 , RPN11 , MMS2 , COX13 , SPT16 , TOM20 , PRE9 , CDC12 , RPN2 , ARP3 , CMC1 , RPT1 , ADD66 , DAD2 , CDC123 , HSP60 , CRN1 , POB3 , ATP18 , COX14 , AIP1 , HSC82 , RCF2 , MDM38 , NUF2 , SDH5 , CTR9 , PFY1 , RPT4 , RBL2 , ATP4 , SAR1 , HSP82 , PRE2 , TOM5
PUF3_CoreTargets_Group4Mito	4.36492	12	41	0.000824372	0.00336815	OVER	MRPL31 , YIL077C , CHO1 , MAS2 , ACP1 , YME2 , TOM20 , PAM17 , ATP18 , GCV3 , AIM45 , ADH3
translational initiation_GO:0006413	5.64246	14	53	0.000968848	0.00384848	OVER	MRP21 , TIF35 , RSM28 , GCD11 , GCD2 , TIF2 , TIF1 , STM1 , CDC123 , TIF34 , TIF11 , SUI1 , PRT1 , TIF5
ribosomal small subunit biogenesis_GO:0042274	13.84	26	130	0.00104138	0.0040248	OVER	RPS6B , KRR1 , PWP2 , RPS11A , RPS24A , RPS8B , ROK1 , RPS27B , FAF1 , RPS24B , RRP14 , UTP11 , LTV1 , RPS0B , RPS31 , RPS17A , RPS1B , RPS16A , HAS1 , RPS19B , TRM112 , RPS19A , RPS6A , NAN1 , NEW1 , RPS23B
Solubility_Less_Not4_Than_Not4Puf3	55.9988	78	526	0.00116099	0.004369	OVER	ABF2 , CCT7 , CDC10 , CRN1 , CSL4 , CUS1 , DPH5 , DRN1 , ENT5 , FAF1 , GCN20 , GET4 , GLO3 , GLR1 , HMO1 , HSC82 , HSP82 , LSM4 , LTV1 , MBF1 , MED8 , MRPL24 , MRPL44 , MRPL50 , NBP2 , NMT1 , NNT1 , PBI2 , PCC1 , PDX1 , PEX5 , POP5 , QCR7 , QRI5 , RDI1 , RNH70 , RPL11B , RPL15B , RPL18A , RPL18B , RPL19A , RPL19B , RPL24A , RPL34B , RPL38 , RPL39 , RPL40B , RPS0B , RPS19B , RPS29B , RPS30A , RPS6…
mRNA Solubility high not1Deg, low not4Deg	55.5729	77	522	0.00145427	0.00533234	OVER	PDR5 , PDR16 , MRPS28 , MEF1 , ENT5 , RSM28 , GRE2 , STI1 , FRA1 , CBF1 , SHQ1 , SWC5 , MRPL10 , TMA46 , PEX5 , DSC3 , POB3 , NMA111 , CET1 , RPT3 , MRPL24 , YNR040W , VTI1 , STP1 , PET123 , DBF2 , NAM2 , DSE1 , RBG2 , LTV1 , CUS1 , MRP21 , FIP1 , NUP84 , MRPL28 , MRPL11 , HSP82 , FES1 , MRPL50 , NCE103 , MRPL35 , APL1 , MRPL36 , NBP2 , UFD1 , PIR3 , YNG2 , MRPS5 , IES2 , RSC58 , IPI1 , MSD1 , MR…
organelle assembly_GO:0070925	14.2658	26	134	0.00165152	0.00576019	OVER	SHP1 , CDC10 , DHH1 , SHS1 , RPS11A , RPL12B , RPL12A , LSM4 , LSG1 , RPL11B , RPS27B , IPI1 , CDC12 , SQT1 , YVH1 , RPL40B , RPS0B , RPL10 , RPS31 , RPP0 , RPL6B , RPS17A , RPL25 , RPL3 , RPL5 , TIF5
cell wall organization or biogenesis_GO:0071554	21.0794	35	198	0.00163571	0.00576019	OVER	ECM33 , ARP2 , PSA1 , PST1 , SED1 , NBP2 , ACT1 , BGL2 , SIM1 , YVH1 , KAR2 , CIS3 , HSP150 , KRE9 , GPI14 , CWP1 , CWP2 , GFA1 , PIR3 , PRS1 , UTH1 , CCW12 , CCW14 , ROT1 , DFG5 , GAS1 , YGP1 , SLA2 , KRE1 , ZEO1 , SLG1 , SRL1 , TCO89 , NCE102 , RHO1
regulation of translation_GO:0006417	10.8591	20	102	0.00481283	0.0143646	OVER	TPD3 , CBP6 , RPL31A , DHH1 , GCD11 , GCN20 , RPS2 , GCN1 , GCD2 , SBP1 , TIF2 , RPS5 , STM1 , CDC123 , RPL31B , COX14 , ASC1 , MDM38 , TIF5 , RPS23B
nuclear transport_GO:0051169	19.2695	31	181	0.00482167	0.0143646	OVER	TEF2 , SUB2 , NUP84 , SXM1 , RSP5 , KAP122 , SRM1 , LSG1 , RPS2 , CSE1 , NUP159 , SSL2 , MLP2 , IST3 , NUP192 , NPA3 , RPS5 , LTV1 , RPL40B , RPS0B , BUD20 , RPS10B , YDJ1 , RPS3 , URE2 , CSL4 , RPS19B , RPS19A , WTM1 , NEW1 , TEF1
PUF3_CoreTargets_Group1	13.84	24	130	0.00479598	0.0143646	OVER	MRPL37 , YNR040W , MRP17 , MRS1 , PET123 , MRPL20 , MZM1 , CBP6 , MRP2 , MRPS28 , TOM5 , MSD1 , MRP13 , MRPL44 , NAM2 , SDH5 , MRPS5 , MEF1 , RSM28 , MSS2 , MRPS18 , OMS1 , HSP60 , DPP1
All_PUF3_CoreTargets	66.6449	86	626	0.00622861	0.0181774	OVER	MRPL37 , YNR040W , MRP17 , MRS1 , PET123 , MRPL20 , MZM1 , CBP6 , MRP2 , MRPS28 , TOM5 , MSD1 , MRP13 , MRPL44 , NAM2 , SDH5 , MRPS5 , MEF1 , RSM28 , MSS2 , MRPS18 , OMS1 , HSP60 , DPP1 , MRPL36 , MRPL23 , MRPL50 , MRPL9 , RSM23 , CMC1 , COX14 , MRP10 , TOM22 , PET100 , QRI5 , ZIM17 , MRPL51 , MRPL11 , MRPL24 , MRPL10 , MRPL35 , MPM1 , MDM38 , RCM1 , ROK1 , MET7 , MRP21 , MRP1 , YGR161W-C , YML6 …
nucleobase-containing compound transport_GO:0015931	15.1175	25	142	0.00757196	0.0216558	OVER	PET9 , TEF2 , SUB2 , NUP84 , SXM1 , RSP5 , SRM1 , RPS2 , TOM20 , NUP159 , SSL2 , MLP2 , IST3 , RPS5 , LTV1 , SNF7 , RPS0B , RPS10B , YDJ1 , RPS3 , CSL4 , RPS19B , RPS19A , NEW1 , TEF1
