## Supplemental Table S6 for "Puf3 contributes to changes in mRNA solubility, translation elongation dynamics at rare arginine codons and loss of protein homeostasis in cells lacking Not4"

### Sheet: Table6
Table S6. GO-terms enriched within the 500 top rare Arg-codon containing mRNAs
PATH	ExpectedHitsInPATH	NumHitsInPATH	TotInPATH	RawPvalue	AdjPvalue	Represented	SigsInPath
Aggregated_More_Not4_Than_Not4Puf3	95.7633	142	764	4.86847e-08	1.37121e-07	OVER	ASK10 , CUL3 , PSY2 , TOM1 , TFC4 , BUD4 , SLA2 , OSH3 , PEP3 , MDS3 , ECM2 , GIS1 , INP52 , URB1 , GPR1 , PTC4 , PRR1 , ECM30 , BOI2 , SNU114 , ARH1 , PIF1 , SFB3 , ESA1 , CDC24 , YML119W , SGD1 , KIN3 , YKL023W , PIB2 , YOR1 , HUL5 , BUD27 , SEA4 , IPI1 , HOS2 , GRC3 , FMP27 , VPS41 , RDH54 , YGL185C , MON2 , MUK1 , YTA7 , RIM101 , TRS120 , ALK2 , SPT20 , SIN3 , STT4 , VPS33 , MFG1 , GIP3 , YSC…
mitotic cell cycle_GO:0000278	28.7039	52	229	7.40914e-06	1.97792e-05	OVER	TOM1 , BUD9 , BUD4 , SLA2 , CLB4 , FKH2 , BRN1 , ULP1 , CDC24 , RAX2 , HSL7 , SLD2 , ASE1 , RAX1 , TOP2 , MBP1 , SPA2 , SAP155 , MAD1 , RIM101 , ALK2 , SIN3 , SFG1 , AMN1 , BUD3 , HSL1 , BUD2 , BRE1 , ACE2 , SWI6 , CNM67 , SPC98 , THP1 , CDC5 , SPC110 , KIP3 , NUD1 , POL2 , BNI4 , MYO3 , KIN4 , BUD7 , ALK1 , BUB2 , CBF2 , AIM44 , FIN1 , GRR1 , PKC1 , BNI1 , FAR11 , SRC1
cytoskeleton organization_GO:0007010	22.8127	39	182	0.000394126	0.000909749	OVER	BUD4 , SLA2 , SSK1 , CLB4 , CDC24 , SPC97 , ASE1 , SCD5 , AKL1 , SPA2 , YSC84 , SHE4 , SPC29 , POM152 , BEM2 , BUD14 , CNM67 , KIP2 , SPC98 , CDC5 , SPC110 , KIP3 , NUD1 , NDC1 , SAC7 , NDC80 , SPC25 , GEA1 , ENT4 , MLP2 , MYO1 , CBF2 , FIN1 , LSB5 , PKC1 , BNI1 , MHP1 , NUM1 , IQG1
RNA splicing_GO:0008380	12.7852	25	102	0.000574753	0.00130703	OVER	PET54 , ECM2 , CLF1 , SNU114 , PRP40 , CCM1 , CBP2 , PRP46 , SPT20 , MUD2 , RSE1 , SYF1 , SLU7 , PRP6 , USA1 , MRN1 , PRP8 , MRS1 , PRP9 , LUC7 , BRR2 , PRP21 , YSH1 , HSH155 , PRP39
cytokinesis_GO:0000910	8.89947	19	71	0.000834463	0.00186993	OVER	BUD9 , BUD4 , SLA2 , CDC24 , RAX2 , RAX1 , SPA2 , RIM101 , BUD3 , BUD2 , BUD14 , THP1 , BNI4 , MYO3 , BUD7 , MYO1 , AIM44 , PKC1 , BNI1
organelle fission_GO:0048285	20.6819	35	165	0.000948438	0.00209475	OVER	PSY2 , TOM1 , DSN1 , CLB4 , RAD52 , BRN1 , MSH6 , CDC24 , ASE1 , HOS2 , RDH54 , TOP2 , MAD1 , RIM101 , ALK2 , AMN1 , BUD2 , BRE1 , SWI6 , CNM67 , SPC98 , CDC5 , PAP2 , SPC110 , KIP3 , NUD1 , SET3 , POL2 , KIN4 , ALK1 , BUB2 , CBF2 , FIN1 , NUM1 , SRC1
regulation of DNA metabolic process_GO:0051052	8.77413	18	70	0.00186716	0.00398068	OVER	PSY2 , FKH2 , MSH6 , PIF1 , HST1 , IPI1 , TOP2 , SIN3 , RAD3 , CTI6 , BRE1 , SUM1 , SWI6 , UFD4 , PAP2 , DEP1 , FOB1 , CHD1
DNA recombination_GO:0006310	10.4036	20	83	0.00249282	0.00524176	OVER	RAD52 , PIF1 , SLD2 , HST1 , RDH54 , TOP2 , RAD3 , BRE1 , NMD2 , SWI6 , NAM7 , CDC5 , PAP2 , THO2 , FOB1 , HPR1 , POL2 , SNF2 , IRC8 , MCM7
endocytosis_GO:0006897	9.77689	19	78	0.00277817	0.00580203	OVER	SLA2 , OSH3 , SCD5 , AKL1 , MON2 , VPS33 , AKR1 , YSC84 , DNF1 , LDB19 , ROD1 , SWH1 , YAP1801 , ENT4 , MYO3 , DRS2 , OSH2 , ECM21 , LSB5
mRNA processing_GO:0006397	16.6708	28	133	0.00337575	0.00690903	OVER	ECM2 , CLF1 , SEN1 , SNU114 , PRP40 , FIR1 , PRP46 , SPT20 , MUD2 , RSE1 , SYF1 , THP1 , SLU7 , PRP6 , USA1 , THO2 , MRN1 , PRP8 , PRP9 , LUC7 , HPR1 , PFS2 , BRR2 , CFT1 , PRP21 , YSH1 , HSH155 , PRP39
pseudohyphal growth_GO:0007124	6.01655	13	48	0.00483339	0.0096354	OVER	OSH3 , MDS3 , STE12 , FKH2 , GPR1 , CDC39 , SPA2 , SFG1 , TMN3 , GPB2 , MSN1 , DIG1 , MKS1
DNA replication_GO:0006260	12.5345	22	100	0.00517568	0.0101855	OVER	FKH2 , BRN1 , MSH6 , CLF1 , SEN1 , PIF1 , SLD2 , IPI1 , TOP2 , SIN3 , CTI6 , BRE1 , MIP1 , SUM1 , POL3 , POL1 , DEP1 , FOB1 , CHD1 , POL2 , SNF2 , MCM7
chromosome segregation_GO:0007059	14.4146	24	115	0.00720415	0.013823	OVER	DSN1 , BRN1 , IOC3 , KIN3 , ESC8 , ASE1 , RDH54 , MAD1 , GIP3 , BUD2 , CDC5 , SPC110 , KIP3 , NUD1 , FOB1 , NDC80 , POL2 , SPC25 , KIN4 , BUB2 , NNF1 , CBF2 , FIN1 , SRC1
exocytosis_GO:0006887	5.13913	11	41	0.00997341	0.0187843	OVER	SLA2 , OSH3 , PEP3 , KIN1 , SEC6 , KIN2 , GYL1 , SWH1 , MYO3 , SEC3 , OSH2
mitochondrial genome maintenance_GO:0000002	3.25896	8	26	0.0114767	0.021225	OVER	HSP78 , RAD52 , PIF1 , CCM1 , MIP1 , PIM1 , MRS1 , YME2
mitochondrial DNA metabolic process_GO:0032042	0.626723	3	5	0.0161085	0.0289199	OVER	RAD52 , MIP1 , PIM1
conjugation_GO:0000746	9.90223	17	79	0.0163535	0.0291891	OVER	OSH3 , STE12 , PRR1 , CDC39 , MSG5 , SPA2 , AKR1 , BUD3 , DNF1 , SPC110 , SPT7 , ROD1 , CNA1 , DRS2 , GRR1 , FAR11 , FPK1
regulation of transport_GO:0051049	8.39809	15	67	0.0164999	0.0292802	OVER	ASK10 , PEP3 , VPS41 , AKL1 , MSG5 , VPS33 , AKR1 , SEC6 , BUD14 , LDB19 , GYL1 , ROD1 , UBR1 , VAM6 , FPK1
regulation of organelle organization_GO:0033043	21.1833	31	169	0.0167987	0.029639	OVER	PSY2 , PET54 , SSK1 , CLB4 , PEP3 , PIF1 , CDC24 , CDC39 , HOS2 , VPS41 , SPA2 , MAD1 , VPS33 , AMN1 , SEC6 , BUD2 , BUD14 , SWI6 , KIP2 , CDC5 , KIP3 , SET3 , SAC7 , BDF1 , KIN4 , BUB2 , FIN1 , ENV7 , VAM6 , BNI1 , MHP1
chromatin organization_GO:0006325	31.5869	43	252	0.0188005	0.0324255	OVER	FKH2 , GIS1 , OAF1 , IOC3 , TRA1 , ESA1 , ESC8 , HST1 , HOS2 , TOP2 , SWC5 , YTA7 , SPT20 , SIN3 , MSN2 , VPS71 , EAF7 , CTI6 , BRE1 , SUM1 , ITC1 , NAM7 , NGG1 , MRN1 , HDA2 , SPT7 , DEP1 , SET3 , FOB1 , CHD1 , AHC1 , POL2 , SNF2 , BDF1 , ISW2 , MLP1 , PHO4 , GCN5 , CAC2 , RSC1 , MCM7 , NUP120 , HST3
histone modification_GO:0016570	10.905	18	87	0.0202507	0.0347316	OVER	GIS1 , TRA1 , ESA1 , HST1 , HOS2 , SPT20 , SIN3 , EAF7 , BRE1 , NGG1 , HDA2 , SPT7 , DEP1 , SET3 , CHD1 , AHC1 , GCN5 , HST3
signaling_GO:0023052	20.6819	30	165	0.0207527	0.0351993	OVER	ACK1 , PSY2 , KOG1 , SSK1 , MDS3 , GPR1 , BOI2 , CDC24 , SEA4 , HOS2 , LCB3 , MSG5 , SPT20 , DFM1 , AKR1 , BEM2 , PDE2 , GPB2 , CYR1 , SAC7 , ROD1 , CNA1 , YOS9 , TIP41 , SYG1 , LCB5 , PKC1 , VAM6 , FAR11 , MKS1
regulation of cell cycle_GO:0051726	18.551	27	148	0.0263203	0.0436775	OVER	PSY2 , CLB4 , FKH2 , ESA1 , CDC24 , HSL7 , CDC39 , SLD2 , HOS2 , TOP2 , MAD1 , RIM101 , AMN1 , HSL1 , BUD2 , BRE1 , BUD14 , SWI6 , CDC5 , KIP3 , SET3 , POL2 , KIN4 , BUB2 , FIN1 , GRR1 , FAR11
cell budding_GO:0007114	6.01655	11	48	0.0317795	0.0516207	OVER	BUD4 , SLA2 , BOI2 , TAO3 , SPA2 , TGL3 , BUD3 , TGL4 , BUD2 , MYO3 , BNI1
meiotic cell cycle_GO:0051321	15.2921	22	122	0.0473036	0.0756365	OVER	PSY2 , DSN1 , RAD52 , MSH6 , HOS2 , RDH54 , TOP2 , RIM101 , ALK2 , SIN3 , VPS13 , BRE1 , SWI6 , GPB2 , CDC5 , PAP2 , POL1 , NUD1 , SET3 , CHS3 , MSS4 , VPS54
cell wall organization or biogenesis_GO:0071554	15.2921	22	122	0.0473036	0.0756365	OVER	YEA4 , ACK1 , SLA2 , YUR1 , MSG5 , RIM101 , KTR7 , YEH2 , CHS6 , SAC7 , CNA1 , CHS3 , YPS7 , SBE2 , BCH2 , FLC1 , MYO3 , ROT2 , BUD7 , VPS54 , PKC1 , MHP1
All_PUF3_CoreTargets	61.2936	73	489	0.0533508	0.0844263	OVER	PSY2 , TOM1 , BUD4 , HSP78 , YNR040W , RSM22 , TRA1 , ARH1 , MSY1 , BUL2 , COX10 , YDR061W , HOS2 , YMR210W , SNF12 , CCM1 , YMR144W , MCP2 , CBP2 , PRP46 , OMS1 , MRP20 , NAR1 , STE6 , YCR023C , YPR109W , SFG1 , COX18 , AEP1 , VPS71 , MTC3 , AIM39 , MRF1 , BEM2 , LRO1 , PDE2 , OXP1 , YMR102C , PIM1 , THP1 , RMD8 , PRP6 , ATP23 , SPC110 , YER077C , PRP8 , MET7 , MRS1 , SPT7 , MRH4 , CHD1 , SHY1 ,…
