## Supplemental Table S7 for "Puf3 contributes to changes in mRNA solubility, translation elongation dynamics at rare arginine codons and loss of protein homeostasis in cells lacking Not4"

### Sheet: charging WT
AminoAcid	Probe	Codon	WT rep1 charging	SEM	WT rep2 charging	SEM	coeff WT rep1 vs rep2	mw WT
Arg-ACG	Arg1y	Arg-ICG	1.00131	0.0248552	1.02109	0.0230374	1.38344	1.0112
Arg-CCG	Arg2y	Arg-C/UCG	0.758611	0.0232732	0.767702	0.0186391	0.842333	0.763157
Arg-CCT	Arg3y	Arg-CCU	0.963959	0.0361231	0.959467	0.0326321	0.330274	0.961713
Arg-TCT	Arg4y	Arg-UCU	0.80372	0.019736	0.793587	0.015004	0.897133	0.798653
His-GTG	His1y	His-GUG	0.593497	0.068379	0.370671	0.0701536	32.6835	0.482084
Lys-CTT	Lys1y	Lys-CUU	0.816127	0.116948	0.71284	0.0984327	9.55348	0.764483
Lys-TTT	Lys2y	Lys-UUU1	0.570173	0.0292403	0.511426	0.0270514	7.6813	0.540799
Asp-GTC1	Asp1y	Asp-GUC	0.723278	0.0116186	0.761284	0.0112213	3.62051	0.742281
Asp-GTC2	Asp2y	Asp-GUC2	0.755885	0.0179992	0.828597	0.0174328	6.48985	0.792241
Glu-TTC	Glu1y	Glu-UUC	0.568823	0.0289769	0.537828	0.0220803	3.96095	0.553326
Asn-GTT	Asn1y	Asn-GUU	0.828555	0.0267937	0.771725	0.0293339	5.02221	0.80014
Cys-GCA	Cys1y	Cys-UGU/C	0.676728	0.0683918	0.771085	0.0751499	9.21665	0.723907
Gln-TTG	Gln1y	Gln-C/UUG	0.580977	0.036067	0.586818	0.0284574	0.707351	0.583897
Ser-AGA	Ser1y	Ser-AGA	0.580994	0.0304022	0.478632	0.0268676	13.6615	0.529813
Ser-T/CGA	Ser2y	Ser-A/G/UGA	0.775639	0.0216355	0.63768	0.0177281	13.8047	0.706659
Ser-GCT	Ser3y	Ser-GCU	0.757177	0.0259078	0.75464	0.0263447	0.237329	0.755908
Thr-AGT	Thr1y	Thr-A/CGU	0.544505	0.0475492	0.35805	0.0315485	29.2156	0.451278
Thr-CGT	Thr2y	Thr-UGU	0.624386	0.0468255	0.408898	0.0311863	29.493	0.516642
Thr-TGT	Thr3y	Thr-CGU	0.616895	0.0812211	0.430811	0.0334505	25.118	0.523853
Ala-AGC	Ala1y	Ala-IGC	0.818099	0.076815	0.463492	0.0547523	39.1303	0.640796
Ala-TGC	Ala2y	Ala-UGC	0.566691	0.049459	0.532517	0.0521327	4.39675	0.549604
Gly-CCC	Gly1y	Gly-CCC	0.718014	0.0353628	0.505521	0.0520486	24.5608	0.611768
Gly-GCC	Gly2y	Gly-GCC	0.86891	0.0411395	0.560624	0.0390394	30.4982	0.714767
Gly-TCC	Gly3y	Gly-UCC	0.748092	0.0614234	0.561779	0.0359256	20.1155	0.654935
Ile-AAT	Ile1y	Ile-IAU	0.688255	0.0446787	0.74911	0.0316484	5.98748	0.718683
Ile-TAT	Ile2y	Ile-UAU	0.753607	0.0933993	0.598498	0.0878391	16.2234	0.676053
Leu-CAA	Leu1y	Leu-CAA	0.798136	0.0637768	0.671519	0.0532081	12.1841	0.734828
Leu-GAG	Leu2y	Leu-GAG	0.698838	0.105987	0.558241	0.0564674	15.8172	0.628539
Leu-TAA	Leu3y	Leu-UAA	0.762812	0.0620814	0.548414	0.0873113	23.1238	0.655613
Leu-TAG	Leu4y	Leu-UAC	0.798178	0.0579599	0.655616	0.0394157	13.8681	0.726897
Met-CAT	Met1y	Meti-CAU	nd	nd	nd	nd	nd	nd
Meti-CAT	Met2y	Met-CAU	nd	nd	nd	nd	nd	nd
Phe-GAA	Phe1y	Phe-GAA	0.891613	0.111268	0.723013	0.0424003	14.7673	0.807313
Pro-GAA	Pro1y	Pro-GAA	0.61153	0.0271093	0.341297	0.0143938	40.1088	0.476413
Pro-TGG	Pro2y	Pro-A/C/UGG	0.573703	0.0259661	0.410912	0.0226129	23.3818	0.492308
Trp-CCA	Trp1y	Trp-CCA	0.684191	0.042135	0.533703	0.0457498	17.4746	0.608947
Tyr-GTA	Tyr1y	Tyr-GUA	0.674423	0.0125986	0.601307	0.0114762	8.10523	0.637865
Val-AAC	Val1y	Val-mAC	0.741556	0.0637113	0.673115	0.0468771	6.84189	0.707335
Val-CAC	Val2y	Val-CAC	0.828922	0.0370893	0.733048	0.0281517	8.68044	0.780985
Val-TAC	Val3y	Val-UAC	0.753756	0.248655	0.729416	0.21588	2.32078	0.741586

### Sheet: charging not4
AminoAcid	Probe	Codon	not4 rep1 charging	SEM	not4 rep2 charging	SEM	Coeff not4 rep1 vs rep2	mw not4
Arg-ACG	Arg1y	Arg-ICG	0.663652	0.0247484	0.318043	0.0334159	49.7879	0.490847
Arg-CCG	Arg2y	Arg-C/UCG	0.716552	0.0221623	0.662047	0.0419686	5.59129	0.689299
Arg-CCT	Arg3y	Arg-CCU	0.650077	0.0304225	0.531179	0.0375456	14.2346	0.590628
Arg-TCT	Arg4y	Arg-UCU	0.648354	0.0127894	0.41933	0.0345307	30.3356	0.533842
His-GTG	His1y	His-GUG	0.508314	0.055547	1.0635	0.0692308	49.9519	0.785907
Lys-CTT	Lys1y	Lys-CUU	0.88274	0.0859843	1.00068	0.122339	8.8555	0.941708
Lys-TTT	Lys2y	Lys-UUU1	0.424687	0.027171	0.229224	0.0440316	42.2729	0.326955
Asp-GTC1	Asp1y	Asp-GUC	0.548161	0.00938397	0.237554	0.0144214	55.9063	0.392857
Asp-GTC2	Asp2y	Asp-GUC2	0.578822	0.0176188	0.259776	0.0293672	53.804	0.419299
Glu-TTC	Glu1y	Glu-UUC	0.469787	0.0246707	0.217833	0.0331798	51.8188	0.34381
Asn-GTT	Asn1y	Asn-GUU	0.544541	0.0342068	0.408244	0.0507339	20.2304	0.476392
Cys-GCA	Cys1y	Cys-UGU/C	0.62304	0.0283599	0.543196	0.0846222	9.68219	0.583118
Gln-TTG	Gln1y	Gln-C/UUG	0.632751	0.0384371	0.571209	0.0409634	7.22898	0.60198
Ser-AGA	Ser1y	Ser-AGA	0.426813	0.188246	0.447493	0.0339535	3.34501	0.437153
Ser-T/CGA	Ser2y	Ser-A/G/UGA	0.585846	0.0311485	0.455908	0.0265408	17.6394	0.520877
Ser-GCT	Ser3y	Ser-GCU	0.570358	0.0275961	0.438104	0.0303889	18.5466	0.504231
Thr-AGT	Thr1y	Thr-A/CGU	0.481482	0.0302481	1.00009	0.0384269	49.5028	0.740784
Thr-CGT	Thr2y	Thr-UGU	0.556347	0.0428774	1.21921	0.0518642	52.7964	0.887777
Thr-TGT	Thr3y	Thr-CGU	0.486591	0.0425169	1.21389	0.0544341	60.4863	0.850242
Ala-AGC	Ala1y	Ala-IGC	0.895657	0.0605282	1.84797	0.0497299	49.0873	1.37181
Ala-TGC	Ala2y	Ala-UGC	0.665937	0.0481062	1.15774	0.0664509	38.1381	0.911839
Gly-CCC	Gly1y	Gly-CCC	0.8764	0.0597091	1.15033	0.0672884	19.1143	1.01336
Gly-GCC	Gly2y	Gly-GCC	0.959374	0.0499996	0.964285	0.0469292	0.36104	0.96183
Gly-TCC	Gly3y	Gly-UCC	0.813886	0.0354954	1.08036	0.0557024	19.8943	0.947122
Ile-AAT	Ile1y	Ile-IAU	0.876462	0.061174	1.39594	0.10643	32.3294	1.1362
Ile-TAT	Ile2y	Ile-UAU	0.795884	0.10951	1.31813	0.0960334	34.937	1.05701
Leu-CAA	Leu1y	Leu-CAA	0.815208	0.0549995	1.2347	0.057468	28.9404	1.02495
Leu-GAG	Leu2y	Leu-GAG	0.747931	0.0658954	1.37534	0.0828289	41.7889	1.06164
Leu-TAA	Leu3y	Leu-UAA	0.739493	0.108795	1.01138	0.114623	21.9605	0.875435
Leu-TAG	Leu4y	Leu-UAC	0.896702	0.0398436	1.1056	0.0691556	14.7542	1.00115
Met-CAT	Met1y	Meti-CAU	nd	nd	nd	nd	nd	nd
Meti-CAT	Met2y	Met-CAU	nd	nd	nd	nd	nd	nd
Phe-GAA	Phe1y	Phe-GAA	1.09657	0.0259002	1.48479	0.0898453	21.2686	1.29068
Pro-GAA	Pro1y	Pro-GAA	0.587748	0.0170249	0.474492	0.0427954	15.0783	0.53112
Pro-TGG	Pro2y	Pro-A/C/UGG	0.57792	0.0263507	0.284464	0.0287392	48.1236	0.431192
Trp-CCA	Trp1y	Trp-CCA	0.649917	0.0472767	1.08403	0.0561484	35.4062	0.866972
Tyr-GTA	Tyr1y	Tyr-GUA	0.644564	0.0128662	0.273691	0.0188156	57.1184	0.459127
Val-AAC	Val1y	Val-mAC	0.773902	0.0370295	0.937169	0.177413	13.4941	0.855536
Val-CAC	Val2y	Val-CAC	0.875997	0.0243294	0.455216	0.226093	44.7017	0.665606
Val-TAC	Val3y	Val-UAC	0.85956	0.0305287	1.49158	0.233516	38.0162	1.17557

### Sheet: charging not4-puf3
AminoAcid	Probe	Codon	charging delta not4 delta puf3 Rep1	SEM	charging delta not4 delta puf3 Rep2	SEM	coeff deltanot4-deltapuf3 rep1 vs rep2	Mw deltanot4-deltapuf3
Arg-ACG	Arg1y	Arg-ICG	0.211388	0.0585887	0.33923	0.0640944	32.835	0.275309
Arg-CCG	Arg2y	Arg-C/UCG	0.424021	0.0879481	0.384308	0.090629	6.94796	0.404164
Arg-CCT	Arg3y	Arg-CCU	0.438531	0.113162	0.440629	0.114829	0.337425	0.43958
Arg-TCT	Arg4y	Arg-UCU	0.823939	0.234	0.864065	0.237282	3.36173	0.844002
His-GTG	His1y	His-GUG	0.29275	0.70469	0.453105	0.704956	30.4049	0.372928
Lys-CTT	Lys1y	Lys-CUU	0.363715	0.071016	0.37248	0.0764922	1.68385	0.368098
Lys-TTT	Lys2y	Lys-UUU1	0.278212	0.0607971	0.281384	0.0702013	0.801542	0.279798
Asp-GTC1	Asp1y	Asp-GUC	0.371883	0.070521	0.297447	0.0777981	15.7273	0.334665
Asp-GTC2	Asp2y	Asp-GUC2	0.37665	0.0676733	0.300795	0.067779	15.8352	0.338722
Glu-TTC	Glu1y	Glu-UUC	0.230354	0.0689486	0.18547	0.0732747	15.2648	0.207912
Asn-GTT	Asn1y	Asn-GUU	0.432303	0.610756	0.435933	0.611872	0.591154	0.434118
Cys-GCA	Cys1y	Cys-UGU/C	0.246322	0.0554798	0.281429	0.0605101	9.40775	0.263876
Gln-TTG	Gln1y	Gln-C/UUG	0.126283	0.0976116	0.197372	0.214525	31.0624	0.161827
Ser-AGA	Ser1y	Ser-AGA	0.0726699	0.282854	0.103919	0.313499	25.0261	0.0882947
Ser-T/CGA	Ser2y	Ser-A/G/UGA	0.137404	0.509696	0.170344	0.510634	15.1374	0.153874
Ser-GCT	Ser3y	Ser-GCU	0.110687	0.139165	0.166221	0.192154	28.3618	0.138454
Thr-AGT	Thr1y	Thr-A/CGU	0.0286966	0.272701	0.0583825	0.398542	48.2115	0.0435396
Thr-CGT	Thr2y	Thr-UGU	0.0276786	0.151306	0.0364173	0.199916	19.2811	0.0320479
Thr-TGT	Thr3y	Thr-CGU	0.0589454	0.202607	0.117751	0.29858	47.066	0.0883483
Ala-AGC	Ala1y	Ala-IGC	1.52595	0.235484	1.7024	0.242187	7.72964	1.61417
Ala-TGC	Ala2y	Ala-UGC	0.553429	0.578531	0.693257	0.58018	15.8618	0.623343
Gly-CCC	Gly1y	Gly-CCC	0.548853	0.173096	0.519544	0.174985	3.87962	0.534199
Gly-GCC	Gly2y	Gly-GCC	0.593693	0.140738	0.612519	0.142365	2.20722	0.603106
Gly-TCC	Gly3y	Gly-UCC	0.77769	0.324535	0.885229	0.326139	9.14554	0.83146
Ile-AAT	Ile1y	Ile-IAU	0.825925	0.0426948	0.796785	0.0512862	2.53953	0.811355
Ile-TAT	Ile2y	Ile-UAU	0.792032	0.120421	0.855561	0.127163	5.45302	0.823797
Leu-CAA	Leu1y	Leu-CAA	0.544792	0.215186	0.592427	0.217726	5.92375	0.568609
Leu-GAG	Leu2y	Leu-GAG	0.69657	0.186733	0.837194	0.189983	12.9663	0.766882
Leu-TAA	Leu3y	Leu-UAA	0.60918	0.158182	0.767298	0.163687	16.2453	0.688239
Leu-TAG	Leu4y	Leu-UAC	0.57729	0.137784	0.729239	0.147391	16.4472	0.653265
Met-CAT	Met1y	Meti-CAU	0.575539	0.0812894	0.596306	0.0881617	2.50623	0.585922
Meti-CAT	Met2y	Met-CAU	0.762751	0.100353	0.777588	0.136235	1.36216	0.770169
Phe-GAA	Phe1y	Phe-GAA	0.694536	0.084205	0.680863	0.0895072	1.4058	0.6877
Pro-GAA	Pro1y	Pro-GAA	0.193195	0.0622095	0.148391	0.0674341	18.5493	0.170793
Pro-TGG	Pro2y	Pro-A/C/UGG	0.22821	0.076801	0.215333	0.0819844	4.10565	0.221772
Trp-CCA	Trp1y	Trp-CCA	0.621173	0.174714	0.598955	0.181476	2.57531	0.610064
Tyr-GTA	Tyr1y	Tyr-GUA	0.452662	0.0759344	0.469039	0.0817091	2.51282	0.460851
Val-AAC	Val1y	Val-mAC	0.623824	0.120686	0.5959	0.143964	3.23765	0.609862
Val-CAC	Val2y	Val-CAC	0.778751	0.0960739	0.696329	0.105058	7.90213	0.73754
Val-TAC	Val3y	Val-UAC	0.931169	0.293071	0.997777	0.295397	4.88334	0.964473

### Sheet: charging puf3
AminoAcid	Probe	Codon	charging delta puf3 rep1	SEM	charging delta puf3 rep2	SEM	Coeff delta puf3 rep1 vs rep2	Mw delta puf3
Arg-ACG	Arg1y	Arg-ICG	0.263178	0.203937	0.242672	0.125626	5.7328	0.252925
Arg-CCG	Arg2y	Arg-C/UCG	0.394222	0.0957462	0.389697	0.0974239	0.816352	0.391959
Arg-CCT	Arg3y	Arg-CCU	0.218235	0.203878	0.207055	0.133731	3.71773	0.212645
Arg-TCT	Arg4y	Arg-UCU	0.698894	0.259877	0.384389	0.241461	41.0583	0.541642
His-GTG	His1y	His-GUG	0.271734	0.713029	0.21266	0.704711	17.247	0.242197
Lys-CTT	Lys1y	Lys-CUU	0.403111	0.0736607	0.261104	0.0746825	30.2355	0.332108
Lys-TTT	Lys2y	Lys-UUU1	0.172793	0.0857084	0.200066	0.0727951	10.3443	0.186429
Asp-GTC1	Asp1y	Asp-GUC	0.121779	0.14615	0.16603	0.106889	21.7434	0.143905
Asp-GTC2	Asp2y	Asp-GUC2	0.120838	0.0744031	0.140912	0.075685	10.8456	0.130875
Glu-TTC	Glu1y	Glu-UUC	0.147332	0.128982	0.351783	0.0890875	57.9298	0.249558
Asn-GTT	Asn1y	Asn-GUU	0.404871	0.613675	0.264477	0.615065	29.6627	0.334674
Cys-GCA	Cys1y	Cys-UGU/C	0.175124	0.254072	0.13912	0.0524876	16.2031	0.157122
Gln-TTG	Gln1y	Gln-C/UUG	0.176749	0.181925	0.239444	0.107336	21.3037	0.208096
Ser-AGA	Ser1y	Ser-AGA	0.160535	0.374866	0.0627518	0.256547	61.9322	0.111644
Ser-T/CGA	Ser2y	Ser-A/G/UGA	0.239661	0.515295	0.129657	0.510129	42.1234	0.184659
Ser-GCT	Ser3y	Ser-GCU	0.231787	0.178344	0.104913	0.158317	53.29	0.16835
Thr-AGT	Thr1y	Thr-A/CGU	0.0615813	0.371935	0.0217701	0.209325	67.5471	0.0416757
Thr-CGT	Thr2y	Thr-UGU	0.0641929	0.414902	0.0236933	0.149655	65.1696	0.0439431
Thr-TGT	Thr3y	Thr-CGU	0.139109	0.302727	0.0284601	0.172791	93.383	0.0837845
Ala-AGC	Ala1y	Ala-IGC	2.11024	0.294018	0.939318	0.259391	54.3009	1.52478
Ala-TGC	Ala2y	Ala-UGC	0.815546	0.592327	0.310632	0.597329	63.4053	0.563089
Gly-CCC	Gly1y	Gly-CCC	0.167697	0.216217	0.183781	0.175774	6.47179	0.175739
Gly-GCC	Gly2y	Gly-GCC	0.391222	0.144654	0.246071	0.143864	32.2103	0.318646
Gly-TCC	Gly3y	Gly-UCC	0.408113	0.33323	0.418847	0.327208	1.83555	0.41348
Ile-AAT	Ile1y	Ile-IAU	0.64382	0.0643091	0.429523	0.0501374	28.2352	0.536671
Ile-TAT	Ile2y	Ile-UAU	0.657535	0.132079	0.483529	0.122348	21.566	0.570532
Leu-CAA	Leu1y	Leu-CAA	0.428423	0.218885	0.346497	0.216118	14.9514	0.38746
Leu-GAG	Leu2y	Leu-GAG	0.650113	0.187952	0.568881	0.187548	9.42405	0.609497
Leu-TAA	Leu3y	Leu-UAA	0.579881	0.164728	0.473909	0.159124	14.2217	0.526895
Leu-TAG	Leu4y	Leu-UAC	0.650216	0.153385	0.465005	0.140211	23.4866	0.55761
Met-CAT	Met1y	Meti-CAU	0.409272	0.0910754	0.32006	0.0844664	17.2988	0.364666
Meti-CAT	Met2y	Met-CAU	0.518567	0.150937	0.39714	0.101389	18.7532	0.457853
Phe-GAA	Phe1y	Phe-GAA	0.447177	0.0973537	0.300171	0.0892446	27.8181	0.373674
Pro-GAA	Pro1y	Pro-GAA	0.148023	0.0874763	0.144579	0.0879322	1.66452	0.146301
Pro-TGG	Pro2y	Pro-A/C/UGG	0.158067	0.102374	0.151621	0.0851708	2.94334	0.154844
Trp-CCA	Trp1y	Trp-CCA	0.482314	0.17807	0.332322	0.177363	26.0387	0.407318
Tyr-GTA	Tyr1y	Tyr-GUA	0.354607	0.0815233	0.319339	0.0800883	7.40071	0.336973
Val-AAC	Val1y	Val-mAC	0.237346	0.195446	0.299317	0.129464	16.3305	0.268331
Val-CAC	Val2y	Val-CAC	0.653161	0.111865	0.506889	0.0967306	17.8321	0.580025
Val-TAC	Val3y	Val-UAC	0.767101	0.302429	0.622111	0.293766	14.76	0.694606

### Sheet: charging all
TableS7. Expression and charging of tRNAs in wild type, not4D, puf3D and not4Dpuf3D
AminoAcid	Probe	Codon	WT rep1 charging	SEM	WT rep2 charging	SEM	coeff WT rep1 vs rep2	mw WT	not4 rep1 charging	SEM	not4 rep2 charging	SEM	Coeff not4 rep1 vs rep2	mw not4	charging delta not4 delta puf3 Rep1	SEM	charging delta not4 delta puf3 Rep2	SEM	coeff deltanot4-deltapuf3 rep1 vs rep2	Mw deltanot4-deltapuf3	charging delta puf3 rep1	SEM	charging delta puf3 rep2	SEM	Coeff delta puf3 rep1 vs rep2	Mw delta puf3
Arg-ACG	Arg1y	Arg-ICG	1.00131	0.0248552	1.02109	0.0230374	1.38344	1.0112	0.663652	0.0247484	0.318043	0.0334159	49.7879	0.490847	0.211388	0.0585887	0.33923	0.0640944	32.835	0.275309	0.263178	0.203937	0.242672	0.125626	5.7328	0.252925
Arg-CCG	Arg2y	Arg-C/UCG	0.758611	0.0232732	0.767702	0.0186391	0.842333	0.763157	0.716552	0.0221623	0.662047	0.0419686	5.59129	0.689299	0.424021	0.0879481	0.384308	0.090629	6.94796	0.404164	0.394222	0.0957462	0.389697	0.0974239	0.816352	0.391959
Arg-CCT	Arg3y	Arg-CCU	0.963959	0.0361231	0.959467	0.0326321	0.330274	0.961713	0.650077	0.0304225	0.531179	0.0375456	14.2346	0.590628	0.438531	0.113162	0.440629	0.114829	0.337425	0.43958	0.218235	0.203878	0.207055	0.133731	3.71773	0.212645
Arg-TCT	Arg4y	Arg-UCU	0.80372	0.019736	0.793587	0.015004	0.897133	0.798653	0.648354	0.0127894	0.41933	0.0345307	30.3356	0.533842	0.823939	0.234	0.864065	0.237282	3.36173	0.844002	0.698894	0.259877	0.384389	0.241461	41.0583	0.541642
His-GTG	His1y	His-GUG	0.593497	0.068379	0.370671	0.0701536	32.6835	0.482084	0.508314	0.055547	1.0635	0.0692308	49.9519	0.785907	0.29275	0.70469	0.453105	0.704956	30.4049	0.372928	0.271734	0.713029	0.21266	0.704711	17.247	0.242197
Lys-CTT	Lys1y	Lys-CUU	0.816127	0.116948	0.71284	0.0984327	9.55348	0.764483	0.88274	0.0859843	1.00068	0.122339	8.8555	0.941708	0.363715	0.071016	0.37248	0.0764922	1.68385	0.368098	0.403111	0.0736607	0.261104	0.0746825	30.2355	0.332108
Lys-TTT	Lys2y	Lys-UUU1	0.570173	0.0292403	0.511426	0.0270514	7.6813	0.540799	0.424687	0.027171	0.229224	0.0440316	42.2729	0.326955	0.278212	0.0607971	0.281384	0.0702013	0.801542	0.279798	0.172793	0.0857084	0.200066	0.0727951	10.3443	0.186429
Asp-GTC1	Asp1y	Asp-GUC	0.723278	0.0116186	0.761284	0.0112213	3.62051	0.742281	0.548161	0.00938397	0.237554	0.0144214	55.9063	0.392857	0.371883	0.070521	0.297447	0.0777981	15.7273	0.334665	0.121779	0.14615	0.16603	0.106889	21.7434	0.143905
Asp-GTC2	Asp2y	Asp-GUC2	0.755885	0.0179992	0.828597	0.0174328	6.48985	0.792241	0.578822	0.0176188	0.259776	0.0293672	53.804	0.419299	0.37665	0.0676733	0.300795	0.067779	15.8352	0.338722	0.120838	0.0744031	0.140912	0.075685	10.8456	0.130875
Glu-TTC	Glu1y	Glu-UUC	0.568823	0.0289769	0.537828	0.0220803	3.96095	0.553326	0.469787	0.0246707	0.217833	0.0331798	51.8188	0.34381	0.230354	0.0689486	0.18547	0.0732747	15.2648	0.207912	0.147332	0.128982	0.351783	0.0890875	57.9298	0.249558
Asn-GTT	Asn1y	Asn-GUU	0.828555	0.0267937	0.771725	0.0293339	5.02221	0.80014	0.544541	0.0342068	0.408244	0.0507339	20.2304	0.476392	0.432303	0.610756	0.435933	0.611872	0.591154	0.434118	0.404871	0.613675	0.264477	0.615065	29.6627	0.334674
Cys-GCA	Cys1y	Cys-UGU/C	0.676728	0.0683918	0.771085	0.0751499	9.21665	0.723907	0.62304	0.0283599	0.543196	0.0846222	9.68219	0.583118	0.246322	0.0554798	0.281429	0.0605101	9.40775	0.263876	0.175124	0.254072	0.13912	0.0524876	16.2031	0.157122
Gln-TTG	Gln1y	Gln-C/UUG	0.580977	0.036067	0.586818	0.0284574	0.707351	0.583897	0.632751	0.0384371	0.571209	0.0409634	7.22898	0.60198	0.126283	0.0976116	0.197372	0.214525	31.0624	0.161827	0.176749	0.181925	0.239444	0.107336	21.3037	0.208096
Ser-AGA	Ser1y	Ser-AGA	0.580994	0.0304022	0.478632	0.0268676	13.6615	0.529813	0.426813	0.188246	0.447493	0.0339535	3.34501	0.437153	0.0726699	0.282854	0.103919	0.313499	25.0261	0.0882947	0.160535	0.374866	0.0627518	0.256547	61.9322	0.111644
Ser-T/CGA	Ser2y	Ser-A/G/UGA	0.775639	0.0216355	0.63768	0.0177281	13.8047	0.706659	0.585846	0.0311485	0.455908	0.0265408	17.6394	0.520877	0.137404	0.509696	0.170344	0.510634	15.1374	0.153874	0.239661	0.515295	0.129657	0.510129	42.1234	0.184659
Ser-GCT	Ser3y	Ser-GCU	0.757177	0.0259078	0.75464	0.0263447	0.237329	0.755908	0.570358	0.0275961	0.438104	0.0303889	18.5466	0.504231	0.110687	0.139165	0.166221	0.192154	28.3618	0.138454	0.231787	0.178344	0.104913	0.158317	53.29	0.16835
Thr-AGT	Thr1y	Thr-A/CGU	0.544505	0.0475492	0.35805	0.0315485	29.2156	0.451278	0.481482	0.0302481	1.00009	0.0384269	49.5028	0.740784	0.0286966	0.272701	0.0583825	0.398542	48.2115	0.0435396	0.0615813	0.371935	0.0217701	0.209325	67.5471	0.0416757
Thr-CGT	Thr2y	Thr-UGU	0.624386	0.0468255	0.408898	0.0311863	29.493	0.516642	0.556347	0.0428774	1.21921	0.0518642	52.7964	0.887777	0.0276786	0.151306	0.0364173	0.199916	19.2811	0.0320479	0.0641929	0.414902	0.0236933	0.149655	65.1696	0.0439431
Thr-TGT	Thr3y	Thr-CGU	0.616895	0.0812211	0.430811	0.0334505	25.118	0.523853	0.486591	0.0425169	1.21389	0.0544341	60.4863	0.850242	0.0589454	0.202607	0.117751	0.29858	47.066	0.0883483	0.139109	0.302727	0.0284601	0.172791	93.383	0.0837845
Ala-AGC	Ala1y	Ala-IGC	0.818099	0.076815	0.463492	0.0547523	39.1303	0.640796	0.895657	0.0605282	1.84797	0.0497299	49.0873	1.37181	1.52595	0.235484	1.7024	0.242187	7.72964	1.61417	2.11024	0.294018	0.939318	0.259391	54.3009	1.52478
Ala-TGC	Ala2y	Ala-UGC	0.566691	0.049459	0.532517	0.0521327	4.39675	0.549604	0.665937	0.0481062	1.15774	0.0664509	38.1381	0.911839	0.553429	0.578531	0.693257	0.58018	15.8618	0.623343	0.815546	0.592327	0.310632	0.597329	63.4053	0.563089
Gly-CCC	Gly1y	Gly-CCC	0.718014	0.0353628	0.505521	0.0520486	24.5608	0.611768	0.8764	0.0597091	1.15033	0.0672884	19.1143	1.01336	0.548853	0.173096	0.519544	0.174985	3.87962	0.534199	0.167697	0.216217	0.183781	0.175774	6.47179	0.175739
Gly-GCC	Gly2y	Gly-GCC	0.86891	0.0411395	0.560624	0.0390394	30.4982	0.714767	0.959374	0.0499996	0.964285	0.0469292	0.36104	0.96183	0.593693	0.140738	0.612519	0.142365	2.20722	0.603106	0.391222	0.144654	0.246071	0.143864	32.2103	0.318646
Gly-TCC	Gly3y	Gly-UCC	0.748092	0.0614234	0.561779	0.0359256	20.1155	0.654935	0.813886	0.0354954	1.08036	0.0557024	19.8943	0.947122	0.77769	0.324535	0.885229	0.326139	9.14554	0.83146	0.408113	0.33323	0.418847	0.327208	1.83555	0.41348
Ile-AAT	Ile1y	Ile-IAU	0.688255	0.0446787	0.74911	0.0316484	5.98748	0.718683	0.876462	0.061174	1.39594	0.10643	32.3294	1.1362	0.825925	0.0426948	0.796785	0.0512862	2.53953	0.811355	0.64382	0.0643091	0.429523	0.0501374	28.2352	0.536671
Ile-TAT	Ile2y	Ile-UAU	0.753607	0.0933993	0.598498	0.0878391	16.2234	0.676053	0.795884	0.10951	1.31813	0.0960334	34.937	1.05701	0.792032	0.120421	0.855561	0.127163	5.45302	0.823797	0.657535	0.132079	0.483529	0.122348	21.566	0.570532
Leu-CAA	Leu1y	Leu-CAA	0.798136	0.0637768	0.671519	0.0532081	12.1841	0.734828	0.815208	0.0549995	1.2347	0.057468	28.9404	1.02495	0.544792	0.215186	0.592427	0.217726	5.92375	0.568609	0.428423	0.218885	0.346497	0.216118	14.9514	0.38746
Leu-GAG	Leu2y	Leu-GAG	0.698838	0.105987	0.558241	0.0564674	15.8172	0.628539	0.747931	0.0658954	1.37534	0.0828289	41.7889	1.06164	0.69657	0.186733	0.837194	0.189983	12.9663	0.766882	0.650113	0.187952	0.568881	0.187548	9.42405	0.609497
Leu-TAA	Leu3y	Leu-UAA	0.762812	0.0620814	0.548414	0.0873113	23.1238	0.655613	0.739493	0.108795	1.01138	0.114623	21.9605	0.875435	0.60918	0.158182	0.767298	0.163687	16.2453	0.688239	0.579881	0.164728	0.473909	0.159124	14.2217	0.526895
Leu-TAG	Leu4y	Leu-UAC	0.798178	0.0579599	0.655616	0.0394157	13.8681	0.726897	0.896702	0.0398436	1.1056	0.0691556	14.7542	1.00115	0.57729	0.137784	0.729239	0.147391	16.4472	0.653265	0.650216	0.153385	0.465005	0.140211	23.4866	0.55761
Met-CAT	Met1y	Meti-CAU	nd	nd	nd	nd	nd	nd	nd	nd	nd	nd	nd	nd	0.575539	0.0812894	0.596306	0.0881617	2.50623	0.585922	0.409272	0.0910754	0.32006	0.0844664	17.2988	0.364666
Meti-CAT	Met2y	Met-CAU	nd	nd	nd	nd	nd	nd	nd	nd	nd	nd	nd	nd	0.762751	0.100353	0.777588	0.136235	1.36216	0.770169	0.518567	0.150937	0.39714	0.101389	18.7532	0.457853
Phe-GAA	Phe1y	Phe-GAA	0.891613	0.111268	0.723013	0.0424003	14.7673	0.807313	1.09657	0.0259002	1.48479	0.0898453	21.2686	1.29068	0.694536	0.084205	0.680863	0.0895072	1.4058	0.6877	0.447177	0.0973537	0.300171	0.0892446	27.8181	0.373674
Pro-GAA	Pro1y	Pro-GAA	0.61153	0.0271093	0.341297	0.0143938	40.1088	0.476413	0.587748	0.0170249	0.474492	0.0427954	15.0783	0.53112	0.193195	0.0622095	0.148391	0.0674341	18.5493	0.170793	0.148023	0.0874763	0.144579	0.0879322	1.66452	0.146301
Pro-TGG	Pro2y	Pro-A/C/UGG	0.573703	0.0259661	0.410912	0.0226129	23.3818	0.492308	0.57792	0.0263507	0.284464	0.0287392	48.1236	0.431192	0.22821	0.076801	0.215333	0.0819844	4.10565	0.221772	0.158067	0.102374	0.151621	0.0851708	2.94334	0.154844
Trp-CCA	Trp1y	Trp-CCA	0.684191	0.042135	0.533703	0.0457498	17.4746	0.608947	0.649917	0.0472767	1.08403	0.0561484	35.4062	0.866972	0.621173	0.174714	0.598955	0.181476	2.57531	0.610064	0.482314	0.17807	0.332322	0.177363	26.0387	0.407318
Tyr-GTA	Tyr1y	Tyr-GUA	0.674423	0.0125986	0.601307	0.0114762	8.10523	0.637865	0.644564	0.0128662	0.273691	0.0188156	57.1184	0.459127	0.452662	0.0759344	0.469039	0.0817091	2.51282	0.460851	0.354607	0.0815233	0.319339	0.0800883	7.40071	0.336973
Val-AAC	Val1y	Val-mAC	0.741556	0.0637113	0.673115	0.0468771	6.84189	0.707335	0.773902	0.0370295	0.937169	0.177413	13.4941	0.855536	0.623824	0.120686	0.5959	0.143964	3.23765	0.609862	0.237346	0.195446	0.299317	0.129464	16.3305	0.268331
Val-CAC	Val2y	Val-CAC	0.828922	0.0370893	0.733048	0.0281517	8.68044	0.780985	0.875997	0.0243294	0.455216	0.226093	44.7017	0.665606	0.778751	0.0960739	0.696329	0.105058	7.90213	0.73754	0.653161	0.111865	0.506889	0.0967306	17.8321	0.580025
Val-TAC	Val3y	Val-UAC	0.753756	0.248655	0.729416	0.21588	2.32078	0.741586	0.85956	0.0305287	1.49158	0.233516	38.0162	1.17557	0.931169	0.293071	0.997777	0.295397	4.88334	0.964473	0.767101	0.302429	0.622111	0.293766	14.76	0.694606
						median	10.8688					median	31.3325					median	7.81589					median	20.0285
							0.0845328						0.143527						0.0716844						0.114752
						Confidence interval	0.92					Confidence interval	0.82					Confidence interval	0.93					Confidence interval	0.89

### Sheet: abundance not4 vs wildtype
not4 rep1 abundance	SEM	not4 rep2 abundance	SEM	Mean not4	Coeff rep1 vs rep2 not4		Normalized over mean 1		Normalized over mean 2
1.52933	0.0432255	1.55209	0.0230153	1.54071	1.04413		1.38922		1.34223
1.35716	0.040655	1.34132	0.0282949	1.34924	0.829745		1.23282		1.15996
1.03449	0.0662463	0.996623	0.0362242	1.01555	2.63634		0.939709		0.861868
1.04274	0.0246987	0.903552	0.0225841	0.973148	10.1139		0.947211		0.781382
1.195	0.054156	1.33433	0.0271492	1.26466	7.79034		1.08551		1.15391
0.569005	0.0351813	0.810031	0.107886	0.689518	24.7175		0.516874		0.700506
1.23352	0.0248486	1.32589	0.0829954	1.2797	5.10421		1.12051		1.14662
1.84057	0.0201152	1.6674	0.0169927	1.75399	6.98098		1.67194		1.44195
1.67857	0.0311403	1.62683	0.0326436	1.6527	2.21382		1.52479		1.40687
1.71309	0.0290415	1.35417	0.025602	1.53363	16.5486		1.55614		1.17107
1.35645	0.0512536	1.27826	0.0674605	1.31736	4.19706		1.23218		1.10542
1.80292	0.128858	1.24234	0.137144	1.52263	26.0332		1.63774		1.07436
0.736902	0.0477885	1.3466	0.0327842	1.04175	41.3845		0.669389		1.16453
0.634534	0.0583515	0.980095	0.031384	0.807314	30.2669		0.576399		0.847576
0.815572	0.043989	1.0874	0.0230931	0.951485	20.201		0.740852		0.940369
1.39195	0.0300377	0.914988	0.0273754	1.15347	29.2388		1.26442		0.791272
0.614031	0.0301624	0.774745	0.0331669	0.694388	16.3657		0.557775		0.669991
0.954159	0.0199484	1.07662	0.018331	1.01539	8.52789		0.866741		0.931047
1.07935	0.0271863	1.01385	0.044491	1.0466	4.4249		0.980461		0.87677
1.20248	0.0384711	1.13339	0.0471039	1.16794	4.18273		1.09231		0.980146
1.23753	0.0375104	1.10954	0.0210705	1.17353	7.71204		1.12415		0.959516
1.29483	0.0436424	1.20918	0.0247853	1.25201	4.83763		1.1762		1.04568
1.17853	0.0334798	1.03322	0.0413474	1.10588	9.29142		1.07056		0.893518
0.763507	0.03923	1.14952	0.0306838	0.956512	28.5361		0.693556		0.99409
1.04692	0.0302744	1.30075	0.0229172	1.17383	15.2904		0.951002		1.12487
1.06099	0.0402025	1.19005	0.0285968	1.12552	8.10818		0.963788		1.02915
1.027	0.0342194	1.16606	0.0264099	1.09653	8.9678		0.932905		1.0084
0.790298	0.0721982	0.931982	0.0318653	0.86114	11.6341		0.717893		0.805968
0.995204	0.0321485	1.20362	0.0241688	1.09941	13.4048		0.904026		1.04088
0.765841	0.0273445	1.11171	0.0237216	0.938778	26.052		0.695676		0.961399
nd	nd	nd	nd	nd	nd		#VALUE!		#VALUE!
nd	nd	nd	nd	nd	nd		#VALUE!		#VALUE!
0.946949	0.055018	1.18236	0.04016	1.06465	15.635		0.860192		1.02249
1.13947	0.0421522	1.13144	0.0215569	1.13545	0.499811		1.03507		0.978456
1.0794	0.0300248	1.18284	0.0219023	1.13112	6.46629		0.980512		1.02291
0.655354	0.0475214	1.08115	0.0251829	0.868251	34.6767		0.595313		0.934964
1.00535	0.0247357	1.18116	0.0165483	1.09325	11.3711		0.913241		1.02145
0.842428	0.027806	0.902795	0.0244597	0.872611	4.8917		0.765247		0.780727
1.10552	0.0920607	0.880638	0.0506831	0.993081	16.0127		1.00424		0.761566
1.11565	0.0288291	1.23281	0.0282481	1.17423	7.05513		1.01344		1.06612
1.10086		1.15635

### Sheet: abundance puf3 vs wildtype
Anticodon	Codon	Puf3 abundance rep1	SEM	puf3 abundance rep2	SEM	mean puf3 abundance	coeff puf3 abundance		Normalized over mean 1		Normalized over mean 2
Arg-ACG	Arg-CGT/A/C	0.891197	0.119937	0.726688	0.0445636	0.808942	1.93565		0.999015		0.912358
Arg-CCG	Arg-CGG	1.00587	0.129553	1.01137	0.0408548	1.00862	5.37268		1.12756		1.26978
Arg-CCU	Arg-AGG	0.788012	0.14365	0.685375	0.0453874	0.736693	8.52509		0.883347		0.860489
Arg-UCU	Arg-AGA	0.59374	0.106053	0.594257	0.0383151	0.593998	16.4687		0.665572		0.746091
His-GUG	His-CAC/T	1.39018	0.115629	0.91027	0.0743912	1.15022	0.807178		1.55836		1.14285
Lys-CUU	Lys-AAG	0.930236	0.101956	0.760111	0.0341274	0.845174	2.77306		1.04278		0.954321
Lys-UUU	Lys-AAA/G	0.945656	0.0885899	0.782523	0.0366012	0.86409	8.88977		1.06006		0.98246
Asp-GUC1	Asp-GAT/C1	1.09707	0.0782081	0.878491	0.0427366	0.987783	21.1644		1.2298		1.10295
Asp-GUC2	Asp-GAT/C2	0.913246	0.0710162	0.817649	0.0285992	0.865448	10.7546		1.02373		1.02656
Glu-C/UUC	Glu-GAA/G	1.10145	0.150397	1.01213	0.0574793	1.05679	8.6994		1.2347		1.27074
Asn-GUU	Asn-AAT/C	0.856116	0.151367	0.664432	0.0569314	0.760274	15.2839		0.959691		0.834196
Cys-GCA	Cys-TGT/C	1.10523	0.183542	1.02741	0.0595657	1.06632	2.24257		1.23894		1.28991
Gln-C/UUG	Gln-CAA/G	1.03954	0.15017	0.997194	0.0905933	1.01837	5.08704		1.1653		1.25198
Ser-AGA	Ser-TCC/T/A	0.694946	0.0880964	0.569969	0.0507528	0.632458	2.27912		0.779022		0.715597
Ser-C/UGA	Ser-TCA/G	0.665703	0.112636	0.692051	0.0525484	0.678877	20.14		0.746241		0.868872
Ser-GCU	Ser-AGC/T	0.691066	0.117126	0.885922	0.0476132	0.788494	22.3062		0.774672		1.11228
Thr-AGU	Thr-ACT/C/A	0.827235	0.088706	0.787768	0.0287228	0.807501	9.83758		0.927315		0.989044
Thr-CGU	Thr-ACG	0.714133	0.109539	0.744133	0.0421763	0.729133	8.18031		0.80053		0.934261
Thr-UGU	Thr-ACA/G	0.807115	0.152842	0.865854	0.0527768	0.836485	2.40286		0.904761		1.08708
Ala-AGC	Ala-GCT/C/A	0.932807	0.520583	0.734122	0.519186	0.833464	18.0408		1.04566		0.921691
Ala-UGC	Ala-GCA/G	0.907536	0.210898	0.910936	0.0872516	0.909236	6.84721		1.01733		1.14368
Gly-CCC	Gly-GGG	0.927799	0.0910427	0.834212	0.0420658	0.881005	3.25082		1.04005		1.04735
Gly-GCC	Gly-GGC/T	0.816659	0.0978704	0.718409	0.0443784	0.767534	4.81329		0.91546		0.901964
Gly-UCC	Gly-GGA/G	0.852569	0.102444	0.685395	0.0320893	0.768982	2.61541		0.955714		0.860515
Ile-AAU	Ile-ATC/T	0.865718	0.10601	0.580015	0.0355731	0.722866	2.52228		0.970454		0.72821
Ile-UAU	Ile-ATA	0.920331	0.107114	0.702558	0.0530832	0.811445	1.65132		1.03167		0.882064
Leu-CAA	Leu-TTG	1.0764	0.0850385	0.933414	0.0412921	1.0049	1.82149		1.20662		1.1719
Leu-CAG	Leu-CTC/T	0.700948	0.14469	0.621278	0.0626106	0.661113	12.7787		0.78575		0.780016
Leu-UAA	Leu-TTA	0.931599	0.0974994	0.720476	0.0382871	0.826037	2.58948		1.0443		0.904559
Leu-UAG	Leu-CTA/G	1.11624	0.117792	0.939161	0.0673678	1.0277	3.40501		1.25128		1.17912
Meti-CAU	Meti-ATG	0.805355	0.10701	0.687459	0.0437654	0.746407	6.27195		0.902789		0.863106
Met-CAU	Met-ATG	0.770416	0.20731	0.830234	0.0764672	0.800325	8.9815		0.863622		1.04236
Phe-GAA	Phe-TTC/T	0.670867	0.16355	0.759708	0.0542029	0.715288	12.2863		0.75203		0.953815
Pro-AGG	Pro-CCA/T/C	0.819824	0.0738905	0.874482	0.0387371	0.847153	3.22675		0.919008		1.09791
Pro-UGG	Pro-CCA/G	0.91186	0.081049	0.873969	0.0502793	0.892914	16.1531		1.02218		1.09727
Trp-CCA	Trp-TGG	0.884479	0.0993553	0.75874	0.0455085	0.82161	6.00173		0.991484		0.9526
Tyr-GUA	Tyr-TAC/T	0.884398	0.0733616	0.969334	0.0191614	0.926866	11.2612		0.991394		1.217
Val-AAC	Val-GTC/T/A	0.887553	0.106399	0.772562	0.035692	0.830057	14.67		0.994931		0.969953
Val-CAC	Val-GTG	0.919608	0.115873	0.85474	0.037043	0.887174	8.13766		1.03086		1.07313
Val-UAC	Val-GTA	1.02232	0.106528	0.68495	0.0514453	0.853633	11.9443		1.146		0.859956
		0.892075		0.796494

### Sheet: abundance puf3-not4 vs wildtype
Anticodon	Codon	puf3-not4 abundance rep1	SEM	puf3-not4 abundance rep2	SEM	mean puf3-not4	coeff puf3-not4		Normalized over mean 1		Normalized over mean 2
Arg-ACG	Arg-CGT/A/C	0.49966	0.0484864	1.30647	0.0396449	0.903063	63.1737		1.07453		1.04551
Arg-CCG	Arg-CGG	0.637675	0.037889	1.58817	0.0308287	1.11292	60.3908		1.37133		1.27095
Arg-CCU	Arg-AGG	0.460068	0.120335	1.39495	0.0329723	0.927508	71.2727		0.989386		1.11632
Arg-UCU	Arg-AGA	0.285643	0.0515746	0.969942	0.0346018	0.627792	77.0752		0.614282		0.776206
His-GUG	His-CAC/T	0.478893	0.197945	1.27231	0.0732759	0.875602	64.0738		1.02987		1.01818
Lys-CUU	Lys-AAG	0.182358	0.0461851	0.509648	0.0418974	0.346003	66.8866		0.392164		0.407851
Lys-UUU	Lys-AAA/G	0.446588	0.0631047	1.05815	0.0324502	0.75237	57.4772		0.960398		0.846797
Asp-GUC1	Asp-GAT/C1	0.627824	0.0961745	1.24789	0.0383297	0.937859	46.7508		1.35015		0.99864
Asp-GUC2	Asp-GAT/C2	0.551696	0.0359843	1.27301	0.0365497	0.912353	55.9044		1.18643		1.01874
Glu-C/UUC	Glu-GAA/G	0.530332	0.113531	1.25998	0.0313189	0.895155	57.6366		1.14049		1.00831
Asn-GUU	Asn-AAT/C	0.412097	0.0605878	1.37579	0.0519701	0.893943	76.2278		0.886225		1.10099
Cys-GCA	Cys-TGT/C	0.661959	0.0610013	1.72333	0.0503481	1.19265	62.9277		1.42356		1.37912
Gln-C/UUG	Gln-CAA/G	0.485399	0.0934747	1.21382	0.0698719	0.84961	60.6245		1.04386		0.971373
Ser-AGA	Ser-TCC/T/A	0.468393	0.048816	1.29994	0.0387891	0.884164	66.5024		1.00729		1.04029
Ser-C/UGA	Ser-TCA/G	0.493325	0.107925	1.766	0.0430432	1.12966	79.6624		1.06091		1.41326
Ser-GCU	Ser-AGC/T	0.466188	0.11645	1.72198	0.0353583	1.09408	81.1619		1.00255		1.37803
Thr-AGU	Thr-ACT/C/A	0.31572	0.113468	0.738068	0.0357018	0.526894	56.6803		0.678963		0.590647
Thr-CGU	Thr-ACG	0.444401	0.0443231	1.34087	0.0393182	0.892635	71.0143		0.955694		1.07304
Thr-UGU	Thr-ACA/G	0.448484	0.0680594	1.16493	0.0486314	0.806707	62.799		0.964474		0.932247
Ala-AGC	Ala-GCT/C/A	0.512512	0.504996	1.06563	0.327637	0.789071	49.5662		1.10217		0.85278
Ala-UGC	Ala-GCA/G	0.440717	0.0879362	1.07494	0.0964207	0.757829	59.1775		0.947771		0.860233
Gly-CCC	Gly-GGG	0.556002	0.0468009	1.42698	0.0456289	0.991493	62.1162		1.19569		1.14196
Gly-GCC	Gly-GGC/T	0.4639	0.0466141	1.33448	0.0343531	0.899188	68.4607		0.997626		1.06793
Gly-UCC	Gly-GGA/G	0.50732	0.0587974	1.41469	0.0583218	0.961004	66.7641		1.091		1.13212
Ile-AAU	Ile-ATC/T	0.382997	0.0740535	1.0666	0.0341864	0.724798	66.6916		0.823643		0.853556
Ile-UAU	Ile-ATA	0.442488	0.1022	1.21719	0.0495955	0.829838	66.0123		0.951581		0.974066
Leu-CAA	Leu-TTG	0.484915	0.0545232	1.26996	0.0355408	0.877438	63.265		1.04282		1.0163
Leu-CAG	Leu-CTC/T	0.383596	0.06644	1.23563	0.0802558	0.809611	74.4155		0.824932		0.988822
Leu-UAA	Leu-TTA	0.467854	0.0886443	1.30415	0.103412	0.886004	66.7439		1.00613		1.04366
Leu-UAG	Leu-CTA/G	0.524452	0.115632	1.34308	0.0625667	0.933765	61.9916		1.12785		1.07481
Meti-CAU	Meti-ATG	0.358893	0.0688173	1.05396	0.0473373	0.706426	69.5737		0.771806		0.843442
Met-CAU	Met-ATG	0.670126	0.0813022	1.58574	0.0499891	1.12793	57.4003		1.44112		1.269
Phe-GAA	Phe-TTC/T	0.501156	0.0949048	1.13145	0.0537927	0.816302	54.5978		1.07775		0.905452
Pro-AGG	Pro-CCA/T/C	0.343168	0.035234	0.881045	0.04118	0.612107	62.1356		0.737991		0.705065
Pro-UGG	Pro-CCA/G	0.448444	0.0694354	0.958024	0.0375004	0.703234	51.2386		0.96439		0.766668
Trp-CCA	Trp-TGG	0.430573	0.0899754	1.25963	0.0444188	0.845102	69.3683		0.925956		1.00803
Tyr-GUA	Tyr-TAC/T	0.562249	0.0515549	1.28804	0.0232025	0.925146	55.4738		1.20913		1.03077
Val-AAC	Val-GTC/T/A	0.286578	0.0566374	0.94838	0.0438395	0.617479	75.7863		0.616293		0.75895
Val-CAC	Val-GTG	0.470182	0.0728096	1.4178	0.046097	0.94399	70.9823		1.01114		1.13461
Val-UAC	Val-GTA	0.465308	0.0495923	1.48111	0.0570689	0.973211	73.8055		1.00066		1.18528
		0.465003		1.24959

### Sheet: abundance_all
Anticodon	Codon	not4 rep1 abundance	SEM	not4 rep2 abundance	SEM	Mean not4	stdev rep1 vs rep2 not4	Coeff rep1 vs rep2 not4	Puf3 abundance rep1	SEM	puf3 abundance rep2	SEM	mean puf3 abundance	SDrep1 vs rep2 puf3	coeff puf3 abundance	puf3-not4 abundance rep1	SEM	puf3-not4 abundance rep2	SEM	mean puf3-not4	SD rep1 vs rep2 puf3-not4	coeff puf3-not4
Arg-ACG	Arg-CGT/A/C	1.52933	0.0432255	1.55209	0.0230153	1.54071	0.0113753	1.04413	0.891197	0.119937	0.726688	0.0445636	0.808942	0.0822543	14.3799	0.49966	0.0484864	1.30647	0.0396449	0.903063	0.403403	63.1737
Arg-CCG	Arg-CGG	1.35716	0.040655	1.34132	0.0282949	1.34924	0.00791623	0.829745	1.00587	0.129553	1.01137	0.0408548	1.00862	0.00275306	0.386014	0.637675	0.037889	1.58817	0.0308287	1.11292	0.47525	60.3908
Arg-CCU	Arg-AGG	1.03449	0.0662463	0.996623	0.0362242	1.01555	0.0189317	2.63634	0.788012	0.14365	0.685375	0.0453874	0.736693	0.0513187	9.85154	0.460068	0.120335	1.39495	0.0329723	0.927508	0.46744	71.2727
Arg-UCU	Arg-AGA	1.04274	0.0246987	0.903552	0.0225841	0.973148	0.0695958	10.1139	0.59374	0.106053	0.594257	0.0383151	0.593998	0.000258174	0.0614671	0.285643	0.0515746	0.969942	0.0346018	0.627792	0.342149	77.0752
His-GUG	His-CAC/T	1.195	0.054156	1.33433	0.0271492	1.26466	0.0696651	7.79034	1.39018	0.115629	0.91027	0.0743912	1.15022	0.239954	29.5026	0.478893	0.197945	1.27231	0.0732759	0.875602	0.396709	64.0738
Lys-CUU	Lys-AAG	0.569005	0.0351813	0.810031	0.107886	0.689518	0.120513	24.7175	0.930236	0.101956	0.760111	0.0341274	0.845174	0.0850627	14.2334	0.182358	0.0461851	0.509648	0.0418974	0.346003	0.163645	66.8866
Lys-UUU	Lys-AAA/G	1.23352	0.0248486	1.32589	0.0829954	1.2797	0.0461873	5.10421	0.945656	0.0885899	0.782523	0.0366012	0.86409	0.0815661	13.3495	0.446588	0.0631047	1.05815	0.0324502	0.75237	0.305782	57.4772
Asp-GUC1	Asp-GAT/C1	1.84057	0.0201152	1.6674	0.0169927	1.75399	0.0865819	6.98098	1.09707	0.0782081	0.878491	0.0427366	0.987783	0.109292	15.6474	0.627824	0.0961745	1.24789	0.0383297	0.937859	0.310036	46.7508
Asp-GUC2	Asp-GAT/C2	1.67857	0.0311403	1.62683	0.0326436	1.6527	0.0258715	2.21382	0.913246	0.0710162	0.817649	0.0285992	0.865448	0.0477986	7.81068	0.551696	0.0359843	1.27301	0.0365497	0.912353	0.360657	55.9044
Glu-C/UUC	Glu-GAA/G	1.71309	0.0290415	1.35417	0.025602	1.53363	0.17946	16.5486	1.10145	0.150397	1.01213	0.0574793	1.05679	0.0446581	5.9762	0.530332	0.113531	1.25998	0.0313189	0.895155	0.364823	57.6366
Asn-GUU	Asn-AAT/C	1.35645	0.0512536	1.27826	0.0674605	1.31736	0.0390961	4.19706	0.856116	0.151367	0.664432	0.0569314	0.760274	0.0958423	17.828	0.412097	0.0605878	1.37579	0.0519701	0.893943	0.481846	76.2278
Cys-GCA	Cys-TGT/C	1.80292	0.128858	1.24234	0.137144	1.52263	0.280289	26.0332	1.10523	0.183542	1.02741	0.0595657	1.06632	0.0389084	5.16026	0.661959	0.0610013	1.72333	0.0503481	1.19265	0.530687	62.9277
Gln-C/UUG	Gln-CAA/G	0.736902	0.0477885	1.3466	0.0327842	1.04175	0.304851	41.3845	1.03954	0.15017	0.997194	0.0905933	1.01837	0.0211717	2.94014	0.485399	0.0934747	1.21382	0.0698719	0.84961	0.364211	60.6245
Ser-AGA	Ser-TCC/T/A	0.634534	0.0583515	0.980095	0.031384	0.807314	0.172781	30.2669	0.694946	0.0880964	0.569969	0.0507528	0.632458	0.0624887	13.9728	0.468393	0.048816	1.29994	0.0387891	0.884164	0.415772	66.5024
Ser-C/UGA	Ser-TCA/G	0.815572	0.043989	1.0874	0.0230931	0.951485	0.135913	20.201	0.665703	0.112636	0.692051	0.0525484	0.678877	0.013174	2.74435	0.493325	0.107925	1.766	0.0430432	1.12966	0.636336	79.6624
Ser-GCU	Ser-AGC/T	1.39195	0.0300377	0.914988	0.0273754	1.15347	0.238479	29.2388	0.691066	0.117126	0.885922	0.0476132	0.788494	0.0974279	17.4743	0.466188	0.11645	1.72198	0.0353583	1.09408	0.627897	81.1619
Thr-AGU	Thr-ACT/C/A	0.614031	0.0301624	0.774745	0.0331669	0.694388	0.0803567	16.3657	0.827235	0.088706	0.787768	0.0287228	0.807501	0.0197338	3.45607	0.31572	0.113468	0.738068	0.0357018	0.526894	0.211174	56.6803
Thr-CGU	Thr-ACG	0.954159	0.0199484	1.07662	0.018331	1.01539	0.0612292	8.52789	0.714133	0.109539	0.744133	0.0421763	0.729133	0.015	2.90938	0.444401	0.0443231	1.34087	0.0393182	0.892635	0.448234	71.0143
Thr-UGU	Thr-ACA/G	1.07935	0.0271863	1.01385	0.044491	1.0466	0.0327468	4.4249	0.807115	0.152842	0.865854	0.0527768	0.836485	0.0293696	4.9654	0.448484	0.0680594	1.16493	0.0486314	0.806707	0.358223	62.799
Ala-AGC	Ala-GCT/C/A	1.20248	0.0384711	1.13339	0.0471039	1.16794	0.0345433	4.18273	0.932807	0.520583	0.734122	0.519186	0.833464	0.0993429	16.8564	0.512512	0.504996	1.06563	0.327637	0.789071	0.276558	49.5662
Ala-UGC	Ala-GCA/G	1.23753	0.0375104	1.10954	0.0210705	1.17353	0.0639955	7.71204	0.907536	0.210898	0.910936	0.0872516	0.909236	0.00169958	0.264351	0.440717	0.0879362	1.07494	0.0964207	0.757829	0.317112	59.1775
Gly-CCC	Gly-GGG	1.29483	0.0436424	1.20918	0.0247853	1.25201	0.0428276	4.83763	0.927799	0.0910427	0.834212	0.0420658	0.881005	0.0467936	7.51144	0.556002	0.0468009	1.42698	0.0456289	0.991493	0.435492	62.1162
Gly-GCC	Gly-GGC/T	1.17853	0.0334798	1.03322	0.0413474	1.10588	0.0726564	9.29142	0.816659	0.0978704	0.718409	0.0443784	0.767534	0.0491252	9.05153	0.4639	0.0466141	1.33448	0.0343531	0.899188	0.435288	68.4607
Gly-UCC	Gly-GGA/G	0.763507	0.03923	1.14952	0.0306838	0.956512	0.193005	28.5361	0.852569	0.102444	0.685395	0.0320893	0.768982	0.0835867	15.3722	0.50732	0.0587974	1.41469	0.0583218	0.961004	0.453683	66.7641
Ile-AAU	Ile-ATC/T	1.04692	0.0302744	1.30075	0.0229172	1.17383	0.126914	15.2904	0.865718	0.10601	0.580015	0.0355731	0.722866	0.142852	27.9475	0.382997	0.0740535	1.0666	0.0341864	0.724798	0.341801	66.6916
Ile-UAU	Ile-ATA	1.06099	0.0402025	1.19005	0.0285968	1.12552	0.0645302	8.10818	0.920331	0.107114	0.702558	0.0530832	0.811445	0.108886	18.9771	0.442488	0.1022	1.21719	0.0495955	0.829838	0.387349	66.0123
Leu-CAA	Leu-TTG	1.027	0.0342194	1.16606	0.0264099	1.09653	0.069533	8.9678	1.0764	0.0850385	0.933414	0.0412921	1.0049	0.0714907	10.061	0.484915	0.0545232	1.26996	0.0355408	0.877438	0.392523	63.265
Leu-CAG	Leu-CTC/T	0.790298	0.0721982	0.931982	0.0318653	0.86114	0.0708422	11.6341	0.700948	0.14469	0.621278	0.0626106	0.661113	0.0398351	8.52127	0.383596	0.06644	1.23563	0.0802558	0.809611	0.426015	74.4155
Leu-UAA	Leu-TTA	0.995204	0.0321485	1.20362	0.0241688	1.09941	0.104209	13.4048	0.931599	0.0974994	0.720476	0.0382871	0.826037	0.105561	18.0726	0.467854	0.0886443	1.30415	0.103412	0.886004	0.41815	66.7439
Leu-UAG	Leu-CTA/G	0.765841	0.0273445	1.11171	0.0237216	0.938778	0.172937	26.052	1.11624	0.117792	0.939161	0.0673678	1.0277	0.0885397	12.1839	0.524452	0.115632	1.34308	0.0625667	0.933765	0.409313	61.9916
Meti-CAU	Meti-ATG	nd	nd	nd	nd	nd	nd	nd	nd	nd	nd	nd	nd	nd	nd	nd	nd	nd	nd	nd	nd	nd
Met-CAU	Met-ATG	nd	nd	nd	nd	nd	nd	nd	nd	nd	nd	nd	nd	nd	nd	nd	nd	nd	nd	nd	nd	nd
Phe-GAA	Phe-TTC/T	0.946949	0.055018	1.18236	0.04016	1.06465	0.117704	15.635	0.670867	0.16355	0.759708	0.0542029	0.715288	0.0444203	8.78246	0.501156	0.0949048	1.13145	0.0537927	0.816302	0.315145	54.5978
Pro-AGG	Pro-CCA/T/C	1.13947	0.0421522	1.13144	0.0215569	1.13545	0.00401291	0.499811	0.819824	0.0738905	0.874482	0.0387371	0.847153	0.0273291	4.56224	0.343168	0.035234	0.881045	0.04118	0.612107	0.268938	62.1356
Pro-UGG	Pro-CCA/G	1.0794	0.0300248	1.18284	0.0219023	1.13112	0.051719	6.46629	0.91186	0.081049	0.873969	0.0502793	0.892914	0.0189457	3.00066	0.448444	0.0694354	0.958024	0.0375004	0.703234	0.25479	51.2386
Trp-CCA	Trp-TGG	0.655354	0.0475214	1.08115	0.0251829	0.868251	0.212896	34.6767	0.884479	0.0993553	0.75874	0.0455085	0.82161	0.0628691	10.8215	0.430573	0.0899754	1.25963	0.0444188	0.845102	0.414529	69.3683
Tyr-GUA	Tyr-TAC/T	1.00535	0.0247357	1.18116	0.0165483	1.09325	0.0879043	11.3711	0.884398	0.0733616	0.969334	0.0191614	0.926866	0.0424678	6.47975	0.562249	0.0515549	1.28804	0.0232025	0.925146	0.362897	55.4738
Val-AAC	Val-GTC/T/A	0.842428	0.027806	0.902795	0.0244597	0.872611	0.0301832	4.8917	0.887553	0.106399	0.772562	0.035692	0.830057	0.0574958	9.79587	0.286578	0.0566374	0.94838	0.0438395	0.617479	0.330901	75.7863
Val-CAC	Val-GTG	1.10552	0.0920607	0.880638	0.0506831	0.993081	0.112443	16.0127	0.919608	0.115873	0.85474	0.037043	0.887174	0.0324338	5.17016	0.470182	0.0728096	1.4178	0.046097	0.94399	0.473808	70.9823
Val-UAC	Val-GTA	1.11565	0.0288291	1.23281	0.0282481	1.17423	0.0585793	7.05513	1.02232	0.106528	0.68495	0.0514453	0.853633	0.168684	27.9458	0.465308	0.0495923	1.48111	0.0570689	0.973211	0.507903	73.8055

### Sheet: abundance_all_meanNormalized
Anticodon	Codon	not4 rep1 abundance	SEM	not4 rep2 abundance	SEM	Mean not4	stdev rep1 vs rep2 not4	Coeff rep1 vs rep2 not4	Puf3 abundance rep1	SEM	puf3 abundance rep2	SEM	mean puf3 abundance	SD rep1 vs rep2 puf3	coeff puf3 abundance	puf3-not4 abundance rep1	SEM	puf3-not4 abundance rep2	SEM	mean puf3-not4	SD rep1 vs rep2 puf3-not4	coeff puf3-not4
Arg-ACG	Arg-CGT/A/C	1.38922	0.0432255	1.34223	0.0230153	1.36572	0.0234974	2.43317	0.999015	0.119937	0.910094	0.0445636	0.954555	0.0444603	6.58698	1.07453	0.0484864	1.04551	0.0396449	1.06002	0.0145086	1.93565
Arg-CCG	Arg-CGG	1.23282	0.040655	1.15996	0.0282949	1.19639	0.0364275	4.30598	1.12756	0.129553	1.26663	0.0408548	1.1971	0.0695362	8.21479	1.37133	0.037889	1.27095	0.0308287	1.32114	0.050191	5.37268
Arg-CCU	Arg-AGG	0.939709	0.0662463	0.861868	0.0362242	0.900789	0.0389204	6.11039	0.883347	0.14365	0.858354	0.0453874	0.87085	0.0124964	2.02934	0.989386	0.120335	1.11632	0.0329723	1.05285	0.0634676	8.52509
Arg-UCU	Arg-AGA	0.947211	0.0246987	0.781382	0.0225841	0.864296	0.0829142	13.5669	0.665572	0.106053	0.744239	0.0383151	0.704905	0.0393336	7.8913	0.614282	0.0515746	0.776206	0.0346018	0.695244	0.0809618	16.4687
His-GUG	His-CAC/T	1.08551	0.054156	1.15391	0.0271492	1.11971	0.0341986	4.31933	1.55836	0.115629	1.14001	0.0743912	1.34919	0.209176	21.9258	1.02987	0.197945	1.01818	0.0732759	1.02402	0.00584474	0.807178
Lys-CUU	Lys-AAG	0.516874	0.0351813	0.700506	0.107886	0.60869	0.091816	21.3323	1.04278	0.101956	0.951953	0.0341274	0.997365	0.0454124	6.43925	0.392164	0.0461851	0.407851	0.0418974	0.400008	0.00784354	2.77306
Lys-UUU	Lys-AAA/G	1.12051	0.0248486	1.14662	0.0829954	1.13356	0.0130556	1.62879	1.06006	0.0885899	0.980022	0.0366012	1.02004	0.0400202	5.54851	0.960398	0.0631047	0.846797	0.0324502	0.903597	0.0568003	8.88977
Asp-GUC1	Asp-GAT/C1	1.67194	0.0201152	1.44195	0.0169927	1.55695	0.114994	10.4452	1.2298	0.0782081	1.10021	0.0427366	1.16501	0.0647949	7.86553	1.35015	0.0961745	0.99864	0.0383297	1.17439	0.175754	21.1644
Asp-GUC2	Asp-GAT/C2	1.52479	0.0311403	1.40687	0.0326436	1.46583	0.058961	5.68849	1.02373	0.0710162	1.02401	0.0285992	1.02387	0.000140409	0.0193938	1.18643	0.0359843	1.01874	0.0365497	1.10259	0.0838479	10.7546
Glu-C/UUC	Glu-GAA/G	1.55614	0.0290415	1.17107	0.025602	1.36361	0.192535	19.968	1.2347	0.150397	1.26758	0.0574793	1.25114	0.016439	1.85816	1.14049	0.113531	1.00831	0.0313189	1.0744	0.0660908	8.6994
Asn-GUU	Asn-AAT/C	1.23218	0.0512536	1.10542	0.0674605	1.1688	0.0633762	7.66833	0.959691	0.151367	0.832125	0.0569314	0.895908	0.0637826	10.0682	0.886225	0.0605878	1.10099	0.0519701	0.993607	0.107382	15.2839
Cys-GCA	Cys-TGT/C	1.63774	0.128858	1.07436	0.137144	1.35605	0.281689	29.3771	1.23894	0.183542	1.28671	0.0595657	1.26283	0.023888	2.67516	1.42356	0.0610013	1.37912	0.0503481	1.40134	0.0222215	2.24257
Gln-C/UUG	Gln-CAA/G	0.669389	0.0477885	1.16453	0.0327842	0.916959	0.24757	38.1824	1.1653	0.15017	1.24887	0.0905933	1.20709	0.0417852	4.89551	1.04386	0.0934747	0.971373	0.0698719	1.00762	0.0362448	5.08704
Ser-AGA	Ser-TCC/T/A	0.576399	0.0583515	0.847576	0.031384	0.711987	0.135588	26.9317	0.779022	0.0880964	0.713822	0.0507528	0.746422	0.0326002	6.17661	1.00729	0.048816	1.04029	0.0387891	1.02379	0.0164992	2.27912
Ser-C/UGA	Ser-TCA/G	0.740852	0.043989	0.940369	0.0230931	0.84061	0.0997588	16.7831	0.746241	0.112636	0.866715	0.0525484	0.806478	0.0602373	10.563	1.06091	0.107925	1.41326	0.0430432	1.23708	0.176175	20.14
Ser-GCU	Ser-AGC/T	1.26442	0.0300377	0.791272	0.0273754	1.02785	0.236574	32.5502	0.774672	0.117126	1.10952	0.0476132	0.942095	0.167422	25.1324	1.00255	0.11645	1.37803	0.0353583	1.19029	0.187742	22.3062
Thr-AGU	Thr-ACT/C/A	0.557775	0.0301624	0.669991	0.0331669	0.613883	0.0561077	12.9256	0.927315	0.088706	0.98659	0.0287228	0.956952	0.0296372	4.37987	0.678963	0.113468	0.590647	0.0357018	0.634805	0.0441584	9.83758
Thr-CGU	Thr-ACG	0.866741	0.0199484	0.931047	0.018331	0.898894	0.0321528	5.05853	0.80053	0.109539	0.931943	0.0421763	0.866236	0.0657063	10.7272	0.955694	0.0443231	1.07304	0.0393182	1.01437	0.0586747	8.18031
Thr-UGU	Thr-ACA/G	0.980461	0.0271863	0.87677	0.044491	0.928615	0.0518454	7.89568	0.904761	0.152842	1.08438	0.0527768	0.994573	0.0898117	12.7706	0.964474	0.0680594	0.932247	0.0486314	0.948361	0.0161134	2.40286
Ala-AGC	Ala-GCT/C/A	1.09231	0.0384711	0.980146	0.0471039	1.03623	0.0560829	7.65402	1.04566	0.520583	0.919404	0.519186	0.982532	0.0631278	9.08634	1.10217	0.504996	0.85278	0.327637	0.977475	0.124695	18.0408
Ala-UGC	Ala-GCA/G	1.12415	0.0375104	0.959516	0.0210705	1.04183	0.0823168	11.1739	1.01733	0.210898	1.14084	0.0872516	1.07909	0.0617561	8.09353	0.947771	0.0879362	0.860233	0.0964207	0.904002	0.0437691	6.84721
Gly-CCC	Gly-GGG	1.1762	0.0436424	1.04568	0.0247853	1.11094	0.06526	8.3075	1.04005	0.0910427	1.04476	0.0420658	1.0424	0.00235512	0.319517	1.19569	0.0468009	1.14196	0.0456289	1.16883	0.0268676	3.25082
Gly-GCC	Gly-GGC/T	1.07056	0.0334798	0.893518	0.0413474	0.982039	0.0885207	12.7477	0.91546	0.0978704	0.899726	0.0443784	0.907593	0.00786709	1.22585	0.997626	0.0466141	1.06793	0.0343531	1.03278	0.0351507	4.81329
Gly-UCC	Gly-GGA/G	0.693556	0.03923	0.99409	0.0306838	0.843823	0.150267	25.1841	0.955714	0.102444	0.85838	0.0320893	0.907047	0.0486669	7.58785	1.091	0.0587974	1.13212	0.0583218	1.11156	0.0205569	2.61541
Ile-AAU	Ile-ATC/T	0.951002	0.0302744	1.12487	0.0229172	1.03794	0.0869342	11.845	0.970454	0.10601	0.726403	0.0355731	0.848428	0.122026	20.34	0.823643	0.0740535	0.853556	0.0341864	0.8386	0.0149566	2.52228
Ile-UAU	Ile-ATA	0.963788	0.0402025	1.02915	0.0285968	0.996467	0.0326787	4.63786	1.03167	0.107114	0.879875	0.0530832	0.955774	0.0758995	11.2305	0.951581	0.1022	0.974066	0.0495955	0.962824	0.0112425	1.65132
Leu-CAA	Leu-TTG	0.932905	0.0342194	1.0084	0.0264099	0.970651	0.0377461	5.49951	1.20662	0.0850385	1.169	0.0412921	1.18781	0.0188119	2.23977	1.04282	0.0545232	1.0163	0.0355408	1.02956	0.0132606	1.82149
Leu-CAG	Leu-CTC/T	0.717893	0.0721982	0.805968	0.0318653	0.76193	0.0440376	8.17378	0.78575	0.14469	0.778081	0.0626106	0.781915	0.00383473	0.693569	0.824932	0.06644	0.988822	0.0802558	0.906877	0.0819448	12.7787
Leu-UAA	Leu-TTA	0.904026	0.0321485	1.04088	0.0241688	0.972452	0.0684264	9.95108	1.0443	0.0974994	0.902315	0.0382871	0.97331	0.0709951	10.3156	1.00613	0.0886443	1.04366	0.103412	1.0249	0.0187663	2.58948
Leu-UAG	Leu-CTA/G	0.695676	0.0273445	0.961399	0.0237216	0.828538	0.132861	22.6778	1.25128	0.117792	1.17619	0.0673678	1.21374	0.037546	4.37475	1.12785	0.115632	1.07481	0.0625667	1.10133	0.0265167	3.40501
Phe-GAA	Phe-TTC/T	0.860192	0.055018	1.02249	0.04016	0.94134	0.0811486	12.1913	0.75203	0.16355	0.951448	0.0542029	0.851739	0.0997092	16.5556	1.07775	0.0949048	0.905452	0.0537927	0.9916	0.0861478	12.2863
Pro-AGG	Pro-CCA/T/C	1.03507	0.0421522	0.978456	0.0215569	1.00676	0.028307	3.97632	0.919008	0.0738905	1.09519	0.0387371	1.0071	0.0880912	12.3702	0.737991	0.035234	0.705065	0.04118	0.721528	0.0164628	3.22675
Pro-UGG	Pro-CCA/G	0.980512	0.0300248	1.02291	0.0219023	1.00171	0.0211985	2.99279	1.02218	0.081049	1.09455	0.0502793	1.05836	0.0361842	4.83504	0.96439	0.0694354	0.766668	0.0375004	0.865529	0.0988606	16.1531
Trp-CCA	Trp-TGG	0.595313	0.0475214	0.934964	0.0251829	0.765138	0.169826	31.3891	0.991484	0.0993553	0.950237	0.0455085	0.97086	0.0206238	3.00419	0.925956	0.0899754	1.00803	0.0444188	0.966994	0.0410379	6.00173
Tyr-GUA	Tyr-TAC/T	0.913241	0.0247357	1.02145	0.0165483	0.967347	0.0541052	7.90992	0.991394	0.0733616	1.21398	0.0191614	1.10269	0.111293	14.2736	1.20913	0.0515549	1.03077	0.0232025	1.11995	0.0891799	11.2612
Val-AAC	Val-GTC/T/A	0.765247	0.027806	0.780727	0.0244597	0.772987	0.00773987	1.41604	0.994931	0.106399	0.967546	0.035692	0.981238	0.0136924	1.97342	0.616293	0.0566374	0.75895	0.0438395	0.687622	0.0713286	14.67
Val-CAC	Val-GTG	1.00424	0.0920607	0.761566	0.0506831	0.882903	0.121337	19.4354	1.03086	0.115873	1.07047	0.037043	1.05066	0.019801	2.66525	1.01114	0.0728096	1.13461	0.046097	1.07287	0.0617351	8.13766
Val-UAC	Val-GTA	1.01344	0.0288291	1.06612	0.0282481	1.03978	0.0263411	3.58267	1.146	0.106528	0.857822	0.0514453	1.00191	0.144088	20.3383	1.00066	0.0495923	1.18528	0.0570689	1.09297	0.0923104	11.9443
	median							9.12929							7.08741							7.49243
								0.0795124							0.0700584							0.0720324
	Confidence interval							0.82							0.93							0.93
