## Supplemental Table S10 for "Puf3 contributes to changes in mRNA solubility, translation elongation dynamics at rare arginine codons and loss of protein homeostasis in cells lacking Not4"

### Sheet: Sheet 1
Supplementary Table S10. Proteins enriched in the Puf3 interactome from wild type cells compared to that in mutant cells.
Symbol	logFC	AveExpr	t	P.Value	adj.P.Val	B	negLogP
PEX6	-3.22764	14.2365	-8.36344	1.62441e-05	0.0318546	3.19815	4.78931
ZDS2	-3.0996	14.5274	-6.95222	6.9237e-05	0.0601354	2.01426	4.15966
SIR4	-3.72592	18.6139	-6.65678	9.63735e-05	0.0601354	1.73215	4.01604
RQC1	-3.37472	14.818	-6.44691	0.000122663	0.0601354	1.52385	3.91129
HCS1	-2.33576	13.8887	-6.04097	0.00019865	0.0779104	1.10155	3.70191
VBA4	-2.29804	15.1589	-5.74075	0.000287667	0.0805878	0.772212	3.54111
FAS2	-2.50824	18.4118	-5.6011	0.000343147	0.0841139	0.613937	3.46452
PKC1	-1.7879	15.6235	-5.3481	0.000475567	0.0972707	0.318821	3.32279
CHS1	-2.85935	14.3236	-5.20528	0.000574032	0.0972707	0.14742	3.24106
RQT4	-2.45009	17.292	-5.12541	0.000638548	0.0972707	0.0500286	3.19481
VPS41	-1.76303	16.542	-5.11809	0.000644834	0.0972707	0.0410584	3.19055
SSD1	-1.59551	19.1302	-4.99504	0.00076128	0.10304	-0.111286	3.11846
PYC1	-2.15911	14.0789	-4.95287	0.000806246	0.10304	-0.16409	3.09353
PRE7	-1.85452	16.6254	-4.88824	0.000880818	0.10304	-0.245621	3.05511
RTT10	-2.38947	15.5745	-4.87803	0.000893257	0.10304	-0.25856	3.04902
YMR315W	-2.20846	16.1739	-4.82376	0.000962665	0.104877	-0.327675	3.01652
NUP170	-1.90135	15.4635	-4.69245	0.00115576	0.112691	-0.496975	2.93713
AKL1	-1.86562	15.4404	-4.68453	0.00116867	0.112691	-0.507281	2.93231
VIR1	-1.83413	14.865	-4.62547	0.00126996	0.112691	-0.584481	2.89621
QNS1	-2.16701	15.8838	-4.59847	0.00131936	0.112691	-0.619964	2.87964
SMY2	-2.04501	17.3031	-4.56614	0.00138125	0.112691	-0.662617	2.85973
YVH1	-1.91998	14.0299	-4.5445	0.00142441	0.112691	-0.691269	2.84637
IDP1	-1.93997	13.7392	-4.52896	0.00145629	0.112691	-0.711891	2.83675
SEC16	-1.90703	17.4549	-4.48491	0.00155091	0.112691	-0.770577	2.80941
MATALPHA2	-3.2311	14.7315	-4.4846	0.00155159	0.112691	-0.770988	2.80922
PRE3	-2.09306	19.2286	-4.42388	0.00169299	0.114798	-0.852401	2.77135
SSA2	-1.40023	22.7514	-4.42197	0.00169767	0.114798	-0.854981	2.77015
CDC60	-1.76635	17.8337	-4.24165	0.00220663	0.131933	-1.10042	2.65627
ERG10	-1.99803	16.6651	-4.23993	0.00221221	0.131933	-1.10279	2.65517
SSA1	-1.41644	21.1374	-4.2373	0.00222076	0.131933	-1.10641	2.6535
UBX7	-2.65228	15.3969	-4.18615	0.00239438	0.131933	-1.17705	2.62081
MKT1	-1.49979	17.3312	-4.17848	0.00242162	0.131933	-1.18767	2.61589
SET3	-1.78172	16.6322	-4.17541	0.00243264	0.131933	-1.19193	2.61392
VTC5	-1.90952	13.4435	-4.1468	0.00253775	0.131933	-1.23166	2.59555
ASK10	-1.90626	15.0623	-4.13231	0.00259281	0.131933	-1.25183	2.58623
PRS3	-1.3967	16.2925	-4.12238	0.00263128	0.131933	-1.26567	2.57983
ALA1	-2.26732	16.6012	-4.1151	0.0026599	0.131933	-1.27584	2.57514
YMR196W	-2.14669	15.8308	-4.07317	0.00283114	0.131933	-1.33451	2.54804
YIR035C	-2.20525	16.0104	-4.05459	0.00291073	0.131933	-1.3606	2.536
AIM21	-1.44472	15.4503	-4.03886	0.00297999	0.131933	-1.38273	2.52578
SSB1	-1.45993	22.084	-4.02246	0.00305404	0.131933	-1.40583	2.51512
NPL4	-1.43642	16.6467	-4.01106	0.00310667	0.131933	-1.42192	2.5077
SSB2	-1.95012	18.8675	-4.0024	0.00314731	0.131933	-1.43416	2.50206
VAS1	-2.44126	16.1287	-3.99648	0.00317539	0.131933	-1.44252	2.4982
RAD5	-1.81607	15.6099	-3.97481	0.00328054	0.131933	-1.47321	2.48406
ETP1	-1.91368	14.1561	-3.95494	0.00338023	0.131933	-1.50142	2.47105
MNN1	-1.67286	15.1671	-3.93957	0.0034595	0.131933	-1.52326	2.46099
PRS5	-1.48821	16.3445	-3.93215	0.00349847	0.131933	-1.53382	2.45612
TCO89	-1.43662	14.4551	-3.91598	0.00358502	0.132646	-1.55686	2.44551
ADE17	-3.27936	14.2538	-3.85775	0.00391607	0.135079	-1.64017	2.40715
SHE3	-1.24398	15.7192	-3.85494	0.00393283	0.135079	-1.6442	2.40529
ABD1	-1.58495	16.1872	-3.85435	0.00393637	0.135079	-1.64505	2.4049
TBF1	-1.73686	16.8851	-3.84337	0.00400271	0.135079	-1.66082	2.39765
NUP188	-1.56895	16.9974	-3.81449	0.00418284	0.135079	-1.70237	2.37853
GSY2	-1.80989	14.93	-3.80922	0.00421668	0.135079	-1.70998	2.37503
PRO2	-2.13283	14.9714	-3.80635	0.0042352	0.135079	-1.71411	2.37313
LEC1	-2.03773	15.2359	-3.80327	0.00425514	0.135079	-1.71855	2.37109
COG5	-1.88725	14.43	-3.79395	0.00431621	0.135079	-1.732	2.3649
UGP1	-2.4523	19.2699	-3.79041	0.00433961	0.135079	-1.73711	2.36255
BUD3	-1.29498	13.9716	-3.77764	0.00442525	0.135413	-1.75556	2.35406
TAO3	-2.08283	15.5157	-3.76294	0.00452606	0.135413	-1.77683	2.34428
HDA1	-2.63451	14.8194	-3.75843	0.00455748	0.135413	-1.78337	2.34127
TOP2	-2.76602	16.6822	-3.71399	0.0048796	0.13629	-1.84788	2.31162
GPP1	-1.1937	18.74	-3.70359	0.00495837	0.13629	-1.86302	2.30466
PSK1	-1.36417	14.2154	-3.70318	0.00496149	0.13629	-1.86361	2.30439
STT4	-1.34907	16.4817	-3.68881	0.0050727	0.13629	-1.88456	2.29476
TKL1	-1.89805	14.6262	-3.68529	0.00510029	0.13629	-1.88968	2.29241
SPA2	-1.92423	15.5826	-3.67793	0.0051586	0.13629	-1.90043	2.28747
EPS1	-1.54868	17.2293	-3.67773	0.00516019	0.13629	-1.90072	2.28733
KTR3	-2.08932	16.6848	-3.66998	0.00522228	0.13629	-1.91202	2.28214
SEC17	-1.54015	15.9186	-3.64856	0.00539822	0.13629	-1.94334	2.26775
ALD6	-1.25208	17.9804	-3.64723	0.0054093	0.13629	-1.94528	2.26686
TYW1	-1.14973	15.0846	-3.64584	0.005421	0.13629	-1.94733	2.26592
SRP68	-1.15832	17.9223	-3.58678	0.00594135	0.142329	-2.03398	2.22611
SSE1	-1.17956	19.5133	-3.57856	0.00601777	0.142329	-2.04607	2.22056
TCB1	-1.6004	14.938	-3.57	0.00609852	0.142329	-2.05868	2.21478
RPN1	-1.17182	19.2665	-3.56341	0.0061615	0.142329	-2.06839	2.21031
MHP1	-1.24465	15.0464	-3.56282	0.00616713	0.142329	-2.06926	2.20992
CHA1	-1.56766	20.1828	-3.56039	0.00619053	0.142329	-2.07284	2.20827
CYS4	-1.30136	18.4998	-3.55922	0.00620186	0.142329	-2.07457	2.20748
VAN1	-1.73495	14.7203	-3.55432	0.00624939	0.142329	-2.08179	2.20416
PBY1	-1.35091	16.7265	-3.54768	0.00631446	0.142329	-2.09158	2.19966
WWM1	-2.28849	13.8256	-3.51992	0.00659429	0.14406	-2.13259	2.18083
POM152	-1.95466	15.6347	-3.51824	0.00661162	0.14406	-2.13508	2.17969
MCM4	-1.51882	17.715	-3.50163	0.0067857	0.145113	-2.15966	2.16841
MCM5	-1.69536	17.571	-3.49793	0.00682516	0.145113	-2.16514	2.16589
SLM1	-1.33594	17.4113	-3.48335	0.00698292	0.145113	-2.18676	2.15596
FUN30	-1.66655	14.9956	-3.47985	0.00702133	0.145113	-2.19195	2.15358
PSP2	-1.31077	15.5937	-3.47907	0.00702996	0.145113	-2.19311	2.15305
SRP72	-1.14522	17.3227	-3.46019	0.00724136	0.146395	-2.22113	2.14018
GNP1	-1.84087	15.2094	-3.45149	0.00734107	0.146896	-2.23407	2.13424
RGC1	-1.46874	16.1723	-3.43543	0.00752873	0.147107	-2.25795	2.12328
TCB3	-1.22548	16.4875	-3.43172	0.00757283	0.147107	-2.26347	2.12074
CBR1	-1.4567	17.2279	-3.43083	0.00758351	0.147107	-2.26481	2.12013
TOR1	-1.53901	16.2657	-3.3945	0.00803039	0.151999	-2.31897	2.09526
RPN12	-1.1555	17.0641	-3.39207	0.00806116	0.151999	-2.32258	2.0936
PDX3	-2.04854	14.0467	-3.369	0.00836041	0.153408	-2.35706	2.07777
SSH1	-1.29737	15.1215	-3.36464	0.00841827	0.153408	-2.36358	2.07478
CET1	-1.47606	15.5983	-3.36159	0.00845894	0.153408	-2.36814	2.07268
NUP133	-1.84615	17.4919	-3.35271	0.00857864	0.153408	-2.38143	2.06658
MMF1	-1.5144	17.01	-3.35136	0.008597	0.153408	-2.38345	2.06565
STE11	-1.20352	16.066	-3.35075	0.00860525	0.153408	-2.38436	2.06524
MCM2	-1.89164	15.4697	-3.34427	0.00869395	0.153593	-2.39406	2.06078
OLE1	-2.1335	14.5375	-3.31103	0.0091644	0.157848	-2.4439	2.0379
IKI3	-1.09175	17.584	-3.31021	0.00917626	0.157848	-2.44512	2.03733
NVJ2	-1.27504	14.2076	-3.30281	0.00928475	0.158325	-2.45624	2.03223
SVL3	-1.072	16.579	-3.28322	0.00957823	0.161389	-2.48566	2.01871
CDC31	-1.21237	15.777	-3.2799	0.00962903	0.161389	-2.49067	2.01642
GSP2	-1.28875	19.1082	-3.26899	0.00979758	0.161521	-2.50707	2.00888
BRE1	-1.26543	16.4857	-3.25506	0.0100173	0.162379	-2.52804	1.99925
NUM1	-1.52855	16.9882	-3.24977	0.0101021	0.162379	-2.53601	1.99559
NBA1	-1.56745	13.9785	-3.23663	0.0103158	0.16266	-2.5558	1.9865
GUK1	-3.51635	14.1928	-3.22881	0.0104453	0.16266	-2.56759	1.98108
RKR1	-1.15142	16.6116	-3.21859	0.0106171	0.16266	-2.58301	1.97399
VMA2	-1.11893	23.2397	-3.2099	0.0107655	0.16266	-2.59612	1.96797
ENT5	-1.03143	16.4152	-3.20398	0.0108676	0.16266	-2.60505	1.96386
SNF7	-1.01155	15.6215	-3.20131	0.0109141	0.16266	-2.60908	1.96201
KIC1	-1.09327	14.86	-3.20122	0.0109158	0.16266	-2.60923	1.96195
RAD23	-1.12277	15.2029	-3.18747	0.0111584	0.16266	-2.63	1.9524
DCK1	-1.52961	15.7902	-3.18454	0.0112107	0.16266	-2.63442	1.95037
UBP7	-1.22965	14.0874	-3.17989	0.0112944	0.16266	-2.64145	1.94714
UBP14	-1.56076	14.3413	-3.1785	0.0113197	0.16266	-2.64356	1.94617
RPO31	-1.07638	17.7312	-3.17736	0.0113402	0.16266	-2.64527	1.94538
BRO1	-1.25255	16.5983	-3.1693	0.0114875	0.16266	-2.65746	1.93978
RTG3	-1.86247	14.593	-3.16622	0.0115443	0.16266	-2.66212	1.93763
RPT3	-1.1965	18.7124	-3.16593	0.0115496	0.16266	-2.66256	1.93743
YKL075C	-1.08667	15.376	-3.16254	0.0116126	0.16266	-2.6677	1.93507
BRF1	-1.31642	14.5308	-3.14924	0.0118626	0.1639	-2.68782	1.92582
HSP26	-2.21297	17.9788	-3.14894	0.0118683	0.1639	-2.68827	1.92561
SKT5	-1.12159	17.3429	-3.14129	0.0120148	0.164762	-2.69986	1.92028
HAT1	-1.19419	14.6163	-3.12568	0.0123195	0.166403	-2.72351	1.90941
SUA7	-1.22775	16.8888	-3.11787	0.0124749	0.166403	-2.73534	1.90396
BEM3	-1.17464	14.3133	-3.11747	0.0124829	0.166403	-2.73595	1.90368
RPP2B	-1.36663	21.0848	-3.1125	0.012583	0.166403	-2.74349	1.90022
TIM44	-1.04237	15.8574	-3.10951	0.0126435	0.166403	-2.74802	1.89813
SIS1	-1.11836	20.3903	-3.10093	0.0128191	0.167589	-2.76104	1.89214
PUF4	-3.68936	18.3329	-3.06979	0.0134775	0.173878	-2.80831	1.87039
VPH1	-1.45381	16.2463	-3.06098	0.0136701	0.17521	-2.8217	1.86423
RSC1	-2.07055	15.3305	-3.03921	0.014158	0.177058	-2.85478	1.849
YKL033W-A	-1.16793	24.8436	-3.02871	0.0143998	0.177058	-2.87075	1.84164
PDC2	-1.24125	15.9566	-3.02692	0.0144415	0.177058	-2.87347	1.84039
DSL1	-1.18467	15.3571	-3.02473	0.0144926	0.177058	-2.87681	1.83885
PAN1	-1.40365	16.2309	-3.02326	0.014527	0.177058	-2.87904	1.83782
DED1	-1.09725	19.6146	-3.02245	0.014546	0.177058	-2.88028	1.83726
RPL7B	-0.989608	18.6648	-3.02061	0.0145891	0.177058	-2.88307	1.83597
SGD1	-1.45441	16.36	-3.00856	0.0148757	0.177874	-2.90141	1.82752
ELP3	-1.19788	17.7807	-2.99916	0.0151033	0.179133	-2.91572	1.82093
RIF1	-1.12575	14.9043	-2.98798	0.0153785	0.179133	-2.93274	1.81309
RPT2	-1.09592	18.7531	-2.9856	0.0154378	0.179133	-2.93636	1.81142
MTR10	-1.20543	15.4439	-2.9737	0.0157376	0.181538	-2.95449	1.80306
PPZ1	-0.967424	15.4421	-2.96026	0.0160837	0.184445	-2.97498	1.79361
CTR86	-1.19579	16.4248	-2.95521	0.0162157	0.184877	-2.98268	1.79007
ABF1	-2.15355	16.3638	-2.94679	0.0164381	0.186186	-2.99551	1.78415
OCH1	-2.62565	15.0056	-2.94371	0.0165203	0.186186	-3.00021	1.78198
NOP12	-0.952397	19.0282	-2.92118	0.0171345	0.189553	-3.03457	1.76613
ERG13	-1.02303	17.0079	-2.92059	0.0171508	0.189553	-3.03546	1.76572
YTA6	-1.28828	14.2607	-2.91862	0.0172057	0.189553	-3.03848	1.76433
THR4	-1.36518	15.7378	-2.90887	0.0174797	0.191496	-3.05334	1.75747
LAS17	-1.19664	15.8843	-2.90536	0.0175796	0.19152	-3.0587	1.75499
RSC3	-0.968517	20.2587	-2.90146	0.0176912	0.191671	-3.06466	1.75224
EMP47	-1.52868	16.2648	-2.89304	0.0179344	0.192384	-3.0775	1.74631
ESL1	-1.41806	13.9466	-2.89239	0.0179533	0.192384	-3.07849	1.74586
YCS4	-1.19925	14.8772	-2.88156	0.0182717	0.194732	-3.09502	1.73822
SBE22	-1.2799	15.0339	-2.87231	0.0185481	0.195889	-3.10914	1.7317
ECM29	-1.18183	17.0839	-2.87125	0.01858	0.195889	-3.11076	1.73095
OYE2	-1.57195	14.4436	-2.86323	0.0188238	0.196361	-3.12301	1.72529
VPS15	-1.40525	14.0891	-2.8612	0.0188858	0.196361	-3.1261	1.72386
YBR225W	-1.69224	15.1282	-2.85992	0.0189252	0.196361	-3.12806	1.72296
RPN2	-1.44078	19.4915	-2.85201	0.0191701	0.197856	-3.14015	1.71738
TRM82	-1.67621	14.8558	-2.84306	0.0194509	0.199703	-3.15381	1.71106
AAP1	-0.986091	13.3993	-2.83878	0.0195868	0.199936	-3.16035	1.70804
VPS4	-1.01033	16.7312	-2.83105	0.0198345	0.199936	-3.17215	1.70258
IST2	-1.75379	16.7347	-2.83085	0.0198409	0.199936	-3.17246	1.70244
FKS1	-1.3178	18.8165	-2.82959	0.0198815	0.199936	-3.17437	1.70155
SPE3	-1.83871	15.5778	-2.81682	0.020299	0.201042	-3.19389	1.69253
LDO45	-3.40047	14.0312	-2.81136	0.0204801	0.201406	-3.20223	1.68867
IMD2	-2.21718	14.2854	-2.79784	0.0209355	0.202428	-3.22287	1.67912
EXO84	-1.57671	15.8914	-2.79727	0.0209551	0.202428	-3.22375	1.67871
END3	-1.26283	16.2392	-2.79338	0.0210881	0.202714	-3.22968	1.67596
PRT1	-0.907053	20.0121	-2.78612	0.0213389	0.204125	-3.24078	1.67083
ENO2	-1.20602	20.9471	-2.77682	0.0216647	0.205867	-3.25499	1.66425
MCM6	-1.38455	17.6383	-2.77198	0.021836	0.205867	-3.26237	1.66083
NOT3	-2.0223	16.9746	-2.767	0.0220141	0.206553	-3.26999	1.6573
RIA1	-1.02032	16.7166	-2.75923	0.0222945	0.208188	-3.28186	1.6518
CYR1	-1.27413	14.9033	-2.75125	0.0225864	0.209915	-3.29405	1.64615
HFD1	-3.96564	14.7604	-2.7414	0.0229519	0.21204	-3.30909	1.63918
ARO4	-2.06234	15.5564	-2.73928	0.0230314	0.21204	-3.31233	1.63768
THS1	-1.15613	17.589	-2.73508	0.0231896	0.212499	-3.31874	1.63471
DIG1	-1.04076	17.1903	-2.725	0.0235739	0.213546	-3.33413	1.62757
LSB5	-0.987822	14.8208	-2.71896	0.0238075	0.213546	-3.34337	1.62329
YPR089W	-1.27363	16.7395	-2.71868	0.0238184	0.213546	-3.3438	1.62309
MNN9	-0.939118	17.6198	-2.71537	0.0239473	0.213546	-3.34885	1.62074
GDH1	-1.2673	16.0498	-2.71237	0.0240649	0.213546	-3.35343	1.61862
SEC8	-1.04718	16.4906	-2.71055	0.0241362	0.213546	-3.3562	1.61733
COG7	-2.02858	14.6561	-2.70723	0.0242674	0.213546	-3.36128	1.61498
MAP1	-1.69276	16.0745	-2.70701	0.0242759	0.213546	-3.3616	1.61482
YGL117W	-1.40584	15.7691	-2.70681	0.0242839	0.213546	-3.36191	1.61468
HIS7	-1.05848	15.2945	-2.69546	0.0247378	0.215499	-3.37924	1.60664
MSN4	-1.49095	13.8771	-2.69501	0.0247564	0.215499	-3.37994	1.60631
NMA1	-1.62533	17.0268	-2.69305	0.0248356	0.215499	-3.38293	1.60492
RHO1	-1.03399	17.1573	-2.68808	0.0250378	0.216295	-3.39051	1.6014
COG4	-1.41989	14.7904	-2.68466	0.025178	0.216553	-3.39574	1.59898
CUE3	-1.24261	17.3573	-2.68015	0.0253638	0.217198	-3.40261	1.59579
SLC1	-1.10484	14.9085	-2.67488	0.0255834	0.217384	-3.41067	1.59204
UBR2	-1.04924	14.6629	-2.67237	0.0256881	0.217384	-3.41449	1.59027
FKH1	-1.66806	15.5794	-2.67166	0.0257181	0.217384	-3.41558	1.58976
SGN1	-1.71863	16.6181	-2.6609	0.0261739	0.217438	-3.432	1.58213
GRS1	-1.14624	18.9367	-2.65944	0.0262363	0.217438	-3.43422	1.5811
PRP6	-1.60411	14.5277	-2.65641	0.0263665	0.217438	-3.43885	1.57895
KAP104	-0.959311	18.1545	-2.65605	0.0263821	0.217438	-3.4394	1.57869
BEM1	-1.00819	16.9958	-2.63187	0.0274452	0.223098	-3.47629	1.56153
YCR043C	-2.52111	14.6218	-2.62879	0.0275837	0.223098	-3.48099	1.55935
RPN13	-0.816934	18.2751	-2.627	0.0276644	0.223098	-3.48371	1.55808
VMA13	-0.968078	19.5246	-2.62371	0.0278134	0.223098	-3.48872	1.55575
SSE2	-0.98154	17.2364	-2.62156	0.0279114	0.223098	-3.49201	1.55422
NOP56	-1.55154	20.9679	-2.61911	0.0280235	0.223098	-3.49575	1.55248
ZDS1	-1.20831	14.667	-2.61708	0.0281163	0.223098	-3.49883	1.55104
CDC37	-1.44755	14.7304	-2.61684	0.0281276	0.223098	-3.4992	1.55087
NIC96	-0.898129	17.4874	-2.61495	0.0282143	0.223098	-3.50208	1.54953
CDC28	-1.1163	19.1876	-2.60276	0.0287821	0.22318	-3.52066	1.54088
GLC7	-1.26667	16.3964	-2.60064	0.0288822	0.22318	-3.52389	1.53937
HHF1	-1.02042	21.0107	-2.60051	0.0288883	0.22318	-3.52409	1.53928
CSE1	-1.20258	17.6937	-2.60046	0.0288909	0.22318	-3.52417	1.53924
YFR016C	-1.40735	13.5981	-2.6001	0.0289076	0.22318	-3.52471	1.53899
RPL24A	-1.66967	19.8044	-2.58566	0.0295982	0.226727	-3.54672	1.52873
ADE2	-1.11569	18.8645	-2.58045	0.0298514	0.227362	-3.55465	1.52504
INP51	-1.98725	13.5999	-2.57193	0.0302702	0.227362	-3.56763	1.51898
RLF2	-1.28694	15.3376	-2.57052	0.0303402	0.227362	-3.56978	1.51798
HOM2	-0.819965	17.2188	-2.56846	0.0304425	0.227362	-3.57291	1.51652
CMD1	-0.938561	18.6577	-2.56457	0.0306368	0.227362	-3.57883	1.51376
CHS3	-1.05291	14.7581	-2.56323	0.0307038	0.227362	-3.58087	1.51281
RPT6	-0.800735	20.2704	-2.5542	0.0311607	0.227362	-3.59461	1.50639
EFR3	-1.01996	15.7269	-2.55186	0.03128	0.227362	-3.59817	1.50473
BUD27	-1.00509	16.0746	-2.54918	0.0314174	0.227362	-3.60225	1.50283
SRB5	-1.9781	15.255	-2.54668	0.0315461	0.227362	-3.60605	1.50105
RTC1	-1.15831	15.2369	-2.54248	0.0317632	0.227362	-3.61243	1.49808
SRO7	-1.0355	16.4554	-2.54233	0.0317711	0.227362	-3.61266	1.49797
MOT1	-1.46002	17.4635	-2.54178	0.0317998	0.227362	-3.6135	1.49758
CCL1	-1.13801	15.3453	-2.54174	0.0318017	0.227362	-3.61355	1.49755
GRX1	-1.36113	15.9091	-2.54007	0.0318888	0.227362	-3.6161	1.49636
KSP1	-2.16124	15.192	-2.53976	0.031905	0.227362	-3.61657	1.49614
TY1B-GR1	-0.964358	18.2453	-2.53917	0.0319356	0.227362	-3.61746	1.49572
YAP1	-1.02649	17.4537	-2.53512	0.0321482	0.227362	-3.62363	1.49284
YPR022C	-1.02034	15.6778	-2.53242	0.0322902	0.227362	-3.62773	1.49093
SKI2	-1.00318	16.9234	-2.53175	0.0323257	0.227362	-3.62875	1.49045
HIS4	-1.64439	14.8302	-2.53076	0.0323782	0.227362	-3.63026	1.48975
GRX7	-1.02721	15.2431	-2.52639	0.0326102	0.227362	-3.63689	1.48665
REH1	-1.04876	15.523	-2.52503	0.0326828	0.227362	-3.63896	1.48568
PBP1	-1.06604	19.9569	-2.52208	0.0328412	0.227362	-3.64345	1.48358
CAR1	-1.27353	14.371	-2.52189	0.0328511	0.227362	-3.64373	1.48345
ASG1	-1.50346	16.3405	-2.52071	0.0329147	0.227362	-3.64553	1.48261
FCF2	-1.15542	16.2734	-2.51709	0.0331104	0.227362	-3.65103	1.48004
IMH1	-1.31382	17.7803	-2.51572	0.0331842	0.227362	-3.6531	1.47907
CAR2	-1.54725	14.5392	-2.51305	0.0333295	0.227362	-3.65716	1.47717
SWI5	-1.52032	13.9718	-2.50811	0.0336001	0.227362	-3.66467	1.47366
SLH1	-1.56036	18.3448	-2.50475	0.0337854	0.227362	-3.66978	1.47127
IES3	-1.33959	15.7153	-2.50432	0.0338087	0.227362	-3.67042	1.47097
URB2	-1.51264	16.6979	-2.49978	0.0340609	0.227362	-3.67732	1.46774
HTZ1	-0.921828	16.785	-2.49761	0.0341822	0.227362	-3.68062	1.4662
EFB1	-1.02583	20.3634	-2.4967	0.0342328	0.227362	-3.68199	1.46556
IOC2	-0.987784	16.9955	-2.49335	0.034421	0.227362	-3.68708	1.46318
SUB2	-0.987912	20.4986	-2.49134	0.0345341	0.227362	-3.69012	1.46175
ADH6	-1.06834	15.4145	-2.48895	0.0346697	0.227362	-3.69376	1.46005
PAM1	-2.09282	14.4363	-2.48763	0.0347445	0.227362	-3.69575	1.45911
COP1	-0.85792	19.014	-2.48644	0.0348124	0.227362	-3.69757	1.45827
FKH2	-1.0642	15.971	-2.4854	0.0348716	0.227362	-3.69914	1.45753
MDN1	-0.824153	19.3131	-2.48192	0.0350704	0.227362	-3.70442	1.45506
YCF1	-2.03131	13.9099	-2.48132	0.0351046	0.227362	-3.70532	1.45464
EDC3	-1.06724	18.4725	-2.47657	0.0353787	0.227362	-3.71253	1.45126
KIN2	-1.16911	15.3385	-2.47446	0.0355009	0.227362	-3.71573	1.44976
PGK1	-1.06001	20.2089	-2.47436	0.0355064	0.227362	-3.71587	1.44969
CYC8	-0.891602	17.0414	-2.47434	0.0355079	0.227362	-3.71591	1.44967
EBS1	-1.42336	16.3605	-2.47378	0.0355403	0.227362	-3.71676	1.44928
TAF10	-1.73395	15.0313	-2.47286	0.0355941	0.227362	-3.71816	1.44862
ATP15	-2.615	14.2024	-2.46838	0.0358556	0.227486	-3.72494	1.44544
PBP4	-0.909568	18.7367	-2.46786	0.0358863	0.227486	-3.72574	1.44507
ALD4	-1.52561	17.4375	-2.4654	0.0360311	0.227486	-3.72947	1.44332
WHI4	-1.78981	15.1843	-2.46326	0.0361571	0.227486	-3.7327	1.44181
KAP114	-1.17128	16.0053	-2.46264	0.0361936	0.227486	-3.73364	1.44137
TAF3	-1.36846	15.1003	-2.45049	0.0369204	0.229304	-3.75205	1.43273
PAF1	-1.32349	17.1459	-2.44933	0.03699	0.229304	-3.7538	1.43192
FUN12	-0.774674	19.0958	-2.44776	0.0370851	0.229304	-3.75617	1.4308
MAK21	-0.793923	20.8862	-2.44479	0.0372661	0.229304	-3.76068	1.42869
SEC24	-0.861227	18.4122	-2.44467	0.0372735	0.229304	-3.76086	1.4286
UFD4	-0.985733	18.374	-2.44423	0.0372998	0.229304	-3.76152	1.42829
HOC1	-0.87136	17.3563	-2.44323	0.037361	0.229304	-3.76303	1.42758
GCR2	-1.08276	15.9045	-2.4423	0.0374182	0.229304	-3.76445	1.42692
CUE5	-1.58918	16.0602	-2.43465	0.0378886	0.230626	-3.77601	1.42149
TIF5	-0.933779	18.263	-2.42997	0.0381801	0.230626	-3.7831	1.41816
INP52	-0.872436	15.4068	-2.42865	0.0382624	0.230626	-3.78509	1.41723
SEC6	-1.62699	16.6534	-2.4186	0.0388961	0.231961	-3.80028	1.41009
RPS0A	-1.15702	20.2509	-2.41828	0.0389164	0.231961	-3.80076	1.40987
YML119W	-1.18082	15.7785	-2.41163	0.0393419	0.233786	-3.81081	1.40514
DBF2	-0.987447	16.9193	-2.40917	0.0395008	0.234022	-3.81454	1.40339
HLJ1	-2.04386	13.7953	-2.40338	0.0398763	0.234092	-3.82328	1.39929
HTB1	-0.930626	22.5102	-2.40226	0.0399491	0.234092	-3.82496	1.39849
ALY2	-0.892542	17.4348	-2.39913	0.0401539	0.234092	-3.82969	1.39627
KAR4	-1.21455	16.1132	-2.39784	0.0402391	0.234092	-3.83164	1.39535
NSE3	-1.08006	14.8846	-2.39665	0.040317	0.234092	-3.83343	1.39451
CCA1	-2.25274	14.6767	-2.39466	0.0404486	0.234092	-3.83644	1.3931
SNF5	-0.947383	17.8483	-2.39445	0.0404627	0.234092	-3.83676	1.39295
RET3	-1.59547	17.0007	-2.39423	0.0404769	0.234092	-3.83708	1.39279
PRI1	-1.14939	16.7311	-2.39025	0.0407415	0.234092	-3.8431	1.38996
SFB3	-1.29099	15.2316	-2.38973	0.0407758	0.234092	-3.84387	1.3896
CTF4	-1.55025	14.4354	-2.38798	0.0408924	0.234092	-3.84651	1.38836
RPL6B	-1.06708	19.7518	-2.38584	0.0410361	0.234092	-3.84975	1.38683
RGD2	-1.07946	16.1923	-2.38364	0.041184	0.234092	-3.85307	1.38527
SST2	-2.06624	17.4381	-2.38159	0.0413217	0.234196	-3.85614	1.38382
ASN1	-2.19017	14.9765	-2.37757	0.0415939	0.23506	-3.8622	1.38097
APM3	-1.13855	16.6131	-2.37002	0.0421104	0.236615	-3.87358	1.37561
RRP3	-0.957623	19.0211	-2.36537	0.0424319	0.237291	-3.88059	1.37231
AHP1	-1.42377	18.138	-2.36478	0.0424728	0.237291	-3.88148	1.37189
ITC1	-1.25852	15.5749	-2.36251	0.04263	0.237493	-3.88489	1.37028
VPS34	-0.948118	15.1266	-2.36022	0.0427899	0.237708	-3.88833	1.36866
SEC28	-1.17782	18.276	-2.35619	0.0430726	0.238502	-3.8944	1.3658
RPP1B	-1.43165	19.9268	-2.35472	0.043176	0.238502	-3.89661	1.36476
NSP1	-0.945697	16.9525	-2.35178	0.0433845	0.238834	-3.90105	1.36267
LEO1	-1.00695	16.2281	-2.34789	0.043661	0.238834	-3.9069	1.35991
UTP10	-0.932208	18.9285	-2.34544	0.0438357	0.238834	-3.91057	1.35817
MET17	-1.06686	17.8772	-2.34542	0.0438369	0.238834	-3.9106	1.35816
LCP5	-0.822686	16.9481	-2.34531	0.0438451	0.238834	-3.91077	1.35808
GGC1	-2.4034	15.9446	-2.34008	0.0442213	0.240216	-3.91863	1.35437
NMD2	-1.08193	14.7942	-2.33515	0.0445783	0.24127	-3.92603	1.35088
OSH3	-1.42573	15.3834	-2.33401	0.0446614	0.24127	-3.92774	1.35007
LST8	-1.16186	17.3332	-2.32977	0.0449719	0.241722	-3.93412	1.34706
COG3	-1.18234	15.4607	-2.3282	0.0450873	0.241722	-3.93648	1.34595
YBP1	-1.24651	17.8114	-2.32782	0.0451149	0.241722	-3.93704	1.34568
APL1	-0.820168	16.9271	-2.32352	0.0454328	0.24176	-3.94349	1.34263
RPP2A	-1.07705	20.8058	-2.31809	0.0458372	0.24176	-3.95164	1.33878
NDI1	-1.10003	16.0456	-2.31642	0.0459626	0.24176	-3.95415	1.3376
SYH1	-0.90968	18.1628	-2.31353	0.04618	0.24176	-3.95849	1.33555
ILV2	-0.790332	20.8258	-2.31048	0.0464102	0.24176	-3.96305	1.33339
CLA4	-1.13947	15.3624	-2.3089	0.0465299	0.24176	-3.96542	1.33227
RPA135	-0.826555	19.96	-2.3088	0.0465377	0.24176	-3.96557	1.3322
FAA1	-1.0457	16.7279	-2.30853	0.0465584	0.24176	-3.96598	1.332
SMC3	-0.995993	18.258	-2.30696	0.0466775	0.24176	-3.96833	1.33089
HAT2	-1.0403	18.7502	-2.30696	0.0466775	0.24176	-3.96833	1.33089
OSH6	-1.28565	14.0112	-2.30668	0.0466988	0.24176	-3.96875	1.33069
TFC4	-1.06122	15.2317	-2.30634	0.0467246	0.24176	-3.96926	1.33045
ARP3	-0.846099	20.1329	-2.30315	0.0469688	0.242063	-3.97404	1.32819
GCN20	-0.832955	17.8971	-2.30235	0.0470302	0.242063	-3.97524	1.32762
PUP3	-2.40219	14.5576	-2.30003	0.0472089	0.242347	-3.97872	1.32598
ACF4	-1.17591	15.2744	-2.2952	0.0475818	0.243624	-3.98595	1.32256
NUP84	-0.878139	16.0276	-2.2933	0.0477299	0.243729	-3.9888	1.32121
HSE1	-0.772982	16.5109	-2.29028	0.0479651	0.243729	-3.99331	1.31908
ARP5	-1.02526	16.5106	-2.29015	0.0479752	0.243729	-3.9935	1.31898
RMD8	-0.97578	14.0276	-2.28441	0.0484269	0.245238	-4.0021	1.31491
ARC18	-1.8066	16.7883	-2.2832	0.0485224	0.245238	-4.0039	1.31406
ARL3	-0.937762	15.9053	-2.27628	0.0490726	0.24661	-4.01424	1.30916
VPS53	-0.861343	14.6483	-2.27494	0.04918	0.24661	-4.01624	1.30821
SHQ1	-1.32996	15.1822	-2.27207	0.049411	0.24661	-4.02054	1.30618
CDC73	-1.0605	16.7209	-2.2716	0.0494489	0.24661	-4.02124	1.30584
SAC1	-1.30467	15.0112	-2.27037	0.0495483	0.24661	-4.02308	1.30497
YBL036C	-1.13266	16.0904	-2.2685	0.0496992	0.246698	-4.02587	1.30365
SLY1	-0.891139	17.2568	-2.26492	0.0499902	0.246916	-4.03121	1.30112
