## Supplemental Table S11 for "Puf3 contributes to changes in mRNA solubility, translation elongation dynamics at rare arginine codons and loss of protein homeostasis in cells lacking Not4"

### Sheet: Sheet 1
Supplementary Table S11. Proteins enriched in the Puf3 interactome from not4D compared to wild type cells.
Symbol	logFC	AveExpr	t	P.Value	adj.P.Val	B	negLogP
MRPL8	2.0115	16.3025	5.77345	0.000276135	0.0805878	0.808803	3.55888
MRM1	1.84373	15.3387	5.2086	0.000571511	0.0972707	0.151438	3.24298
IMG2	1.7116	16.5033	4.09968	0.00272153	0.131933	-1.29737	2.56519
MRPL51	1.51941	17.1819	3.95886	0.00336028	0.131933	-1.49584	2.47362
MRP51	1.81014	15.1961	3.68197	0.00512651	0.13629	-1.89453	2.29018
PPN1	1.91964	15.8378	3.52671	0.00652467	0.14406	-2.12256	2.18544
MRPL20	1.33226	18.5971	3.47019	0.0071286	0.145616	-2.20629	2.147
MRPL9	1.34617	17.2778	3.42515	0.00765164	0.147107	-2.27327	2.11625
AAD16	2.07066	15.3808	3.33497	0.00882293	0.15448	-2.40799	2.05439
MRPL3	1.68494	17.9531	3.26873	0.00980164	0.161521	-2.50746	2.0087
MYO4	1.89265	17.9997	3.25064	0.0100881	0.162379	-2.53469	1.99619
MIA40	1.18072	14.4848	3.17854	0.0113188	0.16266	-2.64349	1.9462
GEP5	2.09226	14.7425	3.16654	0.0115385	0.16266	-2.66165	1.93785
MRPL13	1.31128	17.6797	3.13602	0.0121168	0.165008	-2.70784	1.91661
MRX1	0.982275	18.6003	3.07873	0.0132851	0.17253	-2.79474	1.87664
REX4	0.931628	15.8075	3.02147	0.0145689	0.177058	-2.88176	1.83657
MRPL4	1.39341	17.0041	3.01726	0.0146682	0.177058	-2.88817	1.83362
MRPL23	1.46458	16.5949	3.0152	0.0147172	0.177058	-2.89131	1.83217
Puf3_TAP	1.27969	21.5926	2.99334	0.015246	0.179133	-2.92459	1.81684
MRP7	1.40882	16.3712	2.98917	0.0153489	0.179133	-2.93093	1.81392
YHB1	3.55022	21.3375	2.9219	0.0171144	0.189553	-3.03347	1.76664
RRG8	1.49568	16.3948	2.82463	0.0200427	0.200529	-3.18196	1.69804
IRC25	1.23134	15.8027	2.81768	0.0202705	0.201042	-3.19257	1.69314
MRPL49	1.37275	15.081	2.80953	0.0205411	0.201406	-3.20502	1.68738
RRM3	1.00265	16.3532	2.80249	0.0207778	0.202428	-3.21578	1.6824
MHR1	1.12173	16.7768	2.77205	0.0218336	0.205867	-3.26227	1.66088
RML2	1.09594	16.0999	2.66297	0.0260855	0.217438	-3.42883	1.5836
MRPL35	1.06769	17.9305	2.65587	0.0263898	0.217438	-3.43967	1.57856
MRPL10	1.11195	16.5566	2.65003	0.0266429	0.218605	-3.44859	1.57442
PEP8	1.15914	15.0295	2.6014	0.0288464	0.22318	-3.52274	1.53991
MRPL28	0.975608	17.271	2.58688	0.0295393	0.226727	-3.54486	1.5296
YML6	1.41893	18.0227	2.56677	0.0305266	0.227362	-3.57548	1.51532
RMD9	1.03118	17.3741	2.5185	0.0330336	0.227362	-3.64888	1.48104
RRG9	1.12291	16.7488	2.43968	0.0375786	0.229569	-3.76841	1.42506
VAR1	1.10906	15.2931	2.4324	0.0380288	0.230626	-3.77943	1.41989
IMG1	1.01015	16.7048	2.42742	0.0383397	0.230626	-3.78696	1.41635
TOM40	1.13727	16.1671	2.41935	0.0388488	0.231961	-3.79916	1.41062
RPM2	1.41178	17.0451	2.38373	0.041178	0.234092	-3.85293	1.38534
CPS1	0.76163	18.9887	2.37542	0.0417404	0.235209	-3.86544	1.37944
CSN3	2.55316	14.4264	2.31343	0.0461872	0.24176	-3.95863	1.33548
STE20	0.991254	21.708	2.28141	0.0486642	0.245322	-4.00658	1.31279
MRPL11	1.0527	16.9526	2.26704	0.0498176	0.246698	-4.02805	1.30262
