## Supplemental Table S14 for "Puf3 contributes to changes in mRNA solubility, translation elongation dynamics at rare arginine codons and loss of protein homeostasis in cells lacking Not4"

### Sheet: hyperGO_PUF3TT_DecreaseIn_Not4D
Supplementary Table S14. GO-term analysis of the proteins enriched in the Puf3 interactome from wild type cells compared to that of not4D
PATH	ExpectedHitsInPATH	NumHitsInPATH	O_Over_E	TotInPATH	RawPvalue	AdjPvalue	Represented	SigsInPath
AllAggregatesNot4_or_Not4Puf3	177.408	284	1.60083	4004	2.2e-16	2.2e-16	OVER	NUM1 , MDN1 , SEC24 , ENO2 , SLH1 , CHA1 , SMC3 , UTP10 , MCM6 , MCM5 , RPA135 , TAO3 , MCM4 , SEC16 , ILV2 , TOR1 , PEX6 , TCB3 , SKI2 , RPN1 , SST2 , RRP3 , CLA4 , GSY2 , STT4 , NUP170 , ECM29 , NIC96 , FUN12 , FAS2 , INP52 , DED1 , DCK1 , SRO7 , ARP3 , RPT6 , ASK10 , SIS1 , FAA1 , RIA1 , APL1 , POM152 , IKI3 , NUP188 , SSD1 , CHS1 , PRS5 , URB2 , OSH3 , FUN30 , PRT1 , YCF1 , GCN20 , KSP1 , MKT…
Aggregated_More_Not4_Than_Not4Puf3	44.7065	90	2.01313	1009	5.47e-12	5.59e-11	OVER	NUM1 , SEC24 , SLH1 , CHA1 , SMC3 , UTP10 , RPA135 , MCM4 , SEC16 , ILV2 , PEX6 , TCB3 , SST2 , RRP3 , CLA4 , GSY2 , STT4 , ECM29 , FUN12 , INP52 , DCK1 , SRO7 , ARP3 , ASK10 , SIS1 , FAA1 , RIA1 , APL1 , POM152 , NUP188 , CHS1 , OSH3 , FUN30 , PRT1 , YCF1 , GCN20 , KSP1 , TCB1 , CCA1 , ELP3 , SRP72 , RAD5 , COP1 , GLC7 , YML119W , SLM1 , HDA1 , HCS1 , NVJ2 , RPT3 , ACF4 , NMD2 , DBF2 , STE11 , S…
HSP90 Interactor	21.4892	54	2.51289	485	1.07e-10	9.61e-10	OVER	ADE17 , ALD6 , ARP3 , CAR2 , CBR1 , CDC28 , CHA1 , COP1 , DED1 , ECM29 , EFB1 , EMP47 , ENO2 , ERG13 , FAA1 , FAS2 , FUN12 , GCN20 , GDH1 , GPP1 , HAT2 , HFD1 , HHF1 , HSP26 , IDP1 , IKI3 , ILV2 , KAP104 , MET17 , PRO2 , PRT1 , RPN1 , RPN13 , RPT3 , RPT6 , SAC1 , SEC17 , SEC24 , SEC28 , SIS1 , SLY1 , SPA2 , SSA1 , SSA2 , SSB1 , SSE1 , SSE2 , SUB2 , THS1 , TIF5 , VAS1 , VMA13 , VPS4 , YIR035C
chromatin organization_GO:0006325	14.0898	35	2.48406	318	4.1e-07	3.45e-06	OVER	FUN30 , NUP170 , HHF1 , CYC8 , CDC28 , RIF1 , PAF1 , SNF5 , BRE1 , SUB2 , NUP84 , TAF10 , HTB1 , SIR4 , RSC3 , HAT2 , GLC7 , PUF4 , RPT6 , FKH1 , MSN4 , SET3 , IOC2 , YCS4 , MCM5 , CDC73 , ZDS2 , RKR1 , ZDS1 , HDA1 , ARP5 , FKH2 , TOP2 , HTZ1 , LEO1
transcription from RNA polymerase II promoter_GO:0006366	20.736	39	1.88079	468	7.82e-05	0.000558993	OVER	FUN30 , RTG3 , HHF1 , VPS15 , CYC8 , CDC28 , PAF1 , SNF5 , KAR4 , BRE1 , SUB2 , NUP84 , PDC2 , TAF10 , HTB1 , RSC3 , RPT3 , RAD23 , GLC7 , RPT6 , SRB5 , NOT3 , FKH1 , MSN4 , VPS34 , IKI3 , CDC73 , YAP1 , HDA1 , FKH2 , GCR2 , CLA4 , HTZ1 , LEO1 , DIG1 , ELP3 , CET1 , CCL1 , SUA7
Golgi vesicle transport_GO:0048193	8.46277	21	2.48146	191	9.78e-05	0.000665724	OVER	SEC17 , EXO84 , SMY2 , APM3 , COP1 , ENT5 , SLY1 , COG3 , EMP47 , SEC6 , SEC28 , SEC24 , VPS53 , IMH1 , COG5 , DSL1 , ARL3 , SEC16 , SRO7 , SEC8 , COG4
regulation of translation_GO:0006417	4.51938	14	3.09777	102	0.000144203	0.000937317	OVER	EFB1 , FUN12 , WHI4 , SSB1 , EBS1 , SSD1 , RQC1 , GCN20 , PUF4 , PBP1 , SLH1 , RKR1 , SSB2 , TIF5
protein targeting_GO:0006605	13.4695	28	2.07876	304	0.000165429	0.0010057	OVER	SSA1 , NUP170 , RTG3 , KAP104 , VPS15 , CMD1 , SSH1 , APM3 , NUP84 , VPS41 , COG3 , NIC96 , KAP114 , HSE1 , TIM44 , NSP1 , SSA2 , NUP188 , POM152 , COG5 , CLA4 , PEX6 , MTR10 , ARL3 , BRO1 , SRP72 , SRP68 , COG4
proteolysis involved in cellular protein catabolic process_GO:0051603	9.43754	22	2.33112	213	0.000168789	0.0010057	OVER	SSA1 , PRE7 , NPL4 , UBX7 , RQC1 , RPT3 , RAD23 , PUP3 , RPN12 , RPT6 , RPN1 , EPS1 , PRE3 , SSA2 , UBR2 , SNF7 , RPN13 , HLJ1 , RKR1 , SIS1 , CDC31 , BRO1
nuclear transport_GO:0051169	8.01969	19	2.36917	181	0.000382581	0.00218836	OVER	SSA1 , NUP170 , RTG3 , KAP104 , CMD1 , SUB2 , NUP84 , SSB1 , NIC96 , KAP114 , NSP1 , SSA2 , NUP188 , POM152 , ZDS1 , SIS1 , SSB2 , CLA4 , MTR10
DNA-templated transcription, elongation_GO:0006354	4.29785	12	2.7921	97	0.00110828	0.00609555	OVER	VPS15 , PAF1 , SUB2 , RSC3 , RPT6 , NOT3 , FKH1 , VPS34 , CDC73 , FKH2 , LEO1 , CET1
Solubility High in Not1 Depl. AND Not4 Depl.	46.08	65	1.41059	1040	0.00179677	0.00917634	OVER	TIM44 , SMY2 , SSE2 , WWM1 , RAD23 , GSY2 , TAO3 , YVH1 , KIC1 , UBP7 , SVL3 , TCO89 , BUD3 , POM152 , VMA13 , WHI4 , ERG13 , MCM4 , ZDS1 , PSK1 , SSA1 , VPS34 , PYC1 , SSE1 , PAF1 , CLA4 , LAS17 , PRS5 , PDX3 , ESL1 , FUN12 , CYR1 , DED1 , DIG1 , VAN1 , RIF1 , PRT1 , ARP5 , OSH3 , PKC1 , SEC24 , INP52 , ADH6 , FUN30 , UGP1 , NMA1 , RTC1 , STT4 , VBA4 , NVJ2 , SPA2 , SSD1 , PEX6 , UTP10 , MHP1 , …
nucleus organization_GO:0006997	2.92431	9	3.07765	66	0.00232591	0.0110868	OVER	NUP170 , CMD1 , KAR4 , NUP84 , NIC96 , OSH3 , NUP188 , POM152 , GSP2
regulation of DNA metabolic process_GO:0051052	4.74092	12	2.53115	107	0.00259837	0.0112679	OVER	CDC28 , NPL4 , PAF1 , BRE1 , RSC3 , FKH1 , UFD4 , MCM5 , CDC73 , FKH2 , TOP2 , LEO1
vesicle organization_GO:0016050	3.58892	10	2.78635	81	0.00287907	0.012109	OVER	SEC17 , VPS41 , SLY1 , SEC6 , SEC28 , SEC24 , SNF7 , BRO1 , SEC16 , VPS4
regulation of transport_GO:0051049	3.76615	10	2.65523	85	0.00410544	0.0167737	OVER	AKL1 , CYC8 , VPS41 , SLY1 , ASK10 , SEC6 , ALY2 , FKS1 , CLA4 , RGC1
carbohydrate metabolic process_GO:0005975	8.59569	17	1.97773	194	0.00535584	0.0201549	OVER	PSK1 , SKT5 , CHS3 , CDC28 , SNF5 , PDC2 , GLC7 , PYC1 , AAP1 , ENO2 , GPP1 , HOC1 , UGP1 , GSY2 , FKS1 , GCR2 , TCO89
protein phosphorylation_GO:0006468	8.64	17	1.96759	195	0.00563793	0.0206724	OVER	PSK1 , PKC1 , AKL1 , VPS15 , CDC28 , PAF1 , RPP1B , RPP2B , DBF2 , KSP1 , TOR1 , KIN2 , VPS34 , STE11 , CDC73 , CLA4 , CCL1
cellular response to DNA damage stimulus_GO:0006974	13.1594	23	1.7478	297	0.00610654	0.0218309	OVER	FUN30 , MCM2 , CYC8 , CDC28 , RIF1 , PAF1 , SNF5 , BRE1 , SUB2 , NUP84 , HTB1 , NSE3 , GLC7 , RPT6 , MCM6 , SMC3 , TOR1 , RAD5 , MCM5 , CDC73 , MKT1 , LEO1 , MCM4
cell morphogenesis_GO:0000902	1.28492	5	3.89128	29	0.00815873	0.0268464	OVER	BEM1 , GLC7 , KIC1 , TAO3 , SPA2
DNA replication_GO:0006260	6.15877	13	2.11081	139	0.0083848	0.0268464	OVER	MCM2 , CDC28 , RIF1 , BRE1 , RSC3 , GLC7 , MCM6 , FKH1 , HCS1 , MCM5 , FKH2 , TOP2 , MCM4
translational initiation_GO:0006413	2.34831	7	2.98087	53	0.0083467	0.0268464	OVER	FUN12 , BUD27 , TOR1 , SIS1 , DED1 , PRT1 , TIF5
translational elongation_GO:0006414	1.77231	6	3.38542	40	0.00772952	0.0268464	OVER	EFB1 , SSB1 , RQC1 , GCN20 , RKR1 , SSB2
cytoskeleton organization_GO:0007010	10.5009	19	1.80936	237	0.00860361	0.0268464	OVER	EFB1 , PKC1 , AKL1 , CMD1 , CDC28 , NPL4 , LSB5 , NUM1 , GLC7 , SLM1 , MHP1 , ARP3 , SPA2 , POM152 , LST8 , CLA4 , LAS17 , CDC31 , BEM3
signaling_GO:0023052	10.8111	19	1.75746	244	0.0115572	0.0351633	OVER	RTG3 , PKC1 , VPS15 , RGD2 , KSP1 , SLM1 , YVH1 , CYR1 , TOR1 , STE11 , DCK1 , SST2 , YAP1 , LST8 , PEX6 , RTC1 , BEM3 , TCO89 , SRO7
DNA repair_GO:0006281	10.8997	19	1.74317	246	0.0125351	0.0373443	OVER	FUN30 , MCM2 , CDC28 , RIF1 , PAF1 , SNF5 , BRE1 , SUB2 , NUP84 , HTB1 , NSE3 , RPT6 , MCM6 , SMC3 , RAD5 , MCM5 , CDC73 , LEO1 , MCM4
cell budding_GO:0007114	2.56985	7	2.7239	58	0.013501	0.0386127	OVER	CMD1 , CDC28 , BUD3 , GLC7 , KIC1 , TAO3 , SPA2
ribosome assembly_GO:0042255	2.56985	7	2.7239	58	0.013501	0.0386127	OVER	FUN12 , MAK21 , YVH1 , MDN1 , RPL6B , RIA1 , TIF5
endosomal transport_GO:0016197	4.51938	10	2.21269	102	0.0144752	0.0405873	OVER	VPS15 , ENT5 , HSE1 , SEC28 , SLM1 , VPS53 , SNF7 , BRO1 , RTT10 , VPS4
response to heat_GO:0009408	3.23446	8	2.47336	73	0.014859	0.0408622	OVER	HSP26 , NUP84 , GLC7 , TOR1 , MSN4 , STE11 , YAP1 , NUP188
organelle fusion_GO:0048284	3.89908	9	2.30824	88	0.0154129	0.0415858	OVER	SEC17 , CMD1 , KAR4 , VPS41 , YCF1 , SLY1 , OSH3 , ENO2 , SEC6
pseudohyphal growth_GO:0007124	3.27877	8	2.43994	74	0.0160418	0.0418431	OVER	PAM1 , OSH3 , KSP1 , FKH1 , SPA2 , STE11 , FKH2 , DIG1
organelle inheritance_GO:0048308	2.65846	7	2.6331	60	0.0160935	0.0418431	OVER	VPS15 , SHE3 , NUM1 , OLE1 , ARP3 , CLA4 , SEC8
exocytosis_GO:0006887	2.17108	6	2.76361	49	0.020228	0.0516536	OVER	EXO84 , OSH3 , SEC6 , KIN2 , SRO7 , SEC8
