## Supplemental Table S15 for "Puf3 contributes to changes in mRNA solubility, translation elongation dynamics at rare arginine codons and loss of protein homeostasis in cells lacking Not4"

### Sheet: hyperGO_PUF3TT_IncreaseIn_Not4D
Supplementary Table S15. GO-term analysis of the proteins enriched in the Puf3 interactome from not4D cells.
PATH	ExpectedHitsInPATH	NumHitsInPATH	O_Over_E	TotInPATH	RawPvalue	AdjPvalue	Represented	SigsInPath
mitochondrion organization_GO:0007005	2.32615	27	11.6071	378	2.2e-16	2.2e-16	OVER	IMG1 , IMG2 , MRPL11 , MHR1 , MRPL35 , MRPL28 , RML2 , MRPL9 , RRM3 , MRPL8 , MRPL49 , MIA40 , MRPL13 , MRPL20 , GEP5 , MRPL4 , YML6 , RPM2 , MRPL3 , TOM40 , MRP7 , RRG9 , MRPL10 , MRPL23 , MRP51 , MRPL51 , RRG8
mitochondrial translation_GO:0032543	0.763077	20	26.2097	124	2.2e-16	2.2e-16	OVER	IMG1 , IMG2 , MRPL11 , MHR1 , MRPL35 , MRPL28 , RML2 , MRPL9 , MRPL8 , MRPL49 , MRPL13 , MRPL20 , MRPL4 , YML6 , MRPL3 , MRP7 , MRPL10 , MRPL23 , MRP51 , MRPL51
All_PUF3_CoreTargets	3.85231	27	7.00879	626	2.2e-16	2.2e-16	OVER	RML2 , MRM1 , MRPL49 , MRPL8 , MRPL20 , MRP7 , MHR1 , MIA40 , RMD9 , MRPL4 , MRPL23 , MRPL13 , IMG1 , MRPL9 , MRPL3 , IMG2 , MRPL51 , MRPL11 , MRPL10 , MRPL35 , RRG9 , YML6 , MRPL28 , MRP51 , GEP5 , MYO4 , TOM40
Mitochondrial_Ribosomal_Protein	0.338462	15	44.3182	55	2.2e-16	2.2e-16	OVER	MRP51 , MRP7 , MRPL10 , MRPL11 , MRPL13 , MRPL20 , MRPL23 , MRPL28 , MRPL3 , MRPL35 , MRPL4 , MRPL49 , MRPL51 , MRPL8 , MRPL9
PUF3_CoreTargets_Group2	0.818462	11	13.4398	133	2.42e-10	4.95e-10	OVER	MRPL23 , MRPL13 , IMG1 , MRPL9 , MRPL3 , IMG2 , MRPL51 , MRPL11 , MRPL10 , MRPL35 , RRG9
PUF3_CoreTargets_Group1	0.8	10	12.5	130	3.69e-09	7.42e-09	OVER	RML2 , MRM1 , MRPL49 , MRPL8 , MRPL20 , MRP7 , MHR1 , MIA40 , RMD9 , MRPL4
N1UP_N4DN	3.21231	16	4.98084	522	2.44e-08	4.85e-08	OVER	MIA40 , MRP7 , MRPL13 , MRPL10 , MRPL3 , MRPL4 , MRP51 , RMD9 , MRPL28 , MRPL11 , MRPL35 , IMG1 , MRPL20 , MRPL51 , MRPL9 , MRPL49
AllAggregatesNot4_or_Not4Puf3	24.64	39	1.58279	4004	9.3e-08	1.8e-07	OVER	RPM2 , AAD16 , STE20 , MYO4 , MRX1 , RRM3 , REX4 , RRG8 , TOM40 , MRPL3 , YHB1 , MRP51 , VAR1 , PEP8 , GEP5 , MIA40 , IMG1 , CPS1 , PPN1 , MRPL8 , MRPL23 , MRPL35 , MRP7 , MRPL51 , MRPL20 , IMG2 , RML2 , MRPL10 , RRG9 , MRPL13 , MRPL28 , YML6 , MHR1 , MRM1 , MRPL9 , RMD9 , MRPL4 , MRPL49 , MRPL11
PUF3_CoreTargets_Group3	1.07692	4	3.71429	175	0.0218215	0.040006	OVER	YML6 , MRPL28 , MRP51 , GEP5
